# Spatially discrete signalling niches regulate fibroblast heterogeneity in human lung cancer

**DOI:** 10.1101/2020.06.08.134270

**Authors:** CJ Hanley, S Waise, R Parker, MA Lopez, J Taylor, LM Kimbley, J West, CH Ottensmeier, MJJ Rose-Zerilli, GJ Thomas

## Abstract

Fibroblasts are functionally heterogeneous cells, capable of promoting and suppressing tumour progression. Across cancer types, the extent and cause of this phenotypic diversity remains unknown. We used single-cell RNA sequencing and multiplexed immunohistochemistry to examine fibroblast heterogeneity in human lung and non-small cell lung cancer (NSCLC) samples. This identified seven fibroblast subpopulations: including inflammatory fibroblasts and myofibroblasts (representing terminal differentiation states), quiescent fibroblasts, proto-myofibroblasts (x2) and proto-inflammatory fibroblasts (x2). Fibroblast subpopulations were variably distributed throughout tissues but accumulated at discrete niches associated with differentiation status. Bioinformatics analyses suggested TGF-β1 and IL-1 as key regulators of myofibroblastic and inflammatory differentiation respectively. However, *in vitro* analyses showed that whilst TGF-β1 stimulation in combination with increased tissue tension could induce myofibroblast marker expression, it failed to fully recapitulate *ex-vivo* phenotypes. Similarly, IL-1β treatment only induced upregulation of a subset of inflammatory fibroblast marker genes. *In silico* modelling of ligand-receptor signalling identified additional pathways and cell interactions likely to be involved in fibroblast activation, which can be examined using publicly available R shiny applications (at the following links: **<u>myofibroblast activation</u>** and **<u>inflammatory fibroblast activation</u>**). This highlighted a potential role for IL-11 and IL-6 (among other ligands) in myofibroblast and inflammatory fibroblast activation respectively. This analysis provides valuable insight into fibroblast subtypes and differentiation mechanisms in NSCLC.
