## Supplementary Tables for "Spatially discrete signalling niches regulate fibroblast heterogeneity in human lung cancer": Supplementary Table 1.xlsx

### Sheet: Legend
Supplementary Table 1: Fibroblast subpopulation consensus marker genes. Differentially expressed genes were identified for each fibroblast subpopulation using a MAST test. This analysis was run on TLDS and Lambrechts datasets separately. Meta-log(fold-change) and Meta-adj.p values were then calculated from the lowest fold change or highest p value. Column Descriptions: Subpopulation = Fibroblast/…

### Sheet: Supplementary Table 1
Subpopulation	Cluster ID	gene	metaLogFC	metaAdjP	p_val (TLDS)	avg_logFC (TLDS)	pct.1 (TLDS)	pct.2 (TLDS)	p_val_adj (TLDS)	p_val (Lambrechts)	avg_logFC (Lambrechts)	pct.1 (Lambrechts)	pct.2 (Lambrechts)	p_val_adj (Lambrechts)
Quiescent	NF1	INMT	1.90757	9.51222e-18	9.86339e-33	1.90757	0.754	0.152	3.6965e-28	2.53815e-22	1.98092	0.675	0.109	9.51222e-18
Quiescent	NF1	SCN7A	1.79751	5.74299e-14	1.5324e-18	1.79751	0.667	0.213	5.74299e-14	6.5085e-21	2.15884	0.8	0.171	2.43919e-16
Quiescent	NF1	PLEKHH2	1.70751	3.00769e-09	1.80153e-24	1.7247	0.609	0.134	6.75161e-20	8.02544e-14	1.70751	0.625	0.173	3.00769e-09
Quiescent	NF1	MFAP4	1.62931	5.31978e-18	3.25014e-30	1.87463	0.928	0.537	1.21806e-25	1.41948e-22	1.62931	0.925	0.532	5.31978e-18
Quiescent	NF1	LIMCH1	1.62832	5.05069e-18	1.34768e-22	1.62832	0.681	0.165	5.05069e-18	1.93108e-25	2.36989	0.65	0.161	7.23712e-21
Quiescent	NF1	FMO2	1.6255	1.49991e-07	4.56807e-28	1.74889	0.739	0.258	1.71198e-23	4.00222e-12	1.6255	0.775	0.302	1.49991e-07
Quiescent	NF1	A2M	1.5912	1.03049e-18	3.81183e-25	1.5912	0.957	0.752	1.42856e-20	2.74967e-23	2.18541	0.95	0.435	1.03049e-18
Quiescent	NF1	MACF1	1.56398	2.92348e-18	7.80073e-23	1.56398	0.768	0.415	2.92348e-18	8.58331e-34	2.43038	0.825	0.466	3.21677e-29
Quiescent	NF1	RGCC	1.53626	4.60181e-08	2.89744e-32	2.07377	0.87	0.279	1.08587e-27	1.2279e-12	1.53626	0.7	0.274	4.60181e-08
Quiescent	NF1	GPC3	1.5361	1.32211e-05	6.84167e-19	1.74066	0.696	0.198	2.56405e-14	3.52779e-10	1.5361	0.45	0.111	1.32211e-05
Quiescent	NF1	FIGF	1.43058	0.000191175	2.33542e-12	1.43058	0.435	0.049	8.75246e-08	5.10112e-09	1.77173	0.3	0.022	0.000191175
Quiescent	NF1	DST	1.37678	4.25767e-09	1.40727e-23	1.65459	0.725	0.357	5.27402e-19	1.13608e-13	1.37678	0.75	0.613	4.25767e-09
Quiescent	NF1	MAMDC2	1.29131	1.49168e-07	3.98025e-12	1.29131	0.449	0.082	1.49168e-07	2.85142e-13	1.66962	0.525	0.069	1.06863e-08
Quiescent	NF1	TIMP3	1.27441	1.61729e-05	5.04275e-21	1.45531	0.957	0.532	1.88987e-16	4.31543e-10	1.27441	0.9	0.625	1.61729e-05
Quiescent	NF1	SEPP1	1.25596	2.17738e-11	1.71877e-24	1.54147	0.899	0.556	6.44142e-20	5.8099e-16	1.25596	0.825	0.585	2.17738e-11
Quiescent	NF1	AOC3	1.23842	0.010383	2.5e-11	1.28691	0.58	0.207	9.36924e-07	2.77049e-07	1.23842	0.425	0.085	0.010383
Quiescent	NF1	GPX3	1.20281	1.44544e-06	2.78914e-15	1.20281	0.913	0.511	1.04529e-10	3.85686e-11	1.41213	0.675	0.288	1.44544e-06
Quiescent	NF1	ALDH1A1	1.18461	0.000134645	3.59274e-09	1.18461	0.362	0.119	0.000134645	1.61227e-10	1.42231	0.55	0.169	6.04232e-06
Quiescent	NF1	NPNT	1.18103	0.00139682	3.72714e-08	1.18103	0.449	0.151	0.00139682	8.79109e-12	1.83067	0.5	0.042	3.29464e-07
Quiescent	NF1	PRELP	1.12977	3.51501e-05	9.3791e-10	1.12977	0.754	0.422	3.51501e-05	1.98866e-12	1.27615	0.75	0.327	7.45288e-08
Quiescent	NF1	CTGF	1.09104	0.0116241	4.85759e-16	1.5817	0.855	0.495	1.82048e-11	3.10167e-07	1.09104	0.675	0.52	0.0116241
Quiescent	NF1	ADH1B	1.06648	1.51197e-05	4.86899e-31	1.99689	0.855	0.191	1.82475e-26	4.0344e-10	1.06648	0.825	0.395	1.51197e-05
Quiescent	NF1	SLIT2	1.05892	0.000347646	1.98276e-09	1.05892	0.435	0.151	7.4308e-05	9.27624e-09	1.34061	0.5	0.312	0.000347646
Quiescent	NF1	PTGDS	1.05111	0.0065195	2.1502e-10	1.33229	0.812	0.439	8.0583e-06	1.7396e-07	1.05111	0.675	0.438	0.0065195
Quiescent	NF1	CCBE1	1.02743	0.00178436	1.46627e-08	1.02743	0.275	0.053	0.000549515	4.76122e-08	1.37762	0.325	0.042	0.00178436
Quiescent	NF1	MYH10	0.995688	0.000101531	2.70915e-09	0.995688	0.478	0.277	0.000101531	2.7088e-18	1.51172	0.85	0.488	1.01518e-13
Quiescent	NF1	TCF21	0.995586	0.00556686	1.48541e-07	0.995586	0.464	0.258	0.00556686	6.07847e-10	1.40041	0.45	0.087	2.27803e-05
Quiescent	NF1	ABI3BP	0.927242	0.000100832	1.28454e-14	1.37472	0.464	0.14	4.81407e-10	2.6905e-09	0.927242	0.75	0.413	0.000100832
Quiescent	NF1	ROBO2	0.722085	0.0018289	4.88005e-08	0.722085	0.217	0.037	0.0018289	4.11209e-08	1.45182	0.35	0.034	0.00154109
Quiescent	NF1	ANGPT1	0.715426	0.0140486	3.7486e-07	0.715426	0.304	0.131	0.0140486	2.32931e-18	2.07087	0.625	0.097	8.72954e-14
Proto-Inflammatory	NF2	IGFBP6	1.8088	1.28217e-18	3.42123e-23	2.02655	0.875	0.381	1.28217e-18	1.27943e-38	1.8088	0.875	0.192	4.79491e-34
Proto-Inflammatory	NF2	MFAP5	1.78367	2.02862e-09	5.41299e-14	1.78367	0.406	0.019	2.02862e-09	7.1775e-53	2.51325	0.852	0.125	2.68991e-48
Proto-Inflammatory	NF2	GSN	1.7589	4.26253e-16	1.13737e-20	1.7589	0.906	0.58	4.26253e-16	1.6111e-53	1.83842	0.989	0.429	6.03793e-49
Proto-Inflammatory	NF2	CFD	1.38627	0.00127228	3.39482e-08	1.38627	0.75	0.312	0.00127228	3.99272e-50	2.15157	0.966	0.219	1.49635e-45
Proto-Inflammatory	NF2	ADH1B	1.28776	1.19787e-10	3.19628e-15	1.49381	0.844	0.227	1.19787e-10	3.78127e-22	1.28776	0.875	0.339	1.41711e-17
Proto-Inflammatory	NF2	APOD	1.21409	3.35446e-09	8.95072e-14	2.00957	0.719	0.206	3.35446e-09	2.38493e-15	1.21409	0.682	0.205	8.93801e-11
Proto-Inflammatory	NF2	CXCL14	1.18081	0.00010006	2.37483e-12	1.90925	0.375	0.048	8.90013e-08	2.66991e-09	1.18081	0.455	0.156	0.00010006
Proto-Inflammatory	NF2	WISP2	1.12926	0.0139605	3.72509e-07	1.12926	0.531	0.166	0.0139605	1.66648e-21	1.29559	0.625	0.096	6.24547e-17
Proto-Inflammatory	NF2	SFRP4	1.07173	0.00152955	1.14846e-08	1.42812	0.75	0.244	0.00043041	4.0813e-08	1.07173	0.602	0.31	0.00152955
Proto-Inflammatory	NF2	PLA2G2A	1.04693	0.0204568	1.30227e-09	2.2807	0.5	0.115	4.88052e-05	5.45849e-07	1.04693	0.523	0.225	0.0204568
Proto-Inflammatory	NF2	OGN	1.04448	0.000273549	7.29912e-09	1.04448	0.469	0.074	0.000273549	1.83851e-22	1.24304	0.83	0.328	6.89019e-18
Proto-Inflammatory	NF2	DCN	1.02169	3.96476e-10	1.05792e-14	1.31707	1	0.902	3.96476e-10	1.72516e-27	1.02169	1	0.953	6.46539e-23
Proto-Inflammatory	NF2	AKAP12	1.01988	6.59585e-06	1.75997e-10	1.01988	0.719	0.326	6.59585e-06	1.01644e-26	1.26717	0.966	0.484	3.80933e-22
Proto-Inflammatory	NF2	LEPR	0.991044	0.00097204	2.5937e-08	0.991044	0.312	0.039	0.00097204	1.33548e-10	1.00082	0.5	0.116	5.005e-06
Proto-Inflammatory	NF2	CCDC80	0.97521	7.77508e-13	2.07463e-17	1.52696	1	0.524	7.77508e-13	1.51085e-23	0.97521	0.989	0.781	5.66222e-19
Proto-Inflammatory	NF2	CHRDL1	0.926868	4.03381e-07	1.07634e-11	0.926868	0.562	0.078	4.03381e-07	2.31584e-33	1.37985	0.943	0.33	8.67908e-29
Proto-Inflammatory	NF2	C1QTNF3	0.91561	0.0193734	5.16942e-07	0.975024	0.312	0.046	0.0193734	1.12088e-14	0.91561	0.443	0.065	4.20072e-10
Proto-Inflammatory	NF2	MGST1	0.83484	2.44416e-05	5.02417e-10	1.03206	0.688	0.195	1.88291e-05	6.52175e-10	0.83484	0.466	0.156	2.44416e-05
Proto-Inflammatory	NF2	CLU	0.830444	4.97191e-08	1.98414e-18	1.98471	0.844	0.222	7.43597e-14	1.32666e-12	0.830444	0.852	0.502	4.97191e-08
Proto-Inflammatory	NF2	PI16	0.814926	0.0434748	1.16004e-06	0.814926	0.219	0.01	0.0434748	1.91252e-46	2.47474	0.75	0.029	7.16756e-42
Proto-Inflammatory	NF2	CST3	0.802493	1.98025e-10	5.28392e-15	0.975005	0.938	0.916	1.98025e-10	8.74265e-19	0.802493	0.909	0.692	3.27648e-14
Proto-Inflammatory	NF2	PODN	0.784233	0.00241652	6.448e-08	0.925354	0.656	0.205	0.00241652	1.17591e-12	0.784233	0.705	0.362	4.40696e-08
Proto-Inflammatory	NF2	SCARA5	0.782484	1.50827e-06	4.02453e-11	0.782484	0.344	0.016	1.50827e-06	1.11706e-45	1.89022	0.807	0.058	4.1864e-41
Proto-Inflammatory	NF2	MGP	0.758347	1.26357e-09	3.14763e-15	1.30747	1	0.802	1.17964e-10	3.37158e-14	0.758347	0.989	0.743	1.26357e-09
Proto-Inflammatory	NF2	FBLN1	0.662643	2.4684e-10	1.07436e-18	1.39473	0.875	0.492	4.02637e-14	6.58644e-15	0.662643	0.989	0.714	2.4684e-10
Proto-Inflammatory	NF2	C3	0.652989	4.58197e-07	1.22261e-11	1.17054	0.875	0.303	4.58197e-07	4.65177e-13	0.652989	0.92	0.565	1.74334e-08
Proto-Inflammatory	NF2	GPNMB	0.649486	0.0308982	8.24458e-07	0.811865	0.688	0.3	0.0308982	2.92765e-07	0.649486	0.693	0.424	0.010972
Proto-Inflammatory	NF2	FBLN5	0.627272	0.02846	7.594e-07	0.63106	0.719	0.302	0.02846	9.65356e-09	0.627272	0.545	0.201	0.000361786
Proto-Inflammatory	NF2	KLF4	0.589202	0.00503189	6.48555e-11	0.970422	0.688	0.154	2.43059e-06	1.34266e-07	0.589202	0.67	0.422	0.00503189
Proto-Inflammatory	NF2	ADIRF	0.428474	0.0422981	1.12864e-06	0.488742	0.781	0.33	0.0422981	5.58733e-07	0.428474	0.534	0.21	0.0209396
Proto-Inflammatory	NF2	S100A6	0.42319	0.00839121	6.11558e-09	0.774288	1	0.935	0.000229194	2.23903e-07	0.42319	0.966	0.866	0.00839121
Inflammatory	NF3	IL6	3.17088	3.99161e-38	1.06508e-42	3.2678	0.767	0.078	3.99161e-38	1.38245e-69	3.17088	0.964	0.142	5.181e-65
Inflammatory	NF3	CCL2	2.4174	5.28455e-37	1.17181e-45	3.15493	0.904	0.227	4.39161e-41	1.41008e-41	2.4174	0.893	0.31	5.28455e-37
Inflammatory	NF3	MT1A	2.11416	4.36069e-30	1.16356e-34	2.46519	0.671	0.11	4.36069e-30	3.90487e-35	2.11416	0.726	0.162	1.46343e-30
Inflammatory	NF3	ICAM1	2.00125	4.83584e-43	5.03723e-61	2.68688	0.877	0.181	1.8878e-56	1.29035e-47	2.00125	0.857	0.299	4.83584e-43
Inflammatory	NF3	NAMPT	1.84622	5.47876e-34	1.4619e-38	1.84622	0.795	0.242	5.47876e-34	7.94239e-61	2.00095	0.976	0.416	2.97657e-56
Inflammatory	NF3	CXCL1	1.79787	5.0337e-05	1.34314e-09	2.13323	0.205	0.044	5.0337e-05	6.65004e-15	1.79787	0.44	0.124	2.49224e-10
Inflammatory	NF3	THBS1	1.62472	4.10463e-29	1.67857e-44	2.15866	0.932	0.336	6.29077e-40	1.09524e-33	1.62472	0.821	0.586	4.10463e-29
Inflammatory	NF3	MT1M	1.53295	1.59045e-15	5.39353e-21	1.60981	0.658	0.216	2.02133e-16	4.2438e-20	1.53295	0.512	0.153	1.59045e-15
Inflammatory	NF3	KDM6B	1.51829	1.76628e-30	4.71297e-35	1.51829	0.726	0.101	1.76628e-30	2.65229e-40	1.80069	0.738	0.115	9.94e-36
Inflammatory	NF3	HAS2	1.498	1.57387e-19	4.19957e-24	1.498	0.493	0.051	1.57387e-19	4.28938e-29	1.92864	0.69	0.155	1.60753e-24
Inflammatory	NF3	ADAMTS4	1.47368	1.58495e-17	4.22911e-22	1.47368	0.562	0.201	1.58495e-17	1.07842e-45	2.22665	0.774	0.186	4.04161e-41
Inflammatory	NF3	MT2A	1.4591	3.69355e-31	2.30455e-39	1.75163	1	0.816	8.63676e-35	9.8555e-36	1.4591	0.976	0.743	3.69355e-31
Inflammatory	NF3	RGS2	1.45681	6.77098e-17	1.8067e-21	1.45681	0.671	0.368	6.77098e-17	5.45405e-33	1.70067	0.905	0.487	2.04401e-28
Inflammatory	NF3	TNFAIP6	1.39697	7.03582e-11	8.86894e-30	1.87646	0.726	0.331	3.32381e-25	1.87737e-15	1.39697	0.702	0.347	7.03582e-11
Inflammatory	NF3	PTX3	1.37794	4.49883e-07	5.39614e-13	1.51644	0.384	0.078	2.02231e-08	1.20042e-11	1.37794	0.369	0.095	4.49883e-07
Inflammatory	NF3	CSF3	1.37379	5.36266e-11	8.53233e-26	1.44297	0.301	0	3.19766e-21	1.43092e-15	1.37379	0.274	0.013	5.36266e-11
Inflammatory	NF3	PTGS2	1.34706	0.000289565	7.72648e-09	1.34706	0.26	0.046	0.000289565	1.17212e-13	1.44489	0.488	0.146	4.39277e-09
Inflammatory	NF3	HAS1	1.34405	0.000454356	1.21236e-08	1.34405	0.205	0.066	0.000454356	4.96106e-27	1.78177	0.536	0.049	1.85926e-22
Inflammatory	NF3	NR4A3	1.2943	8.91099e-19	2.37772e-23	1.2943	0.493	0.06	8.91099e-19	3.94319e-31	1.59096	0.69	0.142	1.47779e-26
Inflammatory	NF3	PLAUR	1.28528	1.19746e-15	6.43672e-27	1.41148	0.753	0.336	2.41229e-22	3.19519e-20	1.28528	0.583	0.219	1.19746e-15
Inflammatory	NF3	EMP1	1.25373	3.62384e-10	5.96752e-36	1.63388	0.808	0.439	2.23645e-31	9.66951e-15	1.25373	0.869	0.588	3.62384e-10
Inflammatory	NF3	TCEB1	1.22712	1.40581e-12	9.12209e-22	1.22712	0.575	0.406	3.41869e-17	3.75112e-17	1.34295	0.583	0.29	1.40581e-12
Inflammatory	NF3	C11orf96	1.20942	1.53823e-18	1.16369e-23	1.35537	0.658	0.169	4.36116e-19	4.10447e-23	1.20942	0.845	0.42	1.53823e-18
Inflammatory	NF3	SOD2	1.19968	2.6878e-23	7.17186e-28	1.48925	0.918	0.479	2.6878e-23	1.12138e-29	1.19968	0.94	0.639	4.20261e-25
Inflammatory	NF3	SLC19A2	1.1937	5.68168e-14	5.28382e-26	1.39942	0.575	0.067	1.98022e-21	1.51604e-18	1.1937	0.536	0.135	5.68168e-14
Inflammatory	NF3	MT1X	1.17064	2.67999e-06	7.15104e-11	1.17064	0.685	0.391	2.67999e-06	2.20977e-19	1.59079	0.738	0.376	8.28155e-15
Inflammatory	NF3	SFTPC	1.16533	7.06974e-25	6.26084e-39	1.16533	0.836	0.106	2.34638e-34	1.88642e-29	1.43805	0.667	0.082	7.06974e-25
Inflammatory	NF3	MYC	1.10393	5.2244e-11	8.06211e-30	1.64683	0.74	0.222	3.02144e-25	1.39403e-15	1.10393	0.595	0.243	5.2244e-11
Inflammatory	NF3	REL	1.09485	6.99714e-12	1.86705e-16	1.09485	0.411	0.086	6.99714e-12	1.19577e-25	1.50183	0.619	0.184	4.48137e-21
Inflammatory	NF3	CDKN1A	1.08874	7.79621e-14	3.17304e-26	1.38202	0.726	0.264	1.18916e-21	2.08027e-18	1.08874	0.738	0.341	7.79621e-14
Inflammatory	NF3	CRISPLD2	1.05878	1.51656e-09	4.04664e-14	1.05878	0.712	0.492	1.51656e-09	4.01501e-37	1.49497	0.857	0.48	1.50471e-32
Inflammatory	NF3	BIRC3	1.05774	0.00259968	1.6685e-16	1.17865	0.438	0.084	6.25304e-12	6.93675e-08	1.05774	0.333	0.102	0.00259968
Inflammatory	NF3	PIM1	1.02526	9.27407e-09	4.02428e-21	1.34268	0.685	0.212	1.50818e-16	2.4746e-13	1.02526	0.56	0.212	9.27407e-09
Inflammatory	NF3	MAFF	1.00262	6.09832e-13	1.62722e-17	1.00262	0.507	0.106	6.09832e-13	3.23451e-21	1.16919	0.667	0.212	1.2122e-16
Inflammatory	NF3	GEM	0.994593	4.39253e-06	1.17206e-10	0.994593	0.521	0.311	4.39253e-06	3.21248e-15	1.08374	0.714	0.385	1.20394e-10
Inflammatory	NF3	TNFAIP2	0.984639	2.78162e-08	5.10428e-13	1.14057	0.411	0.086	1.91293e-08	7.42221e-13	0.984639	0.667	0.299	2.78162e-08
Inflammatory	NF3	CH25H	0.984133	6.36114e-07	1.69735e-11	0.984133	0.274	0.044	6.36114e-07	2.75088e-12	1.43073	0.298	0.035	1.03095e-07
Inflammatory	NF3	LIF	0.967202	0.000438804	2.99345e-20	1.69004	0.493	0.054	1.12186e-15	1.17086e-08	0.967202	0.333	0.097	0.000438804
Inflammatory	NF3	C7	0.966226	9.79536e-09	2.6137e-13	0.966226	0.767	0.304	9.79536e-09	5.89851e-24	1.32802	0.857	0.321	2.21058e-19
Inflammatory	NF3	MAT2A	0.957313	5.07059e-08	1.35299e-12	0.957313	0.479	0.236	5.07059e-08	2.47102e-21	1.12928	0.607	0.142	9.26065e-17
Inflammatory	NF3	IER3	0.949703	6.42143e-12	6.33938e-24	1.92232	0.753	0.284	2.37581e-19	1.71343e-16	0.949703	0.881	0.631	6.42143e-12
Inflammatory	NF3	CD44	0.948329	2.10431e-07	3.67474e-15	1.16411	0.685	0.413	1.37718e-10	5.61494e-12	0.948329	0.607	0.268	2.10431e-07
Inflammatory	NF3	THAP2	0.942478	6.42966e-06	4.59972e-11	0.942478	0.233	0.034	1.72384e-06	1.71563e-10	0.999306	0.321	0.064	6.42966e-06
Inflammatory	NF3	UAP1	0.940813	6.32317e-08	3.41457e-13	0.940813	0.507	0.221	1.27968e-08	1.68721e-12	1.01976	0.619	0.274	6.32317e-08
Inflammatory	NF3	SPSB1	0.917273	1.05981e-05	1.12848e-15	0.990395	0.493	0.239	4.2292e-11	2.8279e-10	0.917273	0.369	0.119	1.05981e-05
Inflammatory	NF3	SOCS3	0.906359	6.32291e-10	6.0648e-23	1.2834	0.863	0.436	2.27291e-18	1.68715e-14	0.906359	0.702	0.321	6.32291e-10
Inflammatory	NF3	NFKBIA	0.905543	9.90577e-18	1.25267e-31	1.59347	0.959	0.578	4.69462e-27	2.64316e-22	0.905543	0.976	0.699	9.90577e-18
Inflammatory	NF3	CEBPB	0.898504	5.94083e-05	1.58519e-09	0.985995	0.534	0.235	5.94083e-05	2.04583e-16	0.898504	0.714	0.387	7.66716e-12
Inflammatory	NF3	GFPT2	0.894386	4.64946e-08	1.24062e-12	0.894386	0.452	0.15	4.64946e-08	3.24763e-17	1.18219	0.631	0.248	1.21712e-12
Inflammatory	NF3	GPRC5A	0.8882	9.98991e-07	2.66561e-11	0.8882	0.315	0.123	9.98991e-07	1.70886e-16	1.2336	0.512	0.15	6.40429e-12
Inflammatory	NF3	CHD1	0.878159	1.52062e-07	4.05748e-12	0.878159	0.425	0.117	1.52062e-07	1.06674e-29	1.52317	0.798	0.288	3.99782e-25
Inflammatory	NF3	RDH10	0.873028	3.30287e-08	8.81306e-13	0.873028	0.329	0.049	3.30287e-08	3.20069e-20	1.44137	0.512	0.106	1.19952e-15
Inflammatory	NF3	CD74	0.859161	0.0216589	8.26271e-12	0.939099	0.836	0.584	3.09662e-07	5.77926e-07	0.859161	0.464	0.215	0.0216589
Inflammatory	NF3	KLF9	0.84287	4.20882e-05	1.12304e-09	0.901072	0.562	0.268	4.20882e-05	5.49718e-13	0.84287	0.798	0.493	2.06018e-08
Inflammatory	NF3	ELL2	0.833425	5.28235e-09	1.40949e-13	0.833425	0.411	0.121	5.28235e-09	1.61893e-38	1.8191	0.774	0.274	6.06726e-34
Inflammatory	NF3	LITAF	0.825954	8.39981e-08	3.87722e-38	1.45207	0.822	0.383	1.45307e-33	2.24132e-12	0.825954	0.583	0.206	8.39981e-08
Inflammatory	NF3	CREM	0.820643	4.7812e-07	1.27577e-11	0.820643	0.342	0.213	4.7812e-07	9.43009e-28	1.48023	0.726	0.177	3.53411e-23
Inflammatory	NF3	TRIB1	0.819919	5.19855e-07	3.41574e-12	0.850792	0.384	0.098	1.28012e-07	1.38713e-11	0.819919	0.405	0.108	5.19855e-07
Inflammatory	NF3	SLC2A3	0.81893	0.0245738	6.55704e-07	0.81893	0.438	0.296	0.0245738	2.18897e-11	0.932238	0.619	0.279	8.20361e-07
Inflammatory	NF3	VEGFA	0.816346	0.00954541	2.547e-07	0.816346	0.329	0.153	0.00954541	4.25458e-31	1.53271	0.821	0.281	1.59449e-26
Inflammatory	NF3	CXCL2	0.809476	7.4954e-12	3.26949e-27	2.3159	0.603	0.072	1.22531e-22	2e-16	0.809476	0.75	0.305	7.4954e-12
Inflammatory	NF3	IRF1	0.809005	1.41494e-06	9.40959e-15	1.03213	0.63	0.236	3.52643e-10	3.77549e-11	0.809005	0.548	0.265	1.41494e-06
Inflammatory	NF3	CCNL1	0.805167	2.26073e-05	6.03232e-10	0.825703	0.644	0.35	2.26073e-05	3.47576e-13	0.805167	0.893	0.584	1.30261e-08
Inflammatory	NF3	MIR22HG	0.798034	3.04942e-07	1.28425e-12	0.798034	0.425	0.12	4.81298e-08	8.13677e-12	0.907341	0.512	0.181	3.04942e-07
Inflammatory	NF3	RND3	0.788333	5.1856e-05	1.38367e-09	0.788333	0.479	0.221	5.1856e-05	4.81239e-15	1.16065	0.655	0.341	1.80354e-10
Inflammatory	NF3	KLF4	0.786075	0.000348585	9.30129e-09	0.786075	0.411	0.152	0.000348585	3.05526e-12	0.87764	0.75	0.409	1.14502e-07
Inflammatory	NF3	LMNA	0.771337	0.000209503	7.47145e-38	1.36821	0.986	0.707	2.80007e-33	5.59018e-09	0.771337	0.774	0.619	0.000209503
Inflammatory	NF3	PNRC1	0.754368	1.47209e-05	3.92797e-10	0.780636	0.726	0.526	1.47209e-05	3.86393e-12	0.754368	0.833	0.593	1.44808e-07
Inflammatory	NF3	GADD45A	0.753164	0.0166447	4.4413e-07	0.753164	0.411	0.21	0.0166447	1.91749e-10	0.878504	0.643	0.325	7.18619e-06
Inflammatory	NF3	MYADM	0.747059	1.25878e-05	2.20052e-10	0.875986	0.699	0.402	8.2469e-06	3.35881e-10	0.747059	0.655	0.412	1.25878e-05
Inflammatory	NF3	A2M	0.744694	0.000320623	3.64681e-10	0.744694	0.986	0.747	1.36672e-05	8.55519e-09	0.853627	0.714	0.429	0.000320623
Inflammatory	NF3	NINJ1	0.736695	6.58567e-05	4.3223e-11	0.944074	0.397	0.187	1.61987e-06	1.75726e-09	0.736695	0.333	0.08	6.58567e-05
Inflammatory	NF3	EIF1B	0.727585	0.000545099	1.45449e-08	0.727585	0.507	0.425	0.000545099	1.27201e-13	0.968876	0.524	0.223	4.76712e-09
Inflammatory	NF3	CEBPD	0.719274	0.035192	9.39028e-07	0.719274	0.493	0.245	0.035192	1.90693e-14	0.886484	0.726	0.467	7.1466e-10
Inflammatory	NF3	TJP2	0.719041	0.000358139	2.80536e-10	0.719041	0.301	0.063	1.05137e-05	9.55623e-09	0.846387	0.286	0.058	0.000358139
Inflammatory	NF3	RCAN1	0.718988	0.00146302	4.35592e-12	0.718988	0.37	0.104	1.63247e-07	3.90378e-08	0.814767	0.369	0.15	0.00146302
Inflammatory	NF3	CTSL	0.706303	0.000111053	2.96323e-09	0.706303	0.616	0.561	0.000111053	5.6154e-19	1.31651	0.595	0.378	2.10448e-14
Inflammatory	NF3	SAT1	0.695715	7.12986e-06	9.97373e-21	1.05889	0.973	0.776	3.73785e-16	1.90246e-10	0.695715	0.845	0.748	7.12986e-06
Inflammatory	NF3	PPP1R15B	0.688119	6.23753e-08	1.66436e-12	0.688119	0.356	0.089	6.23753e-08	6.93644e-16	1.02847	0.548	0.186	2.59957e-11
Inflammatory	NF3	ABI3BP	0.676971	0.00383409	1.9243e-09	0.729766	0.466	0.138	7.21171e-05	1.02305e-07	0.676971	0.667	0.396	0.00383409
Inflammatory	NF3	JMJD1C	0.67267	0.0119173	3.1799e-07	0.67267	0.479	0.25	0.0119173	8.82145e-14	1.00529	0.738	0.423	3.30602e-09
Inflammatory	NF3	DDX21	0.669002	0.000299631	7.99506e-09	0.669002	0.507	0.337	0.000299631	4.30204e-45	1.67057	0.917	0.354	1.61227e-40
Inflammatory	NF3	FOSL1	0.668063	6.11797e-05	3.00639e-15	0.668063	0.384	0.067	1.12671e-10	1.63246e-09	0.775458	0.298	0.058	6.11797e-05
Inflammatory	NF3	BTG2	0.667553	0.00627737	1.17466e-09	0.880139	0.562	0.232	4.40226e-05	1.67499e-07	0.667553	0.583	0.308	0.00627737
Inflammatory	NF3	LDLR	0.665384	4.53786e-05	1.21084e-09	0.665384	0.342	0.081	4.53786e-05	1.79983e-14	0.937303	0.5	0.142	6.74524e-10
Inflammatory	NF3	TOP1	0.660361	0.000238285	6.35816e-09	0.660361	0.479	0.299	0.000238285	2.72682e-18	1.02878	0.679	0.376	1.02193e-13
Inflammatory	NF3	JUND	0.656803	0.00260244	2.00914e-13	1.12664	0.63	0.301	7.52965e-09	6.94411e-08	0.656803	0.679	0.449	0.00260244
Inflammatory	NF3	CFD	0.643727	6.50805e-07	2.01311e-19	1.0869	0.849	0.273	7.54454e-15	1.73654e-11	0.643727	0.679	0.279	6.50805e-07
Inflammatory	NF3	MCL1	0.628035	0.000508399	1.31253e-13	0.907162	0.699	0.514	4.91896e-09	1.35656e-08	0.628035	0.726	0.535	0.000508399
Inflammatory	NF3	CYCS	0.62524	0.00288768	7.70522e-08	0.62524	0.575	0.483	0.00288768	5.14507e-22	1.35705	0.69	0.285	1.92822e-17
Inflammatory	NF3	WTAP	0.624285	0.0225244	6.01018e-07	0.624285	0.466	0.25	0.0225244	1.07347e-14	1.05255	0.607	0.263	4.02304e-10
Inflammatory	NF3	NOLC1	0.61113	0.000641129	1.71073e-08	0.61113	0.356	0.146	0.000641129	1.61627e-18	1.06098	0.679	0.277	6.05731e-14
Inflammatory	NF3	DDX5	0.610732	1.34254e-07	3.5823e-12	0.610732	0.918	0.847	1.34254e-07	1.40676e-17	0.756372	0.94	0.785	5.27211e-13
Inflammatory	NF3	NR4A1	0.599463	0.0045636	1.47235e-21	1.38305	0.712	0.206	5.51792e-17	1.21771e-07	0.599463	0.762	0.542	0.0045636
Inflammatory	NF3	CDC42SE1	0.597076	0.0140974	3.76161e-07	0.597076	0.356	0.143	0.0140974	1.34533e-08	0.818205	0.369	0.137	0.000504189
Inflammatory	NF3	NFIL3	0.596542	0.00449908	1.20049e-07	0.596542	0.315	0.1	0.00449908	2.49919e-09	0.662986	0.393	0.157	9.3662e-05
Inflammatory	NF3	GATA6	0.592219	0.0201794	5.38449e-07	0.592219	0.274	0.083	0.0201794	1.05392e-09	0.661372	0.369	0.095	3.94977e-05
Inflammatory	NF3	BAZ1A	0.590558	0.000784135	2.09231e-08	0.590558	0.438	0.202	0.000784135	2.29059e-15	1.11593	0.536	0.179	8.58443e-11
Inflammatory	NF3	CCNH	0.585968	0.0242059	2.48224e-08	0.697005	0.37	0.153	0.00093027	6.45888e-07	0.585968	0.298	0.102	0.0242059
Inflammatory	NF3	SCN7A	0.581942	0.00511413	1.36461e-07	0.614434	0.562	0.222	0.00511413	8.72565e-11	0.581942	0.524	0.162	3.27011e-06
Inflammatory	NF3	NFE2L2	0.57896	0.00133634	3.56577e-08	0.57896	0.507	0.373	0.00133634	6.74678e-12	0.749663	0.655	0.416	2.52849e-07
Inflammatory	NF3	GADD45B	0.575434	6.64827e-05	1.07725e-52	2.25871	0.959	0.515	4.03723e-48	1.77396e-09	0.575434	0.929	0.662	6.64827e-05
Inflammatory	NF3	FAM150B	0.561406	0.00327257	8.7322e-08	0.561406	0.178	0.018	0.00327257	1.64094e-11	1.37203	0.274	0.033	6.14977e-07
Inflammatory	NF3	MFHAS1	0.547446	0.000358493	9.56567e-09	0.547446	0.247	0.051	0.000358493	4.68133e-12	0.842946	0.321	0.044	1.75442e-07
Inflammatory	NF3	JUNB	0.544227	0.000423508	4.68537e-21	1.0902	0.959	0.775	1.75594e-16	1.13005e-08	0.544227	0.833	0.781	0.000423508
Inflammatory	NF3	PPP1R15A	0.53266	0.0203447	8.96742e-10	0.800442	0.671	0.413	3.36072e-05	5.4286e-07	0.53266	0.798	0.639	0.0203447
Inflammatory	NF3	SFTPA1	0.51692	5.94867e-09	1.58729e-13	0.51692	0.342	0.043	5.94867e-09	3.19066e-20	0.923335	0.405	0.029	1.19576e-15
Inflammatory	NF3	SFTPA2	0.499005	1.53812e-05	4.97728e-12	0.499005	0.301	0.04	1.86534e-07	4.10416e-10	0.723387	0.321	0.055	1.53812e-05
Inflammatory	NF3	CYB5D1	0.453386	0.00211144	5.63395e-08	0.453386	0.178	0.025	0.00211144	1.59587e-14	1.12327	0.381	0.055	5.98086e-10
Inflammatory	NF3	ZFP36	0.451114	0.0390944	9.29231e-33	1.65038	0.986	0.603	3.48248e-28	1.04316e-06	0.451114	0.821	0.666	0.0390944
Inflammatory	NF3	GPX3	0.439421	8.86548e-07	3.8199e-22	1.27376	0.932	0.506	1.43158e-17	2.36558e-11	0.439421	0.631	0.259	8.86548e-07
Inflammatory	NF3	ADH1B	0.428811	0.0191762	4.08999e-16	0.428811	0.685	0.206	1.5328e-11	5.1168e-07	0.431625	0.69	0.378	0.0191762
Inflammatory	NF3	GCH1	0.399333	0.00548967	2.50889e-08	0.399333	0.192	0.026	0.000940256	1.46481e-07	0.635596	0.179	0.022	0.00548967
Stress-Response	CAF1	SGK1	1.55962	1.39384e-19	1.26171e-31	1.778	0.778	0.128	4.72851e-27	3.71918e-24	1.55962	0.762	0.241	1.39384e-19
Stress-Response	CAF1	PLIN2	1.41445	8.27489e-11	2.20799e-15	1.41445	0.704	0.316	8.27489e-11	4.79267e-16	1.51433	0.75	0.235	1.79615e-11
Stress-Response	CAF1	APOE	1.41114	8.691e-20	1.27605e-24	1.80957	0.87	0.382	4.78224e-20	2.31902e-24	1.41114	0.857	0.21	8.691e-20
Stress-Response	CAF1	CXCL2	1.15831	2.30727e-06	6.15649e-11	1.15831	0.463	0.098	2.30727e-06	5.81498e-22	1.75769	0.845	0.288	2.17928e-17
Stress-Response	CAF1	SERPINE1	1.14803	2.46108e-11	6.56692e-16	1.14803	0.796	0.277	2.46108e-11	2.2124e-50	2.15079	0.964	0.327	8.29142e-46
Stress-Response	CAF1	KLF6	1.09677	8.29886e-17	2.21439e-21	1.09677	0.926	0.547	8.29886e-17	2.10606e-26	1.14877	0.976	0.635	7.89287e-22
Stress-Response	CAF1	IGF1	1.05438	1.07381e-10	2.86525e-15	1.05438	0.722	0.195	1.07381e-10	4.35092e-44	1.76363	1	0.327	1.6306e-39
Stress-Response	CAF1	SOD2	0.946208	1.29137e-13	1.31471e-29	1.67897	0.963	0.487	4.92715e-25	3.44577e-18	0.946208	0.964	0.635	1.29137e-13
Stress-Response	CAF1	IER3	0.920116	6.12543e-07	2.24704e-23	1.28449	0.833	0.291	8.42123e-19	1.63445e-11	0.920116	0.917	0.624	6.12543e-07
Stress-Response	CAF1	ERRFI1	0.894494	0.00218512	9.96243e-28	1.56967	0.741	0.282	3.73362e-23	5.83055e-08	0.894494	0.583	0.27	0.00218512
Stress-Response	CAF1	VCAM1	0.872659	0.0179122	1.53687e-10	1.21637	0.463	0.213	5.75972e-06	4.77951e-07	0.872659	0.548	0.192	0.0179122
Stress-Response	CAF1	BDKRB1	0.861238	0.00788579	6.21097e-09	1.07306	0.222	0.016	0.000232768	2.10417e-07	0.861238	0.238	0.022	0.00788579
Stress-Response	CAF1	HIF1A	0.80888	1.41429e-08	3.77375e-13	0.80888	0.741	0.362	1.41429e-08	3.44326e-17	0.925662	0.869	0.396	1.29043e-12
Stress-Response	CAF1	PIM1	0.747076	0.00138141	6.73761e-10	0.977768	0.611	0.231	2.52505e-05	3.68603e-08	0.747076	0.619	0.201	0.00138141
Stress-Response	CAF1	C3	0.689311	1.46609e-11	3.24012e-35	1.82404	0.944	0.279	1.2143e-30	3.91198e-16	0.689311	0.988	0.555	1.46609e-11
Stress-Response	CAF1	EFEMP1	0.68833	0.000930956	2.48407e-08	0.68833	0.759	0.404	0.000930956	7.50755e-15	0.822953	0.917	0.467	2.81361e-10
Stress-Response	CAF1	WTAP	0.657561	0.00391394	6.64818e-13	1.02653	0.667	0.24	2.49154e-08	1.04436e-07	0.657561	0.69	0.248	0.00391394
Stress-Response	CAF1	CYR61	0.657447	0.00145422	8.47942e-10	0.657447	0.889	0.499	3.17783e-05	3.8803e-08	0.888815	0.94	0.697	0.00145422
Stress-Response	CAF1	NFKBIA	0.642976	0.00206891	7.67424e-24	1.23291	0.963	0.589	2.87607e-19	5.52048e-08	0.642976	0.94	0.706	0.00206891
Stress-Response	CAF1	ANKRD28	0.628933	0.000674621	1.56104e-22	1.17557	0.667	0.106	5.8503e-18	1.80009e-08	0.628933	0.44	0.097	0.000674621
Stress-Response	CAF1	DUSP1	0.6282	8.66237e-08	2.31138e-12	0.6282	0.944	0.513	8.66237e-08	4.32317e-36	1.29149	1	0.699	1.62019e-31
Stress-Response	CAF1	ANXA1	0.626743	0.0104526	2.78908e-07	0.626743	0.87	0.598	0.0104526	1.65761e-09	0.817237	0.905	0.642	6.21222e-05
Stress-Response	CAF1	LXN	0.619338	0.0405494	5.19579e-11	0.619338	0.741	0.292	1.94722e-06	1.08198e-06	0.753237	0.607	0.215	0.0405494
Stress-Response	CAF1	TNFAIP3	0.607908	0.023057	6.15231e-07	0.607908	0.352	0.092	0.023057	9.6842e-17	1.12492	0.833	0.288	3.62935e-12
Stress-Response	CAF1	ZFP36	0.596306	5.27068e-09	1.40638e-13	0.596306	0.963	0.615	5.27068e-09	3.46892e-27	1.3415	0.988	0.635	1.30005e-22
Stress-Response	CAF1	MMP19	0.591133	4.69553e-05	1.25291e-09	0.591133	0.63	0.21	4.69553e-05	7.9471e-11	0.762457	0.607	0.164	2.97833e-06
Stress-Response	CAF1	SAT1	0.557368	0.00289207	8.32863e-11	0.8071	0.963	0.782	3.12132e-06	7.71692e-08	0.557368	0.952	0.728	0.00289207
Stress-Response	CAF1	MT1E	0.500904	0.00385669	1.92528e-22	1.2434	0.87	0.553	7.21538e-18	1.02908e-07	0.500904	0.81	0.372	0.00385669
Stress-Response	CAF1	TFPI2	0.491644	0.000373066	1.26764e-17	1.14701	0.481	0.043	4.75074e-13	9.95454e-09	0.491644	0.452	0.104	0.000373066
Stress-Response	CAF1	KRT18	0.469848	4.55408e-05	1.17172e-28	2.09011	0.63	0.218	4.39125e-24	1.21517e-09	0.469848	0.286	0.029	4.55408e-05
Stress-Response	CAF1	MT2A	0.459797	3.25195e-05	5.12433e-16	0.792094	0.981	0.823	1.92045e-11	8.67719e-10	0.459797	0.988	0.741	3.25195e-05
Stress-Response	CAF1	RARRES1	0.457478	2.0682e-06	5.74266e-16	1.05313	0.907	0.398	2.15218e-11	5.51859e-11	0.457478	0.81	0.35	2.0682e-06
Stress-Response	CAF1	RPS3	0.380949	0.00456383	1.07033e-07	0.380949	0.963	0.948	0.00401126	1.21777e-07	0.573224	0.988	0.819	0.00456383
Stress-Response	CAF1	PLA2G2A	0.320131	2.76004e-05	2.44322e-11	0.320131	0.481	0.104	9.15645e-07	7.36461e-10	0.339923	0.607	0.212	2.76004e-05
Stress-Response	CAF1	SERPINF1	0.307583	0.00457127	6.6511e-09	0.307583	0.981	0.633	0.000249263	1.21975e-07	0.610084	0.929	0.684	0.00457127
Stress-Response	CAF1	MT1X	0.307341	0.000397962	1.0058e-13	0.841954	0.852	0.386	3.76945e-09	1.06188e-08	0.307341	0.798	0.365	0.000397962
Stress-Response	CAF1	DUSP2	0.30345	0.00195977	5.22927e-08	0.30345	0.167	0.006	0.00195977	4.8343e-25	1.57886	0.595	0.053	1.81175e-20
Stress-Response	CAF1	GPRC5A	0.281545	0.00802602	1.8764e-16	0.96008	0.611	0.104	7.03217e-12	2.14159e-07	0.281545	0.464	0.159	0.00802602
Stress-Response	CAF1	COL1A1	0.251598	0.000219163	5.84793e-09	0.251598	1	0.706	0.000219163	1.08216e-10	0.541658	1	0.717	4.05563e-06
Proto-Myofibroblasts	CAF2	IGF1	1.43044	3.87522e-12	5.24227e-26	1.81481	0.865	0.186	1.96465e-21	1.03403e-16	1.43044	1	0.396	3.87522e-12
Proto-Myofibroblasts	CAF2	PTGDS	1.09008	2.52943e-05	2.8297e-23	1.09008	0.962	0.437	1.06049e-18	6.74929e-10	1.09398	0.939	0.423	2.52943e-05
Proto-Myofibroblasts	CAF2	IGFBP4	1.08162	0.00113286	8.50854e-26	1.36624	0.942	0.453	3.18875e-21	3.02282e-08	1.08162	0.879	0.537	0.00113286
Proto-Myofibroblasts	CAF2	RARRES1	0.904459	7.86809e-05	6.04655e-16	0.904459	0.942	0.397	2.26607e-11	2.09945e-09	1.12521	0.848	0.394	7.86809e-05
Proto-Myofibroblasts	CAF2	APOE	0.889552	0.000107596	2.31278e-14	0.889552	0.904	0.38	8.66759e-10	2.87099e-09	1.34436	0.758	0.282	0.000107596
Proto-Myofibroblasts	CAF2	SERPINF1	0.821099	8.67144e-06	8.90049e-13	0.821099	0.981	0.634	3.33564e-08	2.3138e-10	0.867763	0.97	0.706	8.67144e-06
Proto-Myofibroblasts	CAF2	KIAA1324L	0.725483	0.0190705	1.33772e-11	0.725483	0.385	0.043	5.01339e-07	5.08859e-07	0.877577	0.485	0.121	0.0190705
Proto-Myofibroblasts	CAF2	RPL12	0.66828	7.60571e-08	1.37934e-15	0.66828	1	0.958	5.16936e-11	2.02943e-12	0.862912	1	0.839	7.60571e-08
Proto-Myofibroblasts	CAF2	CXCL12	0.657082	0.00334515	8.92588e-08	0.657082	0.712	0.296	0.00334515	1.51135e-12	1.26172	0.939	0.421	5.66409e-08
Proto-Myofibroblasts	CAF2	RPS18	0.631779	5.29046e-06	2.75222e-13	0.631779	1	0.987	1.03145e-08	1.41165e-10	0.748256	1	0.924	5.29046e-06
Proto-Myofibroblasts	CAF2	COL1A1	0.610908	0.00296131	1.1947e-10	0.610908	1	0.707	4.47739e-06	7.90168e-08	0.77054	1	0.746	0.00296131
Proto-Myofibroblasts	CAF2	C3	0.553507	0.00139045	8.31481e-11	0.553507	0.769	0.294	3.11614e-06	3.71013e-08	0.711048	1	0.598	0.00139045
Proto-Myofibroblasts	CAF2	RPL28	0.53964	5.49799e-06	1.46703e-10	0.53964	1	0.948	5.49799e-06	1.50754e-13	1.05414	0.97	0.704	5.64983e-09
Proto-Myofibroblasts	CAF2	RPL10A	0.536758	0.0127127	8.07325e-10	0.536758	1	0.942	3.02561e-05	3.39214e-07	0.657826	0.97	0.809	0.0127127
Proto-Myofibroblasts	CAF2	PCOLCE	0.48185	0.00243671	6.50189e-08	0.48185	1	0.741	0.00243671	3.15574e-09	0.793408	1	0.541	0.000118268
Proto-Myofibroblasts	CAF2	RPL13A	0.478861	0.00402735	1.90174e-09	0.478861	1	0.984	7.12714e-05	1.07462e-07	0.563341	1	0.942	0.00402735
Proto-Myofibroblasts	CAF2	RPL13	0.46841	7.77255e-05	6.1914e-10	0.46841	1	0.991	2.32035e-05	2.07395e-09	0.672392	1	0.95	7.77255e-05
Proto-Myofibroblasts	CAF2	RPS3	0.467143	0.025462	6.79403e-07	0.467143	1	0.945	0.025462	7.33926e-11	0.80612	1	0.835	2.75054e-06
Proto-Myofibroblasts	CAF2	RPS4X	0.460593	0.00317236	8.46483e-08	0.460593	1	0.957	0.00317236	6.91629e-17	1.00009	1	0.831	2.59202e-12
Proto-Myofibroblasts	CAF2	TPT1	0.451011	0.0386665	1.23317e-07	0.451011	1	0.958	0.00462155	1.03174e-06	0.489936	1	0.984	0.0386665
Proto-Myofibroblasts	CAF2	RPLP1	0.444049	0.0204943	1.07958e-09	0.444049	1	0.981	4.04595e-05	5.46851e-07	0.569045	1	0.962	0.0204943
Proto-Myofibroblasts	CAF2	RPS15A	0.375794	0.0468173	1.22123e-06	0.375794	0.981	0.949	0.0457681	1.24923e-06	0.608239	0.939	0.837	0.0468173
Catabolic	CAF3	MMP1	1.95625	8.48583e-08	2.26428e-12	1.95625	0.303	0.048	8.48583e-08	1.43825e-29	2.8918	0.62	0.056	5.39014e-25
Catabolic	CAF3	MMP11	1.93196	2.02597e-09	5.4059e-14	1.93196	0.535	0.203	2.02597e-09	8.32103e-27	2.27218	0.662	0.097	3.11847e-22
Catabolic	CAF3	MMP3	1.77412	4.44292e-09	6.07334e-25	3.06097	0.333	0.003	2.27611e-20	1.1855e-13	1.77412	0.268	0.011	4.44292e-09
Catabolic	CAF3	TDO2	1.31291	7.42586e-10	1.98144e-14	1.47196	0.455	0.097	7.42586e-10	1.33015e-17	1.31291	0.493	0.09	4.985e-13
Catabolic	CAF3	CTSK	1.20626	2.87487e-17	6.43692e-25	1.31518	0.848	0.442	2.41236e-20	7.67103e-22	1.20626	0.873	0.434	2.87487e-17
Catabolic	CAF3	TGFBI	0.776025	0.000247505	2.29393e-21	1.16722	0.707	0.267	8.59697e-17	6.60418e-09	0.776025	0.437	0.129	0.000247505
Catabolic	CAF3	MMP14	0.704706	3.02437e-06	8.11993e-14	0.704706	0.818	0.42	3.0431e-09	8.06994e-11	0.751113	0.761	0.404	3.02437e-06
Catabolic	CAF3	HLA-B	0.611417	1.1018e-06	4.50296e-19	0.871558	1	0.93	1.68757e-14	2.93992e-11	0.611417	0.944	0.83	1.1018e-06
Catabolic	CAF3	CTSB	0.573236	2.37922e-05	1.4665e-10	0.573236	0.919	0.607	5.49601e-06	6.34847e-10	0.744352	0.831	0.49	2.37922e-05
Catabolic	CAF3	CTHRC1	0.541802	2.55387e-08	8.58733e-16	0.541802	0.929	0.46	3.21827e-11	6.8145e-13	0.760814	0.859	0.437	2.55387e-08
Catabolic	CAF3	FAP	0.535403	0.00427647	1.14109e-07	0.535403	0.667	0.284	0.00427647	3.31751e-15	0.930455	0.817	0.385	1.2433e-10
Catabolic	CAF3	MME	0.48194	0.00976924	1.24937e-14	0.48194	0.293	0.03	4.68227e-10	2.60673e-07	0.579294	0.268	0.049	0.00976924
Catabolic	CAF3	POSTN	0.457764	1.17969e-07	3.14776e-12	0.457764	0.788	0.334	1.17969e-07	1.65944e-36	1.29955	1	0.262	6.2191e-32
Catabolic	CAF3	SELM	0.367585	0.0251555	6.71226e-07	0.367585	0.99	0.804	0.0251555	6.14577e-08	0.649249	0.775	0.518	0.00230325
Catabolic	CAF3	IL7R	0.334826	0.00567079	1.51314e-07	0.334826	0.242	0.037	0.00567079	9.04917e-10	0.985951	0.394	0.097	3.39136e-05
Catabolic	CAF3	B2M	0.329892	0.0366077	9.76803e-07	0.454935	1	0.998	0.0366077	1.15563e-07	0.329892	1	0.972	0.00433096
Catabolic	CAF3	COL1A1	0.258277	0.0475491	1.26875e-06	0.258277	0.96	0.692	0.0475491	1.32994e-09	0.289452	1	0.725	4.98423e-05
Myofibroblasts	CAF4	POSTN	1.77459	3.64616e-44	9.58299e-55	1.77459	0.877	0.256	3.59142e-50	9.72905e-49	1.90046	0.989	0.233	3.64616e-44
Myofibroblasts	CAF4	SULF1	1.57135	5.52974e-33	6.79112e-71	1.67766	0.798	0.174	2.54511e-66	1.4755e-37	1.57135	0.889	0.444	5.52974e-33
Myofibroblasts	CAF4	COL10A1	1.5073	5.99309e-28	1.03315e-60	1.60459	0.687	0.075	3.87194e-56	1.59914e-32	1.5073	0.722	0.103	5.99309e-28
Myofibroblasts	CAF4	ASPN	1.41582	3.82808e-08	3.60766e-42	1.57545	0.755	0.251	1.35204e-37	1.02145e-12	1.41582	0.511	0.197	3.82808e-08
Myofibroblasts	CAF4	COL8A1	1.31225	3.81494e-26	3.00003e-54	1.31225	0.859	0.29	1.12432e-49	1.01794e-30	1.31421	0.911	0.448	3.81494e-26
Myofibroblasts	CAF4	FN1	1.28298	2.61498e-46	1.74151e-56	1.28298	1	0.84	6.52665e-52	6.97756e-51	1.65535	1	0.679	2.61498e-46
Myofibroblasts	CAF4	COL11A1	1.23632	3.86603e-30	1.03157e-34	1.23632	0.491	0.057	3.86603e-30	6.09537e-47	2.25415	0.856	0.13	2.28436e-42
Myofibroblasts	CAF4	COL12A1	1.22245	5.96807e-28	7.02638e-33	1.22245	0.632	0.153	2.63327e-28	1.59246e-32	1.91478	0.789	0.323	5.96807e-28
Myofibroblasts	CAF4	COL5A2	1.20765	2.96581e-26	3.16967e-49	1.24273	0.896	0.504	1.1879e-44	7.91367e-31	1.20765	0.967	0.563	2.96581e-26
Myofibroblasts	CAF4	INHBA	1.20493	3.85011e-34	9.34984e-41	1.20493	0.73	0.176	3.50404e-36	1.02733e-38	1.76748	0.878	0.256	3.85011e-34
Myofibroblasts	CAF4	THBS2	1.18694	8.20014e-21	2.10655e-64	1.61697	0.877	0.274	7.89471e-60	2.18805e-25	1.18694	0.844	0.48	8.20014e-21
Myofibroblasts	CAF4	COL1A1	1.16621	2.33698e-23	8.80465e-53	1.35284	1	0.649	3.29972e-48	6.23577e-28	1.16621	1	0.713	2.33698e-23
Myofibroblasts	CAF4	COL5A1	1.16461	4.79744e-21	4.50475e-35	1.16461	0.828	0.336	1.68825e-30	1.2801e-25	1.27634	0.811	0.415	4.79744e-21
Myofibroblasts	CAF4	CTHRC1	1.16354	3.27077e-24	1.68897e-79	1.6087	0.982	0.391	6.32977e-75	8.72742e-29	1.16354	0.922	0.406	3.27077e-24
Myofibroblasts	CAF4	COL1A2	1.11552	8.40459e-32	6.72233e-48	1.11552	1	0.851	2.51933e-43	2.2426e-36	1.26634	1	0.926	8.40459e-32
Myofibroblasts	CAF4	ITGBL1	1.036	3.50835e-10	3.11483e-36	1.05754	0.656	0.148	1.16735e-31	9.36134e-15	1.036	0.567	0.209	3.50835e-10
Myofibroblasts	CAF4	GREM1	1.01299	1.02502e-07	3.29726e-14	1.01299	0.362	0.089	1.23571e-09	2.73506e-12	1.04196	0.389	0.085	1.02502e-07
Myofibroblasts	CAF4	COL3A1	0.999049	2.22054e-22	3.05936e-60	1.32467	1	0.678	1.14656e-55	5.92509e-27	0.999049	1	0.722	2.22054e-22
Myofibroblasts	CAF4	ITGA11	0.936836	2.05481e-07	1.71106e-39	1.0477	0.479	0.032	6.41254e-35	5.48284e-12	0.936836	0.356	0.083	2.05481e-07
Myofibroblasts	CAF4	VCAN	0.927008	1.60904e-16	4.19585e-84	1.81818	0.957	0.365	1.57248e-79	4.29341e-21	0.927008	0.956	0.758	1.60904e-16
Myofibroblasts	CAF4	ANTXR1	0.899623	2.31262e-11	2.48814e-52	1.42979	0.767	0.228	9.32478e-48	6.17076e-16	0.899623	0.811	0.401	2.31262e-11
Myofibroblasts	CAF4	TAGLN	0.868978	3.89526e-15	4.5685e-43	0.985244	0.975	0.642	1.71214e-38	1.03937e-19	0.868978	0.9	0.498	3.89526e-15
Myofibroblasts	CAF4	ADAM12	0.802003	0.000249056	4.69617e-28	0.833238	0.485	0.077	1.75998e-23	6.64556e-09	0.802003	0.378	0.143	0.000249056
Myofibroblasts	CAF4	FNDC1	0.801197	3.48471e-12	7.33282e-26	0.801197	0.387	0.041	2.74812e-21	9.29827e-17	1.11972	0.467	0.13	3.48471e-12
Myofibroblasts	CAF4	SPARC	0.795561	7.51497e-20	1.08341e-28	0.795561	0.988	0.879	4.06029e-24	2.00522e-24	0.894401	1	0.834	7.51497e-20
Myofibroblasts	CAF4	ISLR	0.777606	0.000397548	3.82584e-30	0.906286	0.736	0.29	1.43381e-25	1.06078e-08	0.777606	0.556	0.298	0.000397548
Myofibroblasts	CAF4	MXRA5	0.772482	3.5081e-07	1.63577e-26	0.902554	0.638	0.217	6.13039e-22	9.36067e-12	0.772482	0.689	0.357	3.5081e-07
Myofibroblasts	CAF4	AEBP1	0.765161	8.53219e-09	8.86342e-65	1.35702	0.933	0.612	3.32174e-60	2.27665e-13	0.765161	0.889	0.697	8.53219e-09
Myofibroblasts	CAF4	FAP	0.761918	1.17449e-05	6.01616e-29	0.934868	0.693	0.233	2.25468e-24	3.1339e-10	0.761918	0.689	0.392	1.17449e-05
Myofibroblasts	CAF4	MMP14	0.658188	1.34351e-10	1.68866e-16	0.658188	0.748	0.395	6.3286e-12	3.5849e-15	1.00625	0.733	0.395	1.34351e-10
Myofibroblasts	CAF4	BGN	0.634085	1.86005e-05	5.87117e-47	0.946459	0.988	0.801	2.20034e-42	4.96319e-10	0.634085	0.844	0.605	1.86005e-05
Myofibroblasts	CAF4	COL6A3	0.62852	1.465e-15	3.90907e-20	0.62852	0.933	0.665	1.465e-15	6.30374e-29	1.12766	0.978	0.684	2.36245e-24
Myofibroblasts	CAF4	CDH11	0.619957	0.000593565	8.24428e-30	0.79332	0.748	0.345	3.08971e-25	1.58381e-08	0.619957	0.7	0.404	0.000593565
Myofibroblasts	CAF4	EDIL3	0.617126	0.00459497	2.51804e-14	0.617126	0.35	0.08	9.43684e-10	1.22608e-07	0.712461	0.322	0.092	0.00459497
Myofibroblasts	CAF4	RAB31	0.61546	0.0264577	8.38675e-14	0.649327	0.626	0.326	3.1431e-09	7.05972e-07	0.61546	0.622	0.383	0.0264577
Myofibroblasts	CAF4	LGALS1	0.615038	7.71848e-16	4.90371e-28	0.615038	0.982	0.943	1.83776e-23	2.05952e-20	0.756566	0.933	0.832	7.71848e-16
Myofibroblasts	CAF4	NBL1	0.592348	0.000752894	3.71468e-31	0.834654	0.847	0.555	1.39215e-26	2.00895e-08	0.592348	0.656	0.471	0.000752894
Myofibroblasts	CAF4	SLC44A1	0.578193	0.00148476	3.19554e-13	0.578193	0.466	0.174	1.19759e-08	3.96178e-08	0.730103	0.467	0.193	0.00148476
Myofibroblasts	CAF4	MARCKS	0.574605	0.00100716	1.18655e-12	0.574605	0.546	0.231	4.44683e-08	2.6874e-08	0.686942	0.644	0.435	0.00100716
Myofibroblasts	CAF4	TPM1	0.574422	6.58985e-11	1.75837e-15	0.574422	0.84	0.667	6.58985e-11	2.46563e-25	1.16063	0.9	0.596	9.24045e-21
Myofibroblasts	CAF4	MOXD1	0.572131	0.0148408	4.39912e-13	0.572131	0.479	0.173	1.64866e-08	3.95996e-07	0.586472	0.344	0.137	0.0148408
Myofibroblasts	CAF4	MYH9	0.561816	1.09302e-06	2.9165e-11	0.561816	0.755	0.47	1.09302e-06	1.04338e-19	1.17801	0.633	0.258	3.91026e-15
Myofibroblasts	CAF4	ITGB5	0.549558	0.000263229	7.64783e-10	0.549558	0.429	0.185	2.86618e-05	7.02376e-09	0.689352	0.5	0.22	0.000263229
Myofibroblasts	CAF4	ACTA2	0.534701	2.77234e-17	1.485e-25	0.534701	0.914	0.518	5.56533e-21	7.39743e-22	1.31627	0.744	0.274	2.77234e-17
Myofibroblasts	CAF4	CTSB	0.533698	0.0192056	1.1258e-23	0.852572	0.834	0.596	4.21916e-19	5.12462e-07	0.533698	0.711	0.5	0.0192056
Myofibroblasts	CAF4	LUM	0.519002	0.000431607	4.12055e-29	0.69066	0.988	0.722	1.54426e-24	1.15166e-08	0.519002	0.967	0.877	0.000431607
Myofibroblasts	CAF4	ARL4C	0.491668	0.0201932	1.35992e-08	0.491668	0.27	0.084	0.000509658	5.38815e-07	0.678624	0.433	0.204	0.0201932
Myofibroblasts	CAF4	TPM2	0.467847	6.42648e-13	1.71478e-17	0.467847	0.926	0.749	6.42648e-13	6.71483e-18	0.962597	0.811	0.516	2.51652e-13
Myofibroblasts	CAF4	PDLIM5	0.455701	0.0242817	6.11258e-08	0.455701	0.491	0.24	0.00229081	6.4791e-07	0.698341	0.433	0.222	0.0242817
Myofibroblasts	CAF4	COL16A1	0.453116	0.00880847	2.35037e-07	0.453116	0.393	0.174	0.00880847	1.38388e-09	0.870702	0.5	0.226	5.18636e-05
Myofibroblasts	CAF4	ACTN1	0.442176	3.88647e-05	1.03703e-09	0.442176	0.699	0.416	3.88647e-05	6.44911e-15	1.0392	0.633	0.285	2.41693e-10
Myofibroblasts	CAF4	CALU	0.435105	0.00390757	1.04266e-07	0.435105	0.718	0.511	0.00390757	2.59349e-16	0.814102	0.789	0.554	9.71964e-12
Myofibroblasts	CAF4	P4HB	0.431135	0.0448931	6.97499e-08	0.431135	0.81	0.662	0.00261402	1.19788e-06	0.541542	0.633	0.437	0.0448931
Myofibroblasts	CAF4	MYLK	0.425885	2.1688e-07	5.78703e-12	0.425885	0.73	0.415	2.1688e-07	4.85286e-16	0.990278	0.711	0.289	1.81871e-11
Myofibroblasts	CAF4	SDC1	0.413395	5.02644e-05	1.34121e-09	0.413395	0.307	0.084	5.02644e-05	1.6449e-11	0.843703	0.322	0.052	6.16458e-07
Myofibroblasts	CAF4	NTM	0.409266	0.000552384	1.47393e-08	0.409266	0.282	0.075	0.000552384	5.27993e-16	1.0446	0.522	0.148	1.97876e-11
Myofibroblasts	CAF4	DSTN	0.40732	2.02432e-05	5.71621e-13	0.40732	0.865	0.767	2.14226e-08	5.4015e-10	0.583096	0.9	0.706	2.02432e-05
Myofibroblasts	CAF4	CKAP4	0.406924	0.0157458	4.20146e-07	0.406924	0.325	0.165	0.0157458	1.44753e-07	0.67732	0.5	0.289	0.0054249
Myofibroblasts	CAF4	PALLD	0.399332	0.00160243	4.27577e-08	0.399332	0.558	0.324	0.00160243	4.52618e-17	0.962057	0.822	0.453	1.69628e-12
Myofibroblasts	CAF4	MYL9	0.391976	3.14891e-10	3.48645e-17	0.391976	0.939	0.749	1.30662e-12	8.40224e-15	0.787254	0.778	0.424	3.14891e-10
Myofibroblasts	CAF4	TPM4	0.388818	5.74621e-07	1.53326e-11	0.388818	0.92	0.71	5.74621e-07	4.21612e-13	0.688322	0.956	0.769	1.58007e-08
Myofibroblasts	CAF4	RARRES2	0.384068	5.79946e-05	1.08159e-21	0.384068	1	0.819	4.05346e-17	1.54747e-09	0.592908	0.878	0.693	5.79946e-05
Myofibroblasts	CAF4	MSRB3	0.367837	0.00770832	2.04191e-07	0.367837	0.411	0.181	0.00765248	2.05681e-07	0.757982	0.467	0.262	0.00770832
Myofibroblasts	CAF4	SPATS2L	0.358596	0.027479	7.33224e-07	0.358596	0.491	0.24	0.027479	1.28386e-09	0.67228	0.633	0.348	4.81153e-05
Myofibroblasts	CAF4	LMO7	0.355623	0.000631528	1.68511e-08	0.355623	0.264	0.071	0.000631528	5.55159e-12	0.853397	0.444	0.148	2.08057e-07
Myofibroblasts	CAF4	VGLL4	0.337404	0.049741	1.32724e-06	0.337404	0.423	0.214	0.049741	3.97851e-07	0.60771	0.356	0.143	0.0149103
Myofibroblasts	CAF4	NUAK1	0.3319	0.000180712	4.82194e-09	0.3319	0.288	0.078	0.000180712	2.51488e-18	1.12732	0.556	0.119	9.42502e-14
Myofibroblasts	CAF4	TMSB10	0.326454	0.0356023	3.84977e-20	0.471897	0.988	0.986	1.44278e-15	9.49977e-07	0.326454	0.978	0.937	0.0356023
Myofibroblasts	CAF4	LRRC15	0.32481	0.000248624	5.50245e-09	0.32481	0.166	0.021	0.000206215	6.63405e-09	0.594878	0.267	0.052	0.000248624
Myofibroblasts	CAF4	PDGFC	0.315967	0.00613584	9.92331e-10	0.315967	0.245	0.053	3.71896e-05	1.63723e-07	0.393575	0.233	0.047	0.00613584
Myofibroblasts	CAF4	MYL6	0.296111	0.0110495	5.91438e-09	0.296111	0.969	0.916	0.000221653	2.94834e-07	0.470406	0.933	0.834	0.0110495
Myofibroblasts	CAF4	PLN	0.291646	0.00134399	2.52578e-15	0.291646	0.307	0.059	9.46586e-11	3.58618e-08	0.497699	0.211	0.029	0.00134399
Pericytes	PC	RGS5	3.50255	8.89975e-29	4.68078e-131	3.50255	0.979	0.053	1.75422e-126	2.37472e-33	3.65703	0.889	0.041	8.89975e-29
Pericytes	PC	NDUFA4L2	1.86423	9.31152e-19	3.70323e-96	2.38262	0.951	0.095	1.38786e-91	2.4846e-23	1.86423	0.741	0.018	9.31152e-19
Pericytes	PC	COL4A1	1.68493	3.72436e-22	1.00073e-82	1.68493	0.972	0.43	3.75042e-78	9.93772e-27	2.36593	0.926	0.191	3.72436e-22
Pericytes	PC	COL4A2	1.60823	1.80162e-13	2.61748e-83	1.60823	0.972	0.372	9.80953e-79	4.80726e-18	1.75009	0.741	0.151	1.80162e-13
Pericytes	PC	LHFP	1.57474	1.20045e-09	6.73287e-81	1.57474	0.917	0.365	2.52328e-76	3.20316e-14	1.62894	0.926	0.31	1.20045e-09
Pericytes	PC	NOTCH3	1.41415	3.85812e-05	1.74207e-64	1.55421	0.819	0.186	6.52875e-60	1.02946e-09	1.41415	0.481	0.061	3.85812e-05
Pericytes	PC	PLXDC1	1.35045	9.65892e-06	1.4487e-50	1.35045	0.66	0.079	5.42929e-46	2.57729e-10	1.4361	0.556	0.138	9.65892e-06
Pericytes	PC	COL18A1	1.33892	3.42824e-07	5.23875e-44	1.33892	0.861	0.386	1.96333e-39	9.14759e-12	1.48483	0.63	0.246	3.42824e-07
Pericytes	PC	HIGD1B	1.2999	1.78155e-11	2.39877e-101	2.49661	0.896	0.038	8.98986e-97	4.75372e-16	1.2999	0.444	0.002	1.78155e-11
Pericytes	PC	GJA4	1.29422	9.63677e-13	7.29531e-81	1.91011	0.799	0.033	2.73406e-76	2.57138e-17	1.29422	0.481	0.002	9.63677e-13
Pericytes	PC	ARHGDIB	1.28075	1.52664e-09	1.67636e-63	1.54032	0.799	0.196	6.28248e-59	4.07355e-14	1.28075	0.667	0.09	1.52664e-09
Pericytes	PC	MYO1B	1.22835	1.48473e-06	2.24799e-55	1.22835	0.806	0.179	8.42481e-51	3.96172e-11	1.40124	0.778	0.273	1.48473e-06
Pericytes	PC	MCAM	1.17959	7.26138e-16	8.23023e-48	1.17959	0.597	0.04	3.08444e-43	1.93756e-20	1.97784	0.704	0.026	7.26138e-16
Pericytes	PC	COX4I2	1.17913	2.04732e-07	1.11921e-107	2.64686	0.931	0.053	4.19447e-103	5.46287e-12	1.17913	0.37	0.004	2.04732e-07
Pericytes	PC	FAM162B	1.17131	0.00267228	3.73544e-55	1.3176	0.632	0.052	1.39993e-50	7.13045e-08	1.17131	0.296	0.01	0.00267228
Pericytes	PC	KCNJ8	1.15483	1.28085e-08	2.00505e-61	1.46752	0.736	0.091	7.51432e-57	3.4177e-13	1.15483	0.556	0.037	1.28085e-08
Pericytes	PC	IGFBP7	1.09661	1.60097e-12	9.50161e-50	1.09661	1	0.91	3.56092e-45	4.27187e-17	1.37349	1	0.819	1.60097e-12
Pericytes	PC	CCDC102B	1.07446	1.06975e-11	8.01944e-40	1.07446	0.729	0.16	3.00545e-35	2.85441e-16	1.87273	0.741	0.128	1.06975e-11
Pericytes	PC	ITGA1	1.05002	0.0153078	4.19947e-39	1.05002	0.778	0.236	1.57383e-34	4.08457e-07	1.36953	0.63	0.216	0.0153078
Pericytes	PC	PDGFRB	1.04828	0.00167521	1.46366e-86	1.69143	0.972	0.403	5.48535e-82	4.46998e-08	1.04828	0.63	0.25	0.00167521
Pericytes	PC	MAP1B	1.02235	1.13429e-06	1.52059e-28	1.02235	0.639	0.193	5.69872e-24	3.02663e-11	1.46696	0.852	0.269	1.13429e-06
Pericytes	PC	NID1	1.00868	0.016743	1.11209e-40	1.10583	0.701	0.17	4.16779e-36	4.46755e-07	1.00868	0.593	0.198	0.016743
Pericytes	PC	ANGPT2	0.91186	0.000259651	1.21595e-29	0.91186	0.396	0.024	4.55701e-25	6.92827e-09	1.36163	0.333	0.012	0.000259651
Pericytes	PC	GJC1	0.852691	0.000585498	2.84262e-66	1.30856	0.625	0.012	1.06533e-61	1.56229e-08	0.852691	0.333	0.018	0.000585498
Pericytes	PC	EPS8	0.826382	0.00258088	6.62676e-25	0.826382	0.562	0.155	2.48351e-20	6.88657e-08	1.23377	0.519	0.12	0.00258088
Pericytes	PC	HLA-A	0.783182	0.00830249	3.56199e-37	0.783182	0.993	0.943	1.33493e-32	2.21536e-07	0.816013	0.889	0.717	0.00830249
Pericytes	PC	UACA	0.759738	0.00107533	3.10369e-18	0.759738	0.604	0.281	1.16317e-13	2.8693e-08	1.04345	0.815	0.552	0.00107533
Pericytes	PC	EGFLAM	0.684344	0.00207257	9.45028e-30	0.684344	0.354	0.015	3.54168e-25	5.53024e-08	1.1013	0.296	0.012	0.00207257
Pericytes	PC	APOLD1	0.674865	3.76973e-05	2.11523e-28	0.674865	0.403	0.031	7.92726e-24	1.00588e-09	1.06532	0.37	0.012	3.76973e-05
Pericytes	PC	ESAM	0.580747	0.00521548	5.61697e-52	1.13225	0.59	0.029	2.10507e-47	1.39165e-07	0.580747	0.259	0.006	0.00521548
Pericytes	PC	CSPG4	0.571436	0.0155616	9.94808e-34	0.96161	0.417	0.022	3.72824e-29	4.1523e-07	0.571436	0.259	0.008	0.0155616
Pericytes	PC	PTMA	0.518588	0.00365941	2.5939e-16	0.518588	0.972	0.921	9.72116e-12	9.76441e-08	0.729428	1	0.831	0.00365941
Pericytes	PC	TINAGL1	0.460043	0.0269749	2.80579e-59	1.23167	0.743	0.067	1.05153e-54	7.19772e-07	0.460043	0.222	0.006	0.0269749
Smooth Muscle	SMC	MYH11	2.25262	4.17283e-17	9.66941e-32	2.25262	0.821	0.09	3.6238e-27	1.11344e-21	3.12683	0.947	0.068	4.17283e-17
Smooth Muscle	SMC	ADIRF	2.19901	1.33292e-09	1.12133e-29	2.19901	0.872	0.321	4.2024e-25	3.55663e-14	2.38812	0.737	0.246	1.33292e-09
Smooth Muscle	SMC	TAGLN	1.95695	2.61829e-14	8.96212e-33	1.95695	1	0.701	3.35873e-28	6.9864e-19	2.28939	1	0.549	2.61829e-14
Smooth Muscle	SMC	ACTA2	1.91408	4.81728e-06	3.33183e-34	2.28077	1	0.585	1.24867e-29	1.2854e-10	1.91408	0.895	0.333	4.81728e-06
Smooth Muscle	SMC	MYL9	1.70999	0.000459855	3.46373e-37	1.83731	1	0.78	1.2981e-32	1.22703e-08	1.70999	0.737	0.474	0.000459855
Smooth Muscle	SMC	PLN	1.45501	0.01868	8.40093e-19	1.78867	0.59	0.087	3.14842e-14	4.98439e-07	1.45501	0.421	0.046	0.01868
Smooth Muscle	SMC	ACTG2	1.43417	0.0238241	7.40042e-39	2.87533	0.846	0.063	2.77346e-34	6.357e-07	1.43417	0.368	0.046	0.0238241
Smooth Muscle	SMC	DSTN	1.22329	0.000343793	2.35909e-36	1.51594	1	0.777	8.84115e-32	9.17345e-09	1.22329	0.895	0.733	0.000343793
Smooth Muscle	SMC	C12orf75	1.04551	0.0179421	2.24928e-10	1.04551	0.436	0.147	8.42963e-06	4.78749e-07	1.29449	0.474	0.087	0.0179421
Smooth Muscle	SMC	RHOB	1.0171	0.000570932	2.89279e-09	1.0171	0.641	0.379	0.000108413	1.52342e-08	1.34799	0.684	0.385	0.000570932
Smooth Muscle	SMC	SYNPO2	0.835719	0.04297	1.08704e-06	0.835719	0.308	0.061	0.0407389	1.14657e-06	1.48444	0.474	0.089	0.04297
Smooth Muscle	SMC	IGFBP7	0.708104	0.0011645	3.10723e-08	0.708104	1	0.924	0.0011645	1.45422e-13	1.65591	0.947	0.824	5.44999e-09
Smooth Muscle	SMC	NTRK3	0.641037	0.0475783	1.86885e-09	0.641037	0.205	0.007	7.0039e-05	1.26953e-06	0.827964	0.263	0.004	0.0475783
