## Supplementary Tables for "Spatially discrete signalling niches regulate fibroblast heterogeneity in human lung cancer": Supplementary Table 2.xlsx

### Sheet: Legend
Supplementary Table 2: Fibroblast subpopulation consensus marker enrichr analysis. Results from examining fibroblast subpopulation consensus markers for enrichment with genes from gene ontology (GO) biological processes. This table is presented in a long format. Column filters can be used to show specific results Column Descriptions: Subpopulation = Name of Fibroblast subpopulation markers analys…

### Sheet: Supplementary Table 2
Subpopulation	Cluster	Term	Combined.Score	Overlap	P.value	Adjusted.P.value	Genes
Quiescent	NF1	ureteric bud development (GO:0001657)	2895.05	'4/17	9.65343e-09	4.92615e-05	ROBO2;TCF21;SLIT2;NPNT
Quiescent	NF1	mesonephric tubule development (GO:0072164)	2895.05	'4/17	9.65343e-09	2.46307e-05	ROBO2;TCF21;SLIT2;NPNT
Quiescent	NF1	amine metabolic process (GO:0009308)	2296.48	'2/6	3.25033e-05	0.0414661	AOC3;INMT
Quiescent	NF1	retinal ganglion cell axon guidance (GO:0031290)	2296.48	'2/6	3.25033e-05	0.0331729	ROBO2;SLIT2
Quiescent	NF1	negative regulation of vascular permeability (GO:0043116)	1618.65	'2/8	6.05601e-05	0.0386298	ANGPT1;SLIT2
Quiescent	NF1	positive regulation of axonogenesis (GO:0050772)	577.626	'3/37	2.2861e-05	0.0388866	ROBO2;MACF1;SLIT2
Quiescent	NF1	branching morphogenesis of an epithelial tube (GO:0048754)	475.79	'3/43	3.60902e-05	0.0306948	TCF21;SLIT2;NPNT
Quiescent	NF1	sprouting angiogenesis (GO:0002040)	461.813	'3/44	3.86918e-05	0.0282064	CCBE1;ANGPT1;SLIT2
Proto-Inflammatory	NF2	regulation of keratinocyte apoptotic process (GO:1902172)	2208.09	'2/6	3.47403e-05	0.0295467	SFRP4;GSN
Proto-Inflammatory	NF2	negative regulation of chemokine production (GO:0032682)	2063.89	'3/13	9.54157e-07	0.00243453	C1QTNF3;APOD;KLF4
Proto-Inflammatory	NF2	regulation of monocyte chemotactic protein-1 production (GO:0071637)	1830.8	'2/7	4.85896e-05	0.0354218	C1QTNF3;APOD
Proto-Inflammatory	NF2	regulation of tissue remodeling (GO:0034103)	1480.14	'3/17	2.25914e-06	0.00288209	CST3;GPNMB;LEPR
Proto-Inflammatory	NF2	protein trimerization (GO:0070206)	667.088	'3/32	1.62213e-05	0.0165554	C1QTNF3;SCARA5;MGST1
Proto-Inflammatory	NF2	negative regulation of cell proliferation (GO:0008285)	236.501	'8/363	5.97306e-08	0.000304805	SFRP4;GPNMB;OGN;FBLN1;APOD;IGFBP6;KLF4;PODN
Proto-Inflammatory	NF2	negative regulation of cellular process (GO:0048523)	132.394	'8/534	1.12485e-06	0.00191337	SFRP4;GPNMB;FBLN1;IGFBP6;KLF4;PODN;CLU;WISP2
Inflammatory	NF3	surfactant homeostasis (GO:0043129)	1112.53	'3/6	3.46902e-06	0.00104132	SFTPA2;SFTPA1;VEGFA
Inflammatory	NF3	chemical homeostasis within a tissue (GO:0048875)	1112.53	'3/6	3.46902e-06	0.000983467	SFTPA2;SFTPA1;VEGFA
Inflammatory	NF3	pri-miRNA transcription from RNA polymerase II promoter (GO:0061614)	911.465	'3/7	6.04579e-06	0.00134138	FOSL1;DDX5;KLF4
Inflammatory	NF3	cellular response to zinc ion (GO:0071294)	468.03	'4/19	3.50696e-06	0.000941895	MT2A;MT1A;MT1M;MT1X
Inflammatory	NF3	positive regulation of myeloid leukocyte cytokine production involved in immune response (GO:0061081)	452.38	'2/6	0.000467629	0.0331432	CD74;NR4A3
Inflammatory	NF3	cellular response to fluid shear stress (GO:0071498)	451.261	'3/12	3.72265e-05	0.00474917	HAS2;KLF4;NFE2L2
Inflammatory	NF3	positive regulation of leukocyte cell-cell adhesion (GO:1903039)	409.103	'4/21	5.36816e-06	0.00130446	NR4A3;HAS2;CCL2;CD44
Inflammatory	NF3	cellular response to copper ion (GO:0071280)	409.103	'4/21	5.36816e-06	0.00124517	MT2A;MT1A;MT1M;MT1X
Inflammatory	NF3	regulation of cyclic nucleotide metabolic process (GO:0030799)	370.926	'2/7	0.000652263	0.0410926	THBS1;VEGFA
Inflammatory	NF3	cellular response to laminar fluid shear stress (GO:0071499)	370.926	'2/7	0.000652263	0.0405915	KLF4;NFE2L2
Inflammatory	NF3	hyaluronan biosynthetic process (GO:0030213)	370.926	'2/7	0.000652263	0.0401024	HAS1;HAS2
Inflammatory	NF3	activation of MAPKKK activity (GO:0000185)	370.926	'2/7	0.000652263	0.039625	GADD45B;GADD45A
Inflammatory	NF3	cellular response to platelet-derived growth factor stimulus (GO:0036120)	370.926	'2/7	0.000652263	0.0391588	HAS1;HAS2
Inflammatory	NF3	positive regulation of leukocyte migration (GO:0002687)	353.049	'5/34	1.28577e-06	0.000504715	IL6;CXCL1;CXCL2;ICAM1;VEGFA
Inflammatory	NF3	response to copper ion (GO:0046688)	322.947	'4/25	1.11502e-05	0.00218844	MT2A;MT1A;MT1M;MT1X
Inflammatory	NF3	positive regulation of transforming growth factor beta production (GO:0071636)	311.995	'2/8	0.000866475	0.0480611	PTGS2;THBS1
Inflammatory	NF3	nuclear-transcribed mRNA catabolic process, deadenylation-independent decay (GO:0031086)	311.995	'2/8	0.000866475	0.0475443	ZFP36;PNRC1
Inflammatory	NF3	regulation of PERK-mediated unfolded protein response (GO:1903897)	311.995	'2/8	0.000866475	0.0470385	PPP1R15A;PPP1R15B
Inflammatory	NF3	positive regulation of metanephros development (GO:0072216)	311.995	'2/8	0.000866475	0.0465434	MYC;LIF
Inflammatory	NF3	cellular response to cytokine stimulus (GO:0071345)	275.413	'22/456	9.82958e-15	5.01604e-11	CSF3;CDKN1A;CEBPD;LIF;MT1X;CXCL1;PTGS2;CXCL2;ICAM1;VEGFA;SOCS3;MT2A;ZFP36;IL6;MYC;IRF1;PIM1;CCL2;HAS2;JUNB;MCL1;NFE2L2
Inflammatory	NF3	cellular response to cadmium ion (GO:0071276)	263.448	'4/29	2.05736e-05	0.00338668	MT2A;MT1A;MT1M;MT1X
Inflammatory	NF3	positive regulation of p38MAPK cascade (GO:1900745)	262.904	'3/18	0.000134704	0.0132191	GADD45B;GADD45A;VEGFA
Inflammatory	NF3	regulation of cell migration involved in sprouting angiogenesis (GO:0090049)	251.392	'4/30	2.36356e-05	0.00365493	PTGS2;KLF4;THBS1;VEGFA
Inflammatory	NF3	regulation of heterotypic cell-cell adhesion (GO:0034114)	244.379	'3/19	0.000159304	0.0147805	MYADM;KLF4;CD44
Inflammatory	NF3	cellular zinc ion homeostasis (GO:0006882)	240.227	'4/31	2.70193e-05	0.00393942	MT2A;MT1A;MT1M;MT1X
Inflammatory	NF3	response to cadmium ion (GO:0046686)	240.227	'4/31	2.70193e-05	0.00382999	MT2A;MT1A;MT1M;MT1X
Inflammatory	NF3	zinc ion homeostasis (GO:0055069)	240.227	'4/31	2.70193e-05	0.00372648	MT2A;MT1A;MT1M;MT1X
Inflammatory	NF3	response to zinc ion (GO:0010043)	229.862	'4/32	3.07451e-05	0.00412875	MT2A;MT1A;MT1M;MT1X
Inflammatory	NF3	positive regulation of chemotaxis (GO:0050921)	217.737	'5/48	7.42962e-06	0.00157972	IL6;CXCL1;CXCL2;THBS1;VEGFA
Inflammatory	NF3	hyaluronan metabolic process (GO:0030212)	213.306	'3/21	0.00021686	0.0187565	HAS1;HAS2;CD44
Inflammatory	NF3	negative regulation of cytokine biosynthetic process (GO:0042036)	213.306	'3/21	0.00021686	0.0184439	IL6;ZFP36;KLF4
Inflammatory	NF3	establishment of endothelial barrier (GO:0061028)	213.306	'3/21	0.00021686	0.0181415	MYADM;ICAM1;TJP2
Inflammatory	NF3	negative regulation of cysteine-type endopeptidase activity involved in apoptotic process (GO:0043154)	202.464	'6/68	2.34212e-06	0.00079679	PLAUR;KLF4;THBS1;CD44;BIRC3;VEGFA
Inflammatory	NF3	positive regulation of neutrophil chemotaxis (GO:0090023)	177.626	'3/24	0.00032597	0.0255911	CD74;CXCL1;CXCL2
Inflammatory	NF3	response to molecule of bacterial origin (GO:0002237)	170.586	'7/98	1.38009e-06	0.000503044	IL6;JUND;GCH1;CXCL1;TRIB1;JUNB;CXCL2
Inflammatory	NF3	positive regulation of neutrophil migration (GO:1902624)	167.894	'3/25	0.0003689	0.0285227	CD74;CXCL1;CXCL2
Inflammatory	NF3	regulation of DNA damage response, signal transduction by p53 class mediator (GO:0043516)	167.894	'3/25	0.0003689	0.0280969	CD74;DDX5;CD44
Inflammatory	NF3	response to growth factor (GO:0070848)	159.016	'3/26	0.000415306	0.0311663	MYC;GATA6;KLF4
Inflammatory	NF3	regulation of p38MAPK cascade (GO:1900744)	159.016	'3/26	0.000415306	0.0307146	GADD45B;GADD45A;VEGFA
Inflammatory	NF3	positive regulation of granulocyte chemotaxis (GO:0071624)	159.016	'3/26	0.000415306	0.0302758	CD74;CXCL1;CXCL2
Inflammatory	NF3	cytokine-mediated signaling pathway (GO:0019221)	157.972	'22/633	7.02959e-12	1.7936e-08	CSF3;CDKN1A;CEBPD;LIF;CXCL1;PTGS2;SOD2;CXCL2;ICAM1;VEGFA;NFKBIA;SOCS3;MT2A;IL6;MYC;IRF1;PIM1;CCL2;JUNB;CD44;MCL1;BIRC3
Inflammatory	NF3	response to lipopolysaccharide (GO:0032496)	156.648	'9/155	2.3998e-07	0.000136068	ZFP36;IL6;JUND;GCH1;CCL2;CXCL1;TRIB1;JUNB;CXCL2
Inflammatory	NF3	positive regulation of leukocyte chemotaxis (GO:0002690)	154.113	'5/61	2.43494e-05	0.00365456	IL6;CXCL1;CXCL2;THBS1;VEGFA
Inflammatory	NF3	regulation of smooth muscle cell proliferation (GO:0048660)	146.638	'4/44	0.000110164	0.0117118	IL6;NR4A3;TRIB1;THBS1
Inflammatory	NF3	regulation of peptidyl-tyrosine phosphorylation (GO:0050730)	145.637	'6/85	8.65781e-06	0.00176723	CD74;CSF3;IL6;LIF;CD44;VEGFA
Inflammatory	NF3	cellular response to decreased oxygen levels (GO:0036294)	143.644	'5/64	3.07893e-05	0.00402866	MYC;LMNA;GATA6;PTGS2;VEGFA
Inflammatory	NF3	positive regulation of sprouting angiogenesis (GO:1903672)	143.431	'3/28	0.000519002	0.0357901	PTGS2;KLF4;VEGFA
Inflammatory	NF3	positive regulation of fibroblast proliferation (GO:0048146)	143.431	'3/28	0.000519002	0.0353129	CD74;CDKN1A;MYC
Inflammatory	NF3	cellular response to growth factor stimulus (GO:0071363)	138.611	'8/139	1.23148e-06	0.000523688	NR4A1;ZFP36;HAS1;CCL2;HAS2;KLF4;CD44;VEGFA
Inflammatory	NF3	regulation of neutrophil chemotaxis (GO:0090022)	136.561	'3/29	0.000576513	0.0382071	CD74;CXCL1;CXCL2
Inflammatory	NF3	positive regulation of transcription from RNA polymerase II promoter in response to stress (GO:0036003)	136.561	'3/29	0.000576513	0.0377173	CEBPB;VEGFA;NFE2L2
Inflammatory	NF3	positive regulation of peptidyl-tyrosine phosphorylation (GO:0050731)	132.03	'7/116	4.27924e-06	0.00109185	SOCS3;CD74;CSF3;IL6;LIF;CD44;VEGFA
Inflammatory	NF3	regulation of leukocyte chemotaxis (GO:0002688)	130.217	'3/30	0.000637944	0.0406929	IL6;CXCL1;CXCL2
Inflammatory	NF3	positive regulation of cellular metabolic process (GO:0031325)	129.283	'6/92	1.36709e-05	0.00249152	NFKBIA;CDKN1A;GADD45A;KLF4;THBS1;VEGFA
Inflammatory	NF3	regulation of cysteine-type endopeptidase activity involved in apoptotic process (GO:0043281)	127.184	'6/93	1.4547e-05	0.00255977	MYC;CYCS;KLF4;THBS1;CD44;VEGFA
Inflammatory	NF3	regulation of epithelial cell proliferation (GO:0050678)	120.663	'5/72	5.45093e-05	0.00632184	NR4A1;ZFP36;NR4A3;MYC;VEGFA
Inflammatory	NF3	intrinsic apoptotic signaling pathway (GO:0097193)	112.149	'6/101	2.33175e-05	0.00371842	PPP1R15A;DDX5;CDKN1A;CEBPB;CYCS;MCL1
Inflammatory	NF3	cellular response to hormone stimulus (GO:0032870)	103.006	'5/80	9.03585e-05	0.0100239	JUND;NR4A3;CTSL;KLF9;JUNB
Inflammatory	NF3	positive regulation of peptidyl-serine phosphorylation (GO:0033138)	97.4134	'5/83	0.000107674	0.0116907	CSF3;IL6;LIF;CD44;VEGFA
Inflammatory	NF3	regulation of peptidyl-serine phosphorylation (GO:0033135)	92.2818	'5/86	0.00012743	0.0130055	CSF3;IL6;LIF;CD44;VEGFA
Inflammatory	NF3	regulation of cell proliferation (GO:0042127)	90.903	'20/740	5.58448e-09	5.69952e-06	CSF3;BTG2;CDKN1A;JUND;LIF;CXCL1;KLF4;SOD2;CXCL2;THBS1;VEGFA;FOSL1;IL6;NR4A3;MYC;IRF1;NAMPT;LMNA;HAS2;JUNB
Inflammatory	NF3	negative regulation of intrinsic apoptotic signaling pathway (GO:2001243)	88.8197	'4/62	0.000418689	0.0300925	PLAUR;SOD2;MCL1;NFE2L2
Inflammatory	NF3	transcription from RNA polymerase II promoter (GO:0006366)	88.3682	'15/485	9.75019e-08	7.10789e-05	DDX5;CDKN1A;CEBPB;CEBPD;CCNH;GATA6;DDX21;KLF4;ELL2;FOSL1;NR4A1;NR4A3;IRF1;MAFF;NFE2L2
Inflammatory	NF3	negative regulation of apoptotic process (GO:0043066)	88.3682	'15/485	9.75019e-08	6.2194e-05	CD74;GATA6;PLAUR;KLF4;SOD2;THBS1;VEGFA;NFKBIA;IL6;MYC;PIM1;CCL2;CD44;MCL1;BIRC3
Inflammatory	NF3	regulation of transcription from RNA polymerase II promoter (GO:0006357)	85.7451	'31/1478	9.30586e-11	1.58293e-07	CSF3;DDX5;CDKN1A;CEBPB;CCNH;CREM;GATA6;CHD1;LITAF;ZFP36;NFIL3;MYC;NAMPT;CCNL1;JUNB;KDM6B;JUND;LIF;KLF4;SOD2;VEGFA;FOSL1;NFKBIA;NR4A1;IL6;NR4A3;IRF1;MAFF;KLF9;REL;NFE2L2
Inflammatory	NF3	transcription, DNA-templated (GO:0006351)	83.5429	'12/356	8.2889e-07	0.00038453	FOSL1;DDX5;CEBPB;CEBPD;CCNH;IRF1;MAFF;GATA6;DDX21;BAZ1A;KLF4;NFE2L2
Inflammatory	NF3	cellular transition metal ion homeostasis (GO:0046916)	81.8247	'5/93	0.000184298	0.0167942	MT2A;MT1A;MYC;MT1M;MT1X
Inflammatory	NF3	positive regulation of transcription from RNA polymerase II promoter (GO:0045944)	80.648	'21/848	1.02087e-08	8.68251e-06	KDM6B;CSF3;CEBPB;JUND;CCNH;LIF;KLF4;LITAF;VEGFA;NFKBIA;NR4A1;IL6;NR4A3;MYC;IRF1;NAMPT;MAFF;REL;CCNL1;JUNB;NFE2L2
Inflammatory	NF3	regulation of cyclin-dependent protein serine/threonine kinase activity (GO:0000079)	79.0629	'4/67	0.000562954	0.0377994	CDKN1A;CCNH;GADD45A;CCNL1
Inflammatory	NF3	positive regulation of transcription, DNA-templated (GO:0045893)	78.067	'25/1120	2.6194e-09	3.3417e-06	CSF3;DDX5;CEBPB;CCNH;GATA6;LITAF;MYC;NAMPT;CCNL1;JUNB;KDM6B;CD74;JUND;LIF;KLF4;VEGFA;FOSL1;NFKBIA;NR4A1;IL6;NR4A3;IRF1;MAFF;REL;NFE2L2
Inflammatory	NF3	response to tumor necrosis factor (GO:0034612)	76.651	'5/97	0.000224483	0.0181831	ZFP36;GCH1;HAS2;CCL2;NFE2L2
Inflammatory	NF3	positive regulation of cell proliferation (GO:0008284)	76.06	'13/424	8.18244e-07	0.00041755	CD74;CSF3;CDKN1A;LIF;THBS1;VEGFA;FOSL1;IL6;NR4A3;MYC;NAMPT;PIM1;HAS2
Inflammatory	NF3	interferon-gamma-mediated signaling pathway (GO:0060333)	73.9936	'4/70	0.00066474	0.0394438	MT2A;IRF1;CD44;ICAM1
Inflammatory	NF3	inflammatory response (GO:0006954)	70.9934	'9/252	1.32547e-05	0.00250514	IL6;CEBPB;TNFAIP6;REL;CCL2;CXCL1;PTX3;CXCL2;THBS1
Inflammatory	NF3	negative regulation of cysteine-type endopeptidase activity (GO:2000117)	70.8911	'4/72	0.000739436	0.0428789	KLF4;THBS1;CD44;VEGFA
Inflammatory	NF3	response to metal ion (GO:0010038)	70.8911	'4/72	0.000739436	0.0423971	MT2A;MT1A;MT1X;THBS1
Inflammatory	NF3	response to cytokine (GO:0034097)	68.6523	'6/138	0.000133506	0.0133584	CSF3;JUND;GCH1;REL;JUNB;MCL1
Inflammatory	NF3	response to lipid (GO:0033993)	67.0738	'6/140	0.000144452	0.0139083	JUND;GCH1;CXCL1;TRIB1;JUNB;CXCL2
Inflammatory	NF3	positive regulation of macromolecule biosynthetic process (GO:0010557)	65.5492	'6/142	0.000156098	0.0147513	IL6;MYC;NAMPT;CCL2;KLF4;THBS1
Inflammatory	NF3	negative regulation of programmed cell death (GO:0043069)	65.5254	'12/408	3.41467e-06	0.00108907	NFKBIA;CD74;IL6;MYC;PIM1;GATA6;PLAUR;THBS1;CD44;MCL1;BIRC3;VEGFA
Inflammatory	NF3	extracellular matrix organization (GO:0030198)	61.531	'8/229	4.76565e-05	0.00565561	ADAMTS4;CTSL;HAS1;HAS2;A2M;THBS1;CD44;ICAM1
Inflammatory	NF3	cellular response to interferon-gamma (GO:0071346)	57.7878	'5/116	0.000513208	0.0358753	MT2A;IRF1;CCL2;CD44;ICAM1
Inflammatory	NF3	negative regulation of growth (GO:0045926)	54.7214	'5/120	0.000599014	0.0386933	MT2A;CDKN1A;MT1A;MT1M;MT1X
Inflammatory	NF3	positive regulation of cellular biosynthetic process (GO:0031328)	54.4496	'6/159	0.000288025	0.0229655	IL6;MYC;PTGS2;KLF4;THBS1;LDLR
Inflammatory	NF3	negative regulation of macromolecule metabolic process (GO:0010605)	51.8938	'5/124	0.000695163	0.0407749	MYADM;REL;KLF4;LDLR;VEGFA
Inflammatory	NF3	negative regulation of cell proliferation (GO:0008285)	49.3053	'10/363	4.05782e-05	0.00493025	IL6;BTG2;CDKN1A;MYC;IRF1;LMNA;CXCL1;TRIB1;KLF4;SOD2
Inflammatory	NF3	regulation of cell cycle (GO:0051726)	48.4871	'7/215	0.000221685	0.0182461	NR4A1;JUND;GADD45B;GADD45A;IRF1;PIM1;JUNB
Inflammatory	NF3	cellular response to hypoxia (GO:0071456)	46.8586	'5/132	0.000921578	0.0484826	MYC;LMNA;GATA6;PTGS2;VEGFA
Inflammatory	NF3	cellular response to organic substance (GO:0071310)	46.2809	'5/133	0.00095332	0.0496407	CSF3;JUND;CCL2;KLF4;JUNB
Inflammatory	NF3	negative regulation of transcription from RNA polymerase II promoter (GO:0000122)	44.3871	'13/565	1.84658e-05	0.00314104	DDX5;CEBPB;JUND;CREM;GATA6;KLF4;VEGFA;ZFP36;NR4A3;NFIL3;MYC;REL;JUNB
Inflammatory	NF3	positive regulation of cellular process (GO:0048522)	41.6868	'12/519	3.76684e-05	0.00468834	FOSL1;CSF3;IL6;JUND;MYC;NAMPT;LMNA;LIF;HAS2;JUNB;THBS1;VEGFA
Inflammatory	NF3	positive regulation of protein phosphorylation (GO:0001934)	38.9257	'10/412	0.000116092	0.0120902	CD74;CSF3;IL6;CDKN1A;CCNH;LIF;PLAUR;CCNL1;CD44;VEGFA
Inflammatory	NF3	cellular response to tumor necrosis factor (GO:0071356)	38.8683	'6/194	0.000824624	0.0467562	NFKBIA;ZFP36;CCL2;HAS2;NFE2L2;BIRC3
Inflammatory	NF3	positive regulation of cell differentiation (GO:0045597)	38.8683	'6/194	0.000824624	0.0462424	CSF3;ZFP36;IL6;CEBPB;JUND;JUNB
Inflammatory	NF3	negative regulation of transcription, DNA-templated (GO:0045892)	25.996	'14/813	0.000197579	0.0176886	DDX5;CEBPB;JUND;CREM;GATA6;KLF4;VEGFA;ZFP36;NR4A3;NFIL3;MYC;IRF1;REL;JUNB
Inflammatory	NF3	regulation of apoptotic process (GO:0042981)	25.8554	'14/815	0.000202634	0.0178283	CD74;GADD45B;GADD45A;GATA6;PLAUR;THBS1;VEGFA;NFKBIA;IL6;MYC;PIM1;CD44;MCL1;BIRC3
Inflammatory	NF3	negative regulation of cellular process (GO:0048523)	23.2487	'10/534	0.000898884	0.0477813	NR4A1;IL6;BTG2;CDKN1A;MYC;IRF1;LMNA;CXCL1;KLF4;SOD2
Inflammatory	NF3	regulation of transcription, DNA-templated (GO:0006355)	23.0883	'22/1598	7.67211e-05	0.00870017	CD74;DDX5;CDKN1A;CEBPB;JUND;CREM;GATA6;JMJD1C;BAZ1A;KLF4;SOD2;CHD1;LITAF;VEGFA;FOSL1;IL6;NFIL3;MYC;IRF1;KLF9;JUNB;NFE2L2
Stress-Response	CAF1	oxygen homeostasis (GO:0032364)	1675.68	'2/6	5.53016e-05	0.0148528	SOD2;HIF1A
Stress-Response	CAF1	gas homeostasis (GO:0033483)	1387.17	'2/7	7.7327e-05	0.0179363	SOD2;HIF1A
Stress-Response	CAF1	cellular response to zinc ion (GO:0071294)	967.098	'3/19	6.50031e-06	0.00552851	MT2A;MT1X;MT1E
Stress-Response	CAF1	regulation of interleukin-2 production (GO:0032663)	851.992	'3/21	8.89797e-06	0.00648662	ANXA1;RPS3;TNFAIP3
Stress-Response	CAF1	cellular response to copper ion (GO:0071280)	851.992	'3/21	8.89797e-06	0.00567579	MT2A;MT1X;MT1E
Stress-Response	CAF1	collagen metabolic process (GO:0032963)	711.837	'2/12	0.000241536	0.0456503	COL1A1;HIF1A
Stress-Response	CAF1	response to copper ion (GO:0046688)	682.298	'3/25	1.53047e-05	0.00867776	MT2A;MT1X;MT1E
Stress-Response	CAF1	negative regulation of epidermal growth factor-activated receptor activity (GO:0007175)	643.998	'2/13	0.0002851	0.0484956	ERRFI1;GPRC5A
Stress-Response	CAF1	positive regulation of cholesterol efflux (GO:0010875)	643.998	'2/13	0.0002851	0.0469312	NFKBIA;APOE
Stress-Response	CAF1	positive regulation of transport (GO:0051050)	622.639	'4/44	1.58392e-06	0.00269425	C3;ANXA1;APOE;SGK1
Stress-Response	CAF1	cellular response to cadmium ion (GO:0071276)	563.917	'3/29	2.41837e-05	0.012341	MT2A;MT1X;MT1E
Stress-Response	CAF1	cellular zinc ion homeostasis (GO:0006882)	517.389	'3/31	2.96697e-05	0.012617	MT2A;MT1X;MT1E
Stress-Response	CAF1	response to cadmium ion (GO:0046686)	517.389	'3/31	2.96697e-05	0.0116465	MT2A;MT1X;MT1E
Stress-Response	CAF1	zinc ion homeostasis (GO:0055069)	517.389	'3/31	2.96697e-05	0.0108146	MT2A;MT1X;MT1E
Stress-Response	CAF1	response to zinc ion (GO:0010043)	496.553	'3/32	3.26949e-05	0.0111228	MT2A;MT1X;MT1E
Stress-Response	CAF1	positive regulation of cardiac muscle tissue growth (GO:0055023)	495.871	'2/16	0.000436999	0.0495556	PIM1;IGF1
Stress-Response	CAF1	positive regulation of nitric-oxide synthase activity (GO:0051000)	495.871	'2/16	0.000436999	0.0484784	APOE;HIF1A
Stress-Response	CAF1	regulation of wound healing (GO:0061041)	458.973	'3/34	3.93386e-05	0.0111525	ANXA1;SERPINE1;TNFAIP3
Stress-Response	CAF1	positive regulation of T cell proliferation (GO:0042102)	404.635	'4/61	5.94581e-06	0.00606829	ANXA1;VCAM1;RPS3;IGF1
Stress-Response	CAF1	regulation of inflammatory response (GO:0050727)	260.768	'6/166	7.76523e-07	0.0019813	NFKBIA;ANXA1;SERPINE1;PLA2G2A;TNFAIP3;APOE
Stress-Response	CAF1	negative regulation of MAP kinase activity (GO:0043407)	211.489	'3/61	0.000228143	0.0465686	DUSP2;DUSP1;APOE
Stress-Response	CAF1	negative regulation of neuron apoptotic process (GO:0043524)	202.438	'3/63	0.000251054	0.0457546	APOE;SOD2;HIF1A
Stress-Response	CAF1	positive regulation of inflammatory response (GO:0050729)	165.535	'3/73	0.000387947	0.0494923	NFKBIA;SERPINE1;PLA2G2A
Stress-Response	CAF1	positive regulation of defense response (GO:0031349)	162.466	'3/74	0.000403795	0.0490611	NFKBIA;SERPINE1;PLA2G2A
Stress-Response	CAF1	regulation of defense response (GO:0031347)	159.49	'3/75	0.000420054	0.0498497	ANXA1;TNFAIP3;APOE
Stress-Response	CAF1	cellular response to cytokine stimulus (GO:0071345)	157.322	'9/456	1.77661e-07	0.000906602	MT2A;ZFP36;ANXA1;VCAM1;PIM1;RPS3;MT1X;CXCL2;HIF1A
Stress-Response	CAF1	regulation of cell migration (GO:0030334)	147.52	'7/316	2.29216e-06	0.00292422	COL1A1;ANXA1;SERPINE1;IGF1;SOD2;SGK1;CYR61
Stress-Response	CAF1	positive regulation of cell differentiation (GO:0045597)	135.266	'5/194	3.59189e-05	0.0114559	COL1A1;ZFP36;PLA2G2A;IGF1;CYR61
Stress-Response	CAF1	positive regulation of cytokine production (GO:0001819)	112.309	'5/220	6.53284e-05	0.0166685	C3;ANXA1;SERPINE1;RPS3;HIF1A
Stress-Response	CAF1	positive regulation of cell migration (GO:0030335)	111.551	'5/221	6.67459e-05	0.0162192	COL1A1;IGF1;SOD2;HIF1A;CYR61
Stress-Response	CAF1	response to lipopolysaccharide (GO:0032496)	110.806	'4/155	0.000231077	0.0453532	ZFP36;SERPINE1;TNFAIP3;CXCL2
Stress-Response	CAF1	positive regulation of cell motility (GO:2000147)	89.674	'4/179	0.000399548	0.0497291	COL1A1;IGF1;SOD2;CYR61
Stress-Response	CAF1	negative regulation of apoptotic process (GO:0043066)	75.5141	'7/485	3.70777e-05	0.0111298	NFKBIA;ANXA1;KRT18;PIM1;APOE;IGF1;SOD2
Stress-Response	CAF1	cytokine-mediated signaling pathway (GO:0019221)	68.7101	'8/633	2.48776e-05	0.0115409	NFKBIA;MT2A;ANXA1;VCAM1;PIM1;SOD2;CXCL2;HIF1A
Stress-Response	CAF1	regulation of apoptotic process (GO:0042981)	44.4262	'8/815	0.000146931	0.0312412	NFKBIA;ANXA1;KRT18;DUSP1;PIM1;RPS3;IGF1;SGK1
Stress-Response	CAF1	cellular protein modification process (GO:0006464)	42.3107	'9/1001	0.000103442	0.0229507	C3;DUSP2;ANXA1;DUSP1;PIM1;APOE;SGK1;HIF1A;CYR61
Proto-Myofibroblasts	CAF2	SRP-dependent cotranslational protein targeting to membrane (GO:0006614)	4222.2	'10/89	1.1176e-18	5.70311e-15	RPS4X;RPS15A;RPS18;RPL12;RPLP1;RPS3;RPL13A;RPL13;RPL10A;RPL28
Proto-Myofibroblasts	CAF2	cotranslational protein targeting to membrane (GO:0006613)	3995.55	'10/93	1.77186e-18	4.52091e-15	RPS4X;RPS15A;RPS18;RPL12;RPLP1;RPS3;RPL13A;RPL13;RPL10A;RPL28
Proto-Myofibroblasts	CAF2	protein targeting to ER (GO:0045047)	3789.52	'10/97	2.7521e-18	4.68133e-15	RPS4X;RPS15A;RPS18;RPL12;RPLP1;RPS3;RPL13A;RPL13;RPL10A;RPL28
Proto-Myofibroblasts	CAF2	viral gene expression (GO:0019080)	3233.48	'10/110	1.01902e-17	1.04002e-14	RPS4X;RPS15A;RPS18;RPL12;RPLP1;RPS3;RPL13A;RPL13;RPL10A;RPL28
Proto-Myofibroblasts	CAF2	nuclear-transcribed mRNA catabolic process, nonsense-mediated decay (GO:0000184)	3160.57	'10/112	1.22838e-17	1.04473e-14	RPS4X;RPS15A;RPS18;RPL12;RPLP1;RPS3;RPL13A;RPL13;RPL10A;RPL28
Proto-Myofibroblasts	CAF2	viral transcription (GO:0019083)	3125.19	'10/113	1.3469e-17	9.81891e-15	RPS4X;RPS15A;RPS18;RPL12;RPLP1;RPS3;RPL13A;RPL13;RPL10A;RPL28
Proto-Myofibroblasts	CAF2	regulation of intrinsic apoptotic signaling pathway in response to DNA damage (GO:1902229)	2430.76	'3/16	6.40868e-07	0.000181686	CXCL12;RPS3;TPT1
Proto-Myofibroblasts	CAF2	peptide biosynthetic process (GO:0043043)	1798.14	'10/174	1.13021e-15	6.40831e-13	RPS4X;RPS15A;RPS18;RPL12;RPLP1;RPS3;RPL13A;RPL13;RPL10A;RPL28
Proto-Myofibroblasts	CAF2	nuclear-transcribed mRNA catabolic process (GO:0000956)	1798.14	'10/174	1.13021e-15	5.76748e-13	RPS4X;RPS15A;RPS18;RPL12;RPLP1;RPS3;RPL13A;RPL13;RPL10A;RPL28
Proto-Myofibroblasts	CAF2	viral process (GO:0016032)	1659.08	'11/220	1.40717e-16	8.97598e-14	RPS4X;RPS15A;RPS18;RPL12;RPLP1;RPS3;RPL13A;RPL13;APOE;RPL10A;RPL28
Proto-Myofibroblasts	CAF2	rRNA metabolic process (GO:0016072)	1500.15	'10/200	4.64404e-15	2.15441e-12	RPS4X;RPS15A;RPS18;RPL12;RPLP1;RPS3;RPL13A;RPL13;RPL10A;RPL28
Proto-Myofibroblasts	CAF2	rRNA processing (GO:0006364)	1480.76	'10/202	5.13609e-15	2.18412e-12	RPS4X;RPS15A;RPS18;RPL12;RPLP1;RPS3;RPL13A;RPL13;RPL10A;RPL28
Proto-Myofibroblasts	CAF2	ribosome biogenesis (GO:0042254)	1277.9	'10/226	1.59614e-14	6.26545e-12	RPS4X;RPS15A;RPS18;RPL12;RPLP1;RPS3;RPL13A;RPL13;RPL10A;RPL28
Proto-Myofibroblasts	CAF2	ncRNA processing (GO:0034470)	1270.49	'10/227	1.66878e-14	6.08268e-12	RPS4X;RPS15A;RPS18;RPL12;RPLP1;RPS3;RPL13A;RPL13;RPL10A;RPL28
Proto-Myofibroblasts	CAF2	translation (GO:0006412)	1234.51	'10/232	2.07842e-14	7.0708e-12	RPS4X;RPS15A;RPS18;RPL12;RPLP1;RPS3;RPL13A;RPL13;RPL10A;RPL28
Proto-Myofibroblasts	CAF2	negative regulation of response to DNA damage stimulus (GO:2001021)	1217.78	'3/28	3.71723e-06	0.00099837	CXCL12;RPS3;TPT1
Proto-Myofibroblasts	CAF2	cellular protein metabolic process (GO:0044267)	1046.26	'14/484	5.25271e-18	6.70115e-15	IGFBP4;RPL12;RPLP1;RPL13A;IGF1;RPL10A;C3;RPS4X;RPS15A;RPS18;RPS3;RPL13;APOE;RPL28
Proto-Myofibroblasts	CAF2	regulation of insulin-like growth factor receptor signaling pathway (GO:0043567)	937.834	'2/17	0.000155519	0.0345049	IGFBP4;IGF1
Proto-Myofibroblasts	CAF2	cellular macromolecule biosynthetic process (GO:0034645)	840.404	'11/367	4.02834e-14	1.28479e-11	RPS4X;RPS15A;RPS18;RPL12;RPLP1;RPS3;RPL13A;RPL13;IGF1;RPL10A;RPL28
Proto-Myofibroblasts	CAF2	positive regulation of activated T cell proliferation (GO:0042104)	817.327	'2/19	0.000195282	0.0415218	RPS3;IGF1
Proto-Myofibroblasts	CAF2	gene expression (GO:0010467)	570.638	'10/411	6.24948e-12	1.87595e-09	RPS4X;RPS15A;RPS18;RPL12;RPLP1;RPS3;RPL13A;RPL13;RPL10A;RPL28
Proto-Myofibroblasts	CAF2	cytoplasmic translation (GO:0002181)	530.134	'3/54	2.76286e-05	0.00704945	RPLP1;RPS3;RPL10A
Proto-Myofibroblasts	CAF2	negative regulation of cellular amide metabolic process (GO:0034249)	345.822	'3/75	7.40983e-05	0.0180059	RPS3;RPL13A;APOE
Proto-Myofibroblasts	CAF2	negative regulation of cellular protein metabolic process (GO:0032269)	275.798	'3/89	0.000123383	0.0286192	RPS3;RPL13A;APOE
Catabolic	CAF3	antigen processing and presentation of exogenous peptide antigen via MHC class I, TAP-independent (GO:0002480)	2776.77	'2/9	2.43943e-05	0.0248969	HLA-B;B2M
Catabolic	CAF3	extracellular matrix disassembly (GO:0022617)	1445.74	'5/78	4.72451e-09	8.03639e-06	MMP11;MMP14;MMP1;CTSK;MMP3
Catabolic	CAF3	extracellular matrix organization (GO:0030198)	1063.28	'8/229	5.81329e-12	2.96652e-08	COL1A1;MMP11;POSTN;MMP14;MMP1;CTSK;MMP3;TGFBI
Catabolic	CAF3	cellular protein catabolic process (GO:0044257)	619.749	'3/62	1.87013e-05	0.0238582	FAP;CTSK;CTSB
Catabolic	CAF3	proteolysis (GO:0006508)	564.089	'7/291	2.20512e-09	5.62636e-06	MMP14;MME;FAP;MMP1;CTSK;MMP3;CTSB
Myofibroblasts	CAF4	collagen fibril organization (GO:0030199)	3025.72	'9/29	5.71468e-16	1.4581e-12	COL1A1;GREM1;COL3A1;COL1A2;COL5A1;LUM;COL11A1;COL12A1;COL5A2
Myofibroblasts	CAF4	protein complex subunit organization (GO:0071822)	1703.38	'9/45	4.83247e-14	8.22003e-11	COL1A1;GREM1;COL3A1;COL1A2;COL5A1;LUM;COL11A1;COL12A1;COL5A2
Myofibroblasts	CAF4	extracellular matrix organization (GO:0030198)	1543.41	'22/229	7.62569e-26	3.89139e-22	POSTN;COL16A1;SPARC;ITGB5;LUM;COL11A1;COL12A1;BGN;FN1;GREM1;COL1A1;MMP14;VCAN;COL3A1;COL1A2;COL5A1;ADAM12;COL5A2;ITGA11;COL10A1;COL6A3;COL8A1
Myofibroblasts	CAF4	endodermal cell differentiation (GO:0035987)	1502.68	'7/32	1.81949e-11	2.32122e-08	MMP14;ITGB5;COL11A1;COL12A1;FN1;COL8A1;INHBA
Myofibroblasts	CAF4	endoderm formation (GO:0001706)	1287.27	'7/36	4.4615e-11	4.5534e-08	MMP14;ITGB5;COL11A1;COL12A1;FN1;COL8A1;INHBA
Myofibroblasts	CAF4	negative regulation of mononuclear cell migration (GO:0071676)	793.417	'2/6	0.00018992	0.0484582	GREM1;NBL1
Myofibroblasts	CAF4	collagen biosynthetic process (GO:0032964)	793.417	'2/6	0.00018992	0.0461506	COL1A1;COL5A1
Myofibroblasts	CAF4	skeletal system development (GO:0001501)	338.204	'9/146	2.6436e-09	2.24838e-06	COL1A1;POSTN;VCAN;COL1A2;COL12A1;CDH11;COL10A1;AEBP1;SULF1
Myofibroblasts	CAF4	muscle filament sliding (GO:0030049)	335.525	'4/38	1.03869e-05	0.00588939	MYL6;TPM4;TPM2;TPM1
Myofibroblasts	CAF4	actin-myosin filament sliding (GO:0033275)	335.525	'4/38	1.03869e-05	0.00530045	MYL6;TPM4;TPM2;TPM1
Myofibroblasts	CAF4	integrin-mediated signaling pathway (GO:0007229)	313.361	'5/58	2.07417e-06	0.00132306	COL3A1;COL16A1;ITGB5;ITGA11;MYH9
Myofibroblasts	CAF4	muscle contraction (GO:0006936)	279.598	'8/137	3.26563e-08	2.38065e-05	ACTA2;MYL6;ITGB5;TPM4;TPM2;TPM1;MYL9;MYLK
Myofibroblasts	CAF4	aminoglycan metabolic process (GO:0006022)	241.206	'3/30	0.000169372	0.0454898	VCAN;BGN;SDC1
Myofibroblasts	CAF4	glycosaminoglycan catabolic process (GO:0006027)	196.81	'4/56	4.92186e-05	0.0193202	VCAN;LUM;BGN;SDC1
Myofibroblasts	CAF4	muscle organ development (GO:0007517)	178.642	'4/60	6.46401e-05	0.0235613	TAGLN;ITGA11;COL6A3;AEBP1
Myofibroblasts	CAF4	skin development (GO:0043588)	158.143	'5/94	2.24747e-05	0.00955736	COL1A1;COL3A1;COL1A2;COL5A1;COL5A2
Myofibroblasts	CAF4	regulated exocytosis (GO:0045055)	124.713	'6/148	1.55018e-05	0.00719145	ISLR;SPARC;RAB31;ACTN1;RARRES2;FN1
Myofibroblasts	CAF4	actin filament organization (GO:0007015)	110.31	'5/120	7.25813e-05	0.0246922	TPM4;ACTN1;TPM2;TPM1;DSTN
Myofibroblasts	CAF4	platelet degranulation (GO:0002576)	105.009	'5/124	8.47988e-05	0.0270455	ISLR;SPARC;ACTN1;RARRES2;FN1
Myofibroblasts	CAF4	positive regulation of cell migration (GO:0030335)	66.6725	'6/221	0.000144711	0.0410255	COL1A1;LRRC15;MMP14;PDGFC;FN1;MYLK
Myofibroblasts	CAF4	regulation of cell migration (GO:0030334)	54.575	'7/316	0.000140652	0.0422205	COL1A1;LRRC15;MMP14;TPM1;PDGFC;SULF1;MYLK
Smooth Muscle	SMC	muscle contraction (GO:0006936)	604.321	'4/137	1.43595e-06	0.00732763	ACTA2;MYH11;MYL9;ACTG2
