## Supplementary Tables for "Spatially discrete signalling niches regulate fibroblast heterogeneity in human lung cancer": Supplementary Table 6.xlsx

### Sheet: Legend
Supplementary Table 6: Identification of myofibroblast or inflammatory fibroblast genes regulated by TGF-β1 or IL-1β respectively Curated gene sets for TGF-β1 and IL-1β response genes in fibroblasts. Data is taken from scRNA-seq performed in this study and publicly available datasets (provided in separate sheets). Colum Descriptions: TGF-β1 dependent/independent Myofibroblast Genes All Myofibrobl…

### Sheet: Supplementary Table 6
TGF-β1 dependent/independent Myofibroblast Genes								IL-1β dependent/independent Inflammatory Fibroblast Genes
All Myofibroblast Genes	TGF TCP	TGF 2kPa	TGF TCP or 2kPa	TGF_public_fibroblasts	TGF_combined_fibroblasts	TGF_independent_fibroblasts		All Inflammatory Genes	IL1b 2kPa	IL1b public_fibroblasts	IL1b_combined_fibroblasts	IL1b_independent_fibroblasts
ACTA2	IGFBP7	MT-ATP6	IGFBP7	ACTA2	IGFBP7	ALDH1B1		ADAMTS1	CXCL1	ADAMTS1	CXCL1	C11orf96
ACTG2	ID3	MT-CO2	ID3	ACTN1	ID3	ATP1B1		ADAMTS4	IL8	ADAMTS4	IL8	C16orf89
ACTN1	ISG15	RARRES2	ISG15	ADAM12	ISG15	C1QTNF3		AKAP12	SOD2	AKAP12	SOD2	C7
ADAM12	COL4A1	MT-CO3	COL4A1	AEBP1	COL4A1	CD9		ANXA1	CXCL3	CCL2	CXCL3	CCDC71L
AEBP1	ITGBL1	ITGB1	ITGBL1	ARL4C	ITGBL1	CDH11		BIRC3	CCL2	CCNL1	CCL2	CD55
ALDH1B1	CTGF	IGFBP7	CTGF	ASPN	CTGF	CFL1		C11orf96	TNFAIP6	CD44	TNFAIP6	CDKN1A
AMOTL2	INHBA	SULF1	INHBA	BGN	INHBA	CILP2		C16orf89	C3	CXCL1	C3	CHD1
ANTXR1	ITGB1	CTSK	ITGB1	CALD1	ITGB1	COL18A1		C3	NAMPT	CXCL2	NAMPT	CKB
ARL4C	EDIL3	COL11A1	EDIL3	CDH13	EDIL3	CTSB		C7	CXCL2	CXCL3	CXCL2	CLU
ASPN	TGFBI	FAP	TGFBI	COL10A1	TGFBI	CXCL14		CCDC71L	RND3	ELL2	RND3	COL14A1
ATP1B1	NTM	SERF2	NTM	COL11A1	NTM	DDR2		CCL2	WTAP	ERRFI1	WTAP	CPVL
BGN	SULF1	OST4	SULF1	COL15A1	SULF1	DHRS3		CCNL1	SLC39A14	FOSB	SLC39A14	CREB5
C1QTNF3	FN1	MT-CYB	FN1	COL1A1	FN1	FAM63B		CD44	FST	FOSL2	FST	CREM
CALD1	ITGA1	COL10A1	ITGA1	COL1A2	ITGA1	FLNA		CD55	IL6	GADD45A	IL6	CRISPLD2
CD9	TPM1	PLXDC2	TPM1	COL3A1	TPM1	HLA-B		CDKN1A	NFKBIZ	GADD45B	NFKBIZ	CSRP2
CDH11	COL4A2	MME	COL4A2	COL4A1	COL4A2	HTRA1		CHD1	S100A4	GEM	S100A4	CST3
CDH13	CTHRC1	AEBP1	CTHRC1	COL4A2	CTHRC1	ITGAV		CKB	TNFAIP3	GFPT2	TNFAIP3	CTSL
CFL1	ITGA11	CTHRC1	ITGA11	COL5A1	ITGA11	KIAA1217		CLU	MT2A	HSPH1	MT2A	CYCS
CILP2	ADAMTS5	ASPN	ADAMTS5	COL5A2	ADAMTS5	LEPRE1		COL14A1	NFKBIA	ICAM1	NFKBIA	DNAJA1
COL10A1	TPM2	PPP1R14A	TPM2	COL6A3	TPM2	LEPREL4		CPVL	NAMPTL	IL1R1	NAMPTL	EHD1
COL11A1	ACTG2	DSTN	ACTG2	COL8A1	ACTG2	LIMA1		CREB5	IER3	IL6	IER3	EIF4A1
COL12A1	BST2	TPM1	BST2	CTHRC1	BST2	LPP		CREM	BIRC3	KDM6B	BIRC3	EIF4A3
COL15A1	HES1	TPM2	HES1	EDIL3	HES1	MARCKS		CRISPLD2	IL32	LIF	IL32	EMP1
COL18A1	TNC	RAB31	TNC	FAP	TNC	MT-CO1		CSRP2	PHLDA1	MCL1	PHLDA1	FERMT2
COL1A1	ANTXR1	ADAM12	ANTXR1	FBLN2	ANTXR1	MXRA5		CST3	SRGN	NFKBIA	SRGN	FGFR1
COL1A2	COL8A1	GREM1	COL8A1	FBN1	COL8A1	MYH10		CTSL	ANXA1	NR4A1	ANXA1	GAS5
COL3A1	LOXL2	PLXNC1	LOXL2	FBXO32	LOXL2	MYL9		CXCL1	TFPI2	PIM1	TFPI2	GPRC5A
COL4A1	ACTA2	ANTXR1	ACTA2	FN1	ACTA2	NEXN		CXCL2	CH25H	PLK2	CH25H	GSN
COL4A2	LMO7	FBXO32	LMO7	FNDC1	LMO7	OMD		CXCL3	NEAT1	PPP1R15B	NEAT1	H3F3B
COL5A1	PLAU	COL6A3	PLAU	GREM1	PLAU	P4HB		CYCS	PTX3	PTGS2	PTX3	HAS1
COL5A2	IGFBP5	PRSS23	IGFBP5	ID3	IGFBP5	PPP1R12B		DNAJA1	PLK2	SAT1	PLK2	HAS2
COL6A3	MYH11	MMP14	MYH11	IGFBP5	MYH11	PTPLAD1		EHD1	PLAUR	SKIL	PLAUR	HNRNPH3
COL8A1	AMOTL2	VMP1	AMOTL2	IGFBP7	AMOTL2	RASL11B		EIF4A1		SOD2	ADAMTS1	IGFBP6
CTHRC1	LOX	COL8A1	LOX	INHBA	LOX	RNA28S5		EIF4A3		SPSB1	ADAMTS4	JMJD1C
CTSB	COL12A1	ARL4C	COL12A1	ITGA11	COL12A1	RTN4		ELL2		THBS1	AKAP12	KCNE4
CXCL14	POSTN		POSTN	ITGB5	POSTN	S100A6		EMP1		TNFAIP3	CCNL1	KLF4
DDR2	BGN		BGN	ITGBL1	BGN	SDC2		ERRFI1		TNFAIP6	CD44	KLF9
DHRS3	SERF2		SERF2	LOX	SERF2	SLC44A1		FERMT2		ZFP36L1	ELL2	LEPR
DKK3	PLOD2		PLOD2	LOXL2	PLOD2	SLC6A6		FGFR1		ADM	ERRFI1	LINC00152
DSTN	TAGLN		TAGLN	LRP1	TAGLN	SPON1		FOSB		CYP1B1	FOSB	LITAF
EDIL3	LRRC17		LRRC17	LRRC15	LRRC17	THY1		FOSL2		PTX3	FOSL2	MAFF
FAM63B	PLXDC2		PLXDC2	LRRC17	PLXDC2	TLN1		GADD45A		ZFP36	GADD45A	MAP2K3
FAP	COL1A1		COL1A1	MMP1	COL1A1	TPM4		GADD45B		IER3	GADD45B	MAT2A
FBLN2	DKK3		DKK3	MMP11	DKK3	RSRP1		GAS5		ANGPTL4	GEM	MGST1
FBN1	LTBP1		LTBP1	MMP14	LTBP1	CFAP97		GEM		DUSP1	GFPT2	MLTK
FBXO32	MT-CO3		MT-CO3	MYH9	MT-CO3	LSM8		GFPT2		EGR1	HSPH1	MT-ND3
FLNA	NPTN		NPTN	NPTN	NPTN	BORCS7		GPRC5A		NFKBIZ	ICAM1	MT-TP
FN1	GJA1		GJA1	NTM	GJA1	PLPP4		GSN		PHLDA1	IL1R1	MT1A
FNDC1	TMEM47		TMEM47	NUAK1	TMEM47	RP11-382A20.3		H3F3B		PNRC1	KDM6B	MT1M
GJA1	SPARC		SPARC	PALLD	SPARC	AOC3		HAS1		PPAP2B	LIF	MT1X
GREM1	COL3A1		COL3A1	PAWR	COL3A1	CMTM8		HAS2		SLC16A1	MCL1	MTRNR2L6
HES1	MYLK		MYLK	PDGFC	MYLK	DDAH2		HNRNPH3		UAP1	NR4A1	MTRNR2L8
HLA-B	LGALS1		LGALS1	PDLIM3	LGALS1	ACTB		HSPH1		BHLHE40	PIM1	MYADM
HTRA1	VCAN		VCAN	PDLIM5	VCAN	B2M		ICAM1		CSRNP1	PPP1R15B	NFKB1
ID3	MMP14		MMP14	PLOD2	MMP14	ADARB1		IGFBP6		DDX21	PTGS2	NOLC1
IGFBP5	PRSS23		PRSS23	POSTN	PRSS23	ANTXR2		IL1R1		ETS2	SAT1	NR4A3
IGFBP7	TMSB10		TMSB10	RAI14	TMSB10	C10orf118		IL32		FAM107B	SKIL	OGN
INHBA	PDGFC		PDGFC	SDC1	PDGFC	COX7A1		IL6		SMAD7	SPSB1	PIM3
ITGA1	OST4		OST4	SERPINH1	OST4	CSRP1		IL8		TNFAIP2	THBS1	PLA2G2A
ITGA11	LUM		LUM	SH3PXD2A	LUM	CYB5R3		JMJD1C		TWISTNB	ZFP36L1	PLAT
ITGAV	UACA		UACA	SPARC	UACA	DIO2		KCNE4		BTG2	ADM	PODN
ITGB1	CDH13		CDH13	SULF1	CDH13	EDNRA		KDM6B		CEBPD	CYP1B1	PTGDS
ITGB5			MT-ATP6	TAGLN	MT-ATP6	ETV1		KLF4		CH25H	ZFP36	PTPN1
ITGBL1			MT-CO2	TGFBI	MT-CO2	HIP1		KLF9		IRF1	ANGPTL4	RAN
KIAA1217			RARRES2	THBS2	RARRES2	IWS1		LEPR		MFHAS1	DUSP1	RDH10
LEPRE1			CTSK	TIMP3	CTSK	LMOD1		LIF		RCAN1	EGR1	REL
LEPREL4			COL11A1	TNC	COL11A1	NR2F2		LINC00152		RND3	PNRC1	RGS2
LIMA1			FAP	TPM1	FAP	NRP1		LITAF			PPAP2B	RP11-572C15.6
LMO7			MT-CYB	VCAN	MT-CYB	OAZ1		MAFF			SLC16A1	RPL21
LOX			COL10A1	VMP1	COL10A1	PCSK7		MAP2K3			UAP1	RSPO3
LOXL2			MME	CTGF	MME	PLN		MAT2A			BHLHE40	RUNX1
LPP			AEBP1	MFAP5	AEBP1	PRKCDBP		MCL1			CSRNP1	SFPQ
LRP1			ASPN	SPINT2	ASPN	SESTD1		MGST1			DDX21	SFTPA1
LRRC15			PPP1R14A	CCND1	PPP1R14A	SFRP4		MLTK			ETS2	SFTPC
LRRC17			DSTN	ECM2	DSTN	SGIP1		MT-ND3			FAM107B	SLC19A2
LTBP1			RAB31	HTRA3	RAB31	SLC16A3		MT-TP			SMAD7	SOCS3
LUM			ADAM12	ISG15	ADAM12	SORT1		MT1A			TNFAIP2	SOX4
MARCKS			GREM1	ISLR	GREM1	TNRC6B		MT1M			TWISTNB	SPHK1
MMP1			PLXNC1	LTBP2	PLXNC1	CLN3		MT1X			BTG2	TCEB1
MMP11			FBXO32	NET1	FBXO32	GPR124		MT2A			CEBPD	THAP2
MMP14			COL6A3	NOX4	COL6A3	OSBPL8		MTRNR2L6			IRF1	TIPARP
MT-ATP6			VMP1	PLXDC2	VMP1	UQCR11		MTRNR2L8			MFHAS1	TMEM2
MT-CO1			ARL4C	PRSS23	ARL4C	CALU		MYADM			RCAN1	TOP1
MT-CO2				RIN2	ACTN1	CKAP4		NAMPT				TRIB1
MT-CO3				SSPN	CALD1	MOXD1		NAMPTL				VEGFA
MT-CYB				TCF4	COL15A1	MSRB3		NFKB1				VTRNA2-1
MXRA5				TIMP2	COL1A2	MYL6		NFKBIA				WISP2
MYH10				TNS1	COL5A1	NBL1		NOLC1				YBX3
MYH11				UACA	COL5A2	SPATS2L		NR4A1				PLPP3
MYH9				CRIP2	FBLN2	VGLL4		NR4A3				MIR4435-2HG
MYL9				DPT	FBN1			OGN				CRIP1
MYLK				HMCN1	FNDC1			PIM1				EIF1
NEXN				HNRNPAB	ITGB5			PIM3				FBLN1
NPTN				COL16A1	LRP1			PLA2G2A				MEDAG
NTM					LRRC15			PLAT				MTRNR2L11
NUAK1					MMP1			PLAUR				MTRNR2L13
OMD					MMP11			PLK2				MTRNR2L3
P4HB					MYH9			PODN				TMEM70
PALLD					NUAK1			PPP1R15B				FOSL1
PAWR					PALLD			PTGDS				HSPB6
PDGFC					PAWR			PTGS2				SCGB1A1
PDLIM3					PDLIM3			PTPN1				TUBB4B
PDLIM5					PDLIM5			RAN				ABL2
PLAU					RAI14			RDH10				CPXM2
PLOD2					SDC1			REL				DDX5
POSTN					SERPINH1			RGS2				EIF3A
PPP1R12B					SH3PXD2A			RP11-572C15.6				FAM211A
PTPLAD1					THBS2			RPL21				FUS
RAI14					TIMP3			RSPO3				GPNMB
RASL11B					MFAP5			RUNX1				HSP90AA1
RNA28S5					SPINT2			SAT1				HSP90AB1
RTN4					CCND1			SFPQ				HSPD1
S100A6					ECM2			SFTPA1				HSPE1
SDC1					HTRA3			SFTPC				JUNB
SDC2					ISLR			SKIL				LDLR
SERPINH1					LTBP2			SLC19A2				LHCGR
SH3PXD2A					NET1			SOCS3				LMNA
SLC44A1					NOX4			SOD2				MMP19
SLC6A6					RIN2			SOX4				MTRNR2L2
SPARC					SSPN			SPHK1				MYC
SPON1					TCF4			SPSB1				NFATC2
SULF1					TIMP2			SRGN				PLK3
TAGLN					TNS1			TCEB1				PPP1R15A
TGFBI					CRIP2			TFPI2				PTP4A1
THBS2					DPT			THAP2				RHOU
THY1					HMCN1			THBS1				RSL1D1
TIMP3					HNRNPAB			TIPARP				SLC2A3
TLN1					COL16A1			TMEM2				SPTSSA
TNC								TNFAIP3				TCP1
TPM1								TNFAIP6				TJP2
TPM2								TOP1				UBBP4
TPM4								TRIB1				UGDH
VCAN								VEGFA				ZNF90
VMP1								VTRNA2-1				AMD1
RSRP1								WISP2				APOD
CFAP97								WTAP				CCDC41
LSM8								YBX3				CES1
BORCS7								ZFP36L1				CTB-89H12.4
PLPP4								PLPP3				CTSC
RP11-382A20.3								MIR4435-2HG				EIF1B
AOC3								CRIP1				ETF1
CMTM8								ADM				FAM150B
CTGF								CYP1B1				GSPT1
DDAH2								EIF1				HLA-DRA
MFAP5								FBLN1				IGHA1
RARRES2								MEDAG				METRNL
SPINT2								MTRNR2L11				MT-TF
ACTB								MTRNR2L13				NCL
B2M								MTRNR2L3				NOP16
ADAMTS5								PTX3				NOP56
ADARB1								TMEM70				NOP58
ANTXR2								ZFP36				PNP
BST2								FOSL1				RORA
C10orf118								FST				SFTPA2
CCND1								HSPB6				SFTPB
COX7A1								IER3				SMEK1
CSRP1								SCGB1A1				ADAMTSL2
CTSK								TUBB4B				A2M
CYB5R3								ABL2				ABI3BP
DIO2								ANGPTL4				ADH1B
ECM2								CPXM2				BAZ1A
EDNRA								DDX5				CCNH
ETV1								DUSP1				CD74
HIP1								EGR1				CDC42SE1
HTRA3								EIF3A				CEBPB
ISG15								FAM211A				CFD
ISLR								FUS				CSF3
IWS1								GPNMB				CYB5D1
LMOD1								HSP90AA1				GATA6
LTBP2								HSP90AB1				GCH1
MME								HSPD1				GPX3
NET1								HSPE1				JUND
NOX4								JUNB				MIR22HG
NR2F2								LDLR				NFE2L2
NRP1								LHCGR				NFIL3
OAZ1								LMNA				NINJ1
PCSK7								MMP19				SCN7A
PLN								MTRNR2L2
PLXDC2								MYC
PPP1R14A								NEAT1
PRKCDBP								NFATC2
PRSS23								NFKBIZ
RIN2								PHLDA1
SESTD1								PLK3
SFRP4								PNRC1
SGIP1								PPAP2B
SLC16A3								PPP1R15A
SORT1								PTP4A1
SSPN								RHOU
TCF4								RSL1D1
TIMP2								S100A4
TNRC6B								SLC16A1
TNS1								SLC2A3
UACA								SLC39A14
CLN3								SPTSSA
CRIP2								TCP1
DPT								TJP2
GPR124								UAP1
HMCN1								UBBP4
HNRNPAB								UGDH
OSBPL8								ZNF90
OST4								AMD1
PLXNC1								APOD
SERF2								BHLHE40
TMEM47								CCDC41
UQCR11								CES1
CALU								CSRNP1
CKAP4								CTB-89H12.4
COL16A1								CTSC
LGALS1								DDX21
MOXD1								EIF1B
MSRB3								ETF1
MYL6								ETS2
NBL1								FAM107B
RAB31								FAM150B
SPATS2L								GSPT1
TMSB10								HLA-DRA
VGLL4								IGHA1
								METRNL
								MT-TF
								NCL
								NOP16
								NOP56
								NOP58
								PNP
								RORA
								SFTPA2
								SFTPB
								SMAD7
								SMEK1
								TNFAIP2
								TWISTNB
								ADAMTSL2
								A2M
								ABI3BP
								ADH1B
								BAZ1A
								BTG2
								CCNH
								CD74
								CDC42SE1
								CEBPB
								CEBPD
								CFD
								CH25H
								CSF3
								CYB5D1
								GATA6
								GCH1
								GPX3
								IRF1
								JUND
								MFHAS1
								MIR22HG
								NFE2L2
								NFIL3
								NINJ1
								RCAN1
								RND3
								SCN7A

### Sheet: IL1_public_fibroblasts
Interleukin-1 beta mouse embryonic fibroblasts GDS2641 ligand:58	Interleukin-1 beta mouse embryonic fibroblasts GDS2641 ligand:57
GEO_LigandPerturbations_UP	GEO_LigandPerturbations_UP
GBP7	WSB1
WSB1	IFRD1
GBP2B	TYW5
IL1R1	EREG
IFRD1	COL1A1
HOMER1	MEX3B
EREG	MARCKS
TM4SF1	SDPR
ST5	MGP
EIF1A	VIM
RALB	HSPA1B
IFITM2	ATF3
IFITM3	IFITM3
3110043O21RIK	RPL11
GLRX	RPL13
BACH1	BACH1
CH25H	CH25H
STX11	ACTB
PPP4R2	CHORDC1
PSMD8	GPBP1
TGOLN1	FLRT2
FLRT2	GM6402
PXDC1	1810011O10RIK
CYP1B1	CCNL1
DENR	RNF111
GM6402	EGR1
B2M	EGR2
S100A10	EGR3
GBP3	GADD45B
1810011O10RIK	TSLP
CCNL1	GADD45A
GBP2	PLK2
LOC630855	KLF10
RNF111	GM12191
RFFL	CTPS
GM8267	ELL2
EGR1	FOSL2
SNHG1	LPHN2
EGR2	RPL27A
GADD45B	MDC1
TSLP	IL1RN
GADD45A	RPL3
PLK2	BCL10
KLF10	HIF1A
ERDR1	LPAR1
CTPS	HSPH1
ELL2	RPS15
VASN	GJA1
EXT1	LGALS1
PTP4A2	FTH1
FOSL2	CCRN4L
PLSCR1	PDK4
GJB2	IER2
PRR13	RPL38
FBXL5	IER5
BCL10	RPS12
PDGFA	SYNPO
RAPH1	IER3
HIF1A	RPS13
EDA2R	HACE1
ICAM1	DUSP5
RBPJ	EDN1
GJA1	A130040M12RIK
ZC3H12A	JUN
FTH1	DUSP1
CCRN4L	PTGES3
HIVEP2	CCL20
TNFSF11	SSR3
HIVEP1	FN1
HIVEP3	LIF
IER3	1200015M12RIK
STAT5A	RHOB
IL11	PTMA
DUSP6	LYRM4
A130040M12RIK	GM5805
2310076G05RIK	BHLHE40
PTGES3	KLHL9
CCL20	CALR
LIF	2610203C20RIK
PTCH1	SGK1
AMPD3	CSRNP1
CYP7B1	BTG2
OSMR	CITED2
1200015M12RIK	BTG1
RHOC	SDC4
MMP10	ADM
TLR2	NEDD9
MMP13	ACAT2
ZEB1	ANKRD1
SLCO4A1	TIMP1
KBTBD2	MAP4K3
RHOJ	1200016E24RIK
GAS1	FOS
2610203C20RIK	PPHLN1
SGK1	F3
BTG2	HNRNPH2
CLIC4	FOSB
BTG1	PLCB3
SDC4	ERRFI1
SLC7A2	RAB9
RAP1B	RPLP1
RNF150	PTGER4
RIPK2	ROBO1
TIMP1	PTGS2
RRS1	GLI3
1200016E24RIK	SERTAD4
UBE2E2	RSPO2
F3	SCD2
PSMA6	LOC100504128
DPY19L1	CSGALNACT1
ADAM19	PHLDA1
SPSB1	LIFR
F2RL1	LMO7
ANGPTL4	VCAM1
SAA3	PNRC1
CD47	LRCH2
CD44	FAS
ERRFI1	SRSF5
NRP2	DHCR7
PTGS2	GM4076
SMG7	LOC100504952
SIPA1L2	CTNND1
AKAP12	ZFAND5
U90926	RGS16
ZFP263	ZFP36L1
OLR1	CTGF
RAB8B	ZFP36
JAK2	SPP1
SLC39A1	IDH1
SLC16A1	ARID5B
PHLDA1	SMAD7
CRIM1	GEM
VCAM1	E430024C06RIK
PNRC1	TFDP1
ZFP26	NACA
PPIA	LOC100505027
RAB32	MALAT1
NUPR1	9430051O21RIK
ABI1	LSM14B
FAS	MDM2
ADAM9	IRS1
SRSF5	FMR1
SQSTM1	INSIG1
GM4076	NR4A1
PPP1R15B	EEF1B2
CSF2	UBC
CSF1	RPL17-PS10
UBXN2A	PIM1
RGS16	PMAIP1
ZFP36L1	9130221J17RIK
TNC	ZFHX4
PVR	HMGCS1
SAMD9L	CBX3
CTGF	HSPA8
PDPN	NFKBIZ
TWISTNB	MT2
SPP1	SENP3
SASH1	IRF1
OSBPL8	NFKBIA
NABP1	ARL4C
DSTN	AI845619
VEZF1	BCL6
MFHAS1	RBMS3
RCAN1	IDI1
E430024C06RIK	BNC2
FRMD4A	TNFAIP3
LOC100505027	TRPS1
SH3KBP1	CXCL2
SLC2A1	NREP
FAM107B	CXCL1
BHLHE22	CYR61
ETS1	CXCL5
SAT1	PPP6C
ETS2	DNAJB1
EEF1B2	DNAJB4
FGF7	SKIL
GLIPR2	CEP170
SERPINA3G	GM8225
PMAIP1	MCL1
DTX3L	KDM6B
MMP3	RBM39
TXNRD1	YWHAZ
GFPT2	GM13363
CFLAR	EHBP1
MT1	LOC100505062
NFKBIZ	FMNL2
NRG1	KLF6
PTPN12	RPL31-PS17
MT2	KCTD11
MMP9	GM1821
MCC	5930433N17RIK
TAPBP	RPL31-PS12
NFKBIA	SPRY2
ARL4C	PTX3
IL6	HIST1H2BC
RASA2	TMEM55A
FAM84B	EIF4A2
NFE2L1	3930401B19RIK
NFKBIE	THBS1
TRIM56	FAM208A
SMIM3	RND3
DDX3X	ADAMTS5
TNFAIP6	ADAMTS1
TNFAIP3	CCL7
CXCL2	MAN1C1
UAP1	CCL2
CXCL1	RPL7A
TNFAIP2	SLC25A25
CXCL3
CXCL5
HK2
DRAM1
DSE
CASP4
SKIL
C730026J16
4933426M11RIK
LRRC8A
YWHAZ
TBX3
SOD2
KLF6
GBP10
DDIT4
PPAP2B
SPRY2
PTX3
B4GALT5
MAK16
3930401B19RIK
FLT1
STEAP4
CEBPD
DDX21
THBS1
RND1
IL1RL1
ZNRF1
ADAMTS4
CCL9
SUMO1
CCL7
CCL5
CCL2
MAPK6
SLC25A25

### Sheet: TGF_public_fibroblasts
TGF-beta human prostate fibroblasts GSE68164 ligand:240	transforming growth factor-beta human fibroblasts GDS4574 ligand:18	VERRECCHIA_DELAYED_RESPONSE_TO_TGFB1	VERRECCHIA_EARLY_RESPONSE_TO_TGFB1	Mellone_TGF_UR_FDR.05_logFC.1
GEO_LigandPerturbations_UP	GEO_LigandPerturbations_UP	> ECM related genes up-regulated later than 30 min following addition of TGFB1 [GeneID=7040] in dermal fibroblasts.	> ECM related genes up-regulated early (within 30 min) in dermal fibroblasts after addition of TGFB1 [GeneID=7040].	>PMID:27992856
APCDD1L	STARD4	ARHGAP1	ADAM9	LTBP2
EBF1	WSB2	COL16A1	APC	LRRC15
ISLR2	ACTN1	COL8A1	ARHGDIA	EGR2
ISL1	ZNF281	CTNNA1	BSG	ELN
MEX3B	CD3EAP	CTNNB1	CD44	TGFBI
TNFSF4	EVA1A	DDR1	CD59	COL11A1
NINJ2	DKK1	DSP	CDH6	THBS2
ITGBL1	HSPE1	DVL3	COL1A2	FN1
MT1G	LARP6	EFNA5	COL3A1	NTM
TAGLN	GTPBP4	EPHA2	COL6A1	COMP
SERPINE1	COL1A1	EPHB2	COL6A3	COL4A1
SCX	CRISPLD2	EPHB4	CYTH2	AMIGO2
ADH1B	TBPL1	FGD1	DVL1	INHBA
ADH1A	MT1G	IGFBP4	EPHB3	CDH2
ELTD1	ULK1	ILK	FN1	MMP2
RPS4Y2	CALM2	ITGA4	HSPG2	APCDD1L
SFRP1	RIN2	ITGA5	ICAM1	NREP
APCDD1	AHCYL1	ITGB3	IGF2R	NUAK1
RPS4Y1	IFITM2	ITGB8	IGFBP2	ADM2
GNG7	RALB	LAMB1	IGFBP3	ITGA11
FLRT2	IFITM3	MMP1	IGFBP5	POSTN
PLCE1	CHIC2	MMP11	ITGA3	ADAM12
CYP1B1	TAGLN	MMP17	ITGB2	PTPRN
PKNOX2	RALA	MMP2	ITGB5	COL8A2
WWTR1	SERPINE1	MTA1	JUP	PHGDH
EGR2	XYLT1	NEO1	LAMA4	KIF26B
CHST7	SERPINE2	NME4	LRP1	LMCD1
NTNG1	RGPD6	PAK2	LRRC17	COL5A1
FZD8	RGPD8	RAC1	MARCKSL1	COL4A2
FIBCD1	DCAF6	RHOD	MMP14	VCAN
IGF1	GLS	SEMA3F	MMP19	COL1A1
C8ORF4	UACA	SMO	MMP3	SLC7A5
ABTB2	EPB41L4A-AS1	THBS1	NID1	DDIT4
UCK2	CREB3L1	THBS2	NME1	BGN
TLCD1	ZMIZ1	TNC	NME2	SLC7A2
MMP23B	SNRPD3	TNFRSF1A	NOTCH2	ODZ3
NOX4	CHORDC1	WNT8B	PAK1	SULF1
SSPN	MSANTD3		PCDHGC3	CLSTN2
PID1	CREB3L2		PLAT	CBS
TPI1P2	MYC		PXN	SEMA7A
STMN3	NRBF2		RHOA	HMCN1
MT1X	STK38L		RHOB	MMP11
ISLR	PXDC1		RHOC	CADM1
TSKU	SAMD11		RHOG	SLIT3
TNS1	MT1HL1		RHOQ	EFHD1
MT2A	EGR1		RND3	NIPAL4
MICAL2	GABARAPL1		RPSA	SPOCK1
STMN2	XBP1		SERPINE1	BHLHE40
NKX3-1	FZD6		SPARC	MFAP4
SMCO4	GADD45B		TCF7L2	PRSS23
SOX9	GADD45A		TIMP1	INHBE
JUNB	KLF10		TIMP3	PSAT1
TSPAN2	CMC2		VCAN	GLI1
SOX8	DNTTIP2		ZYX	FZD8
NKX3-2	TFB2M			SERPINB7
IL11	C8ORF4			SGK223
GABRA2	NUAK1			SSC5D
FOXD1	VASN			PMEPA1
FN1	FERMT2			FBLN5
LIF	UCK2			GLI2
KLHL3	CSNK2B			STEAP3
SORCS2	NET1			TPM1
PDCD1LG2	SDC1			TRIB3
PAWR	SNAI2			SPARC
RGMB	NOX4			SPECC1
PTPRF	TAGLN2			FSTL3
CRLF1	SPARC			KCNH1
MRAS	OXTR			BAMBI
FAM101B	NBPF20			ESM1
KRT19	TSHZ3			B3GALT2
P4HA2	PITPNB			MMP1
CSDC2	MT1X			FBN1
KRT17	PDGFA			SLC3A2
ITPKA	C14ORF166			FBN2
BHLHE40	HIF1A			TSC22D3
CILP	ELK3			FLRT2
RHOJ	TNS1			ACTA2
BHLHE41	SOX4			MGC16121
RASL12	MT2A			CTHRC1
CSRNP1	GNG11			COL16A1
SERPINA3	INPP5A			LAMP3
TENM3	BLOC1S2			PTK7
TENM4	ANPEP			SERPINH1
ELN	POM121C			COL6A3
PTPRN	MICAL2			SLC1A4
SLC7A1	HMOX1			TGM2
MEDAG	IER2			DACT1
LRRC32	RPL36			EML5
EXTL1	JUNB			ADAM19
SOCS1	SEC31A			UNC5B
SEC14L2	TSPAN2			DSP
SH3PXD2A	IER3			MARS
SH3BGRL3	TNS3			PCK2
TNFAIP8L3	SLC19A2			ABI3BP
NFIL3	PPAPDC1A			ASNS
CBR3	IL11			C11orf41
MAMDC2	ZNF365			VDR
CDKN2B	EDN1			MMP14
FAM46A	NBPF9			MEGF6
RFTN2	DUSP1			DAAM2
SUSD2	TNFRSF12A			LFNG
BGN	SPHK1			KCTD15
MIAT	VEGFC			ARHGAP22
SULF1	NBPF11			ST6GAL2
HEYL	FN1			MTHFD2
TPST2	NBPF15			SHROOM2
COL4A1	LHFPL2			SEL1L3
STK17B	DCBLD1			IGF1
COL4A2	NBPF14			SHMT2
DLC1	RHOB			NOX4
XPOT	VEGFA			RBP1
MAP1B	NME1			AFF3
HCLS1	SLC7A5			KCNG1
RAB9B	ZEB1			EIF4EBP1
TCEA1	FAM101B			PFKP
SCRG1	UGDH			FST
RAMP1	NCOR2			MCAM
HBEGF	KRT18			LOXL2
LPCAT2	P4HA2			NUPR1
SLC20A1	FXYD5			SEMA5A
FAIM2	BHLHE40			GPR68
CCNDBP1	ID3			PODNL1
CRIP2	LIMS1			COL5A3
GRAMD3	ARF4			FNDC1
LMAN1	PTPRO			ODZ4
MIR503HG	ELN			CHST2
LFNG	PEA15			LRIG1
UBL3	NMD3			RCC2
NPW	NEDD9			KRT7
UCN2	AEBP1			ANKH
ENC1	CLTA			EXTL1
SERTAD1	ADO			MSC
NEFM	MIR503			KRT17
RBPMS2	SH3PXD2A			NRP2
MYOZ1	TIMP1			PDGFA
GDF15	TIMP2			JDP2
PAX8-AS1	ZNF469			PPP1R13L
AGT	LMCD1			DMD
XG	SNX9			VLDLR
CXCL12	SOCS6			FAM101B
SPOCD1	CCT3			SH3RF3
PLOD1	CAP1			GALNT10
COL5A1	CCT2			TMEM2
ITGA11	YTHDF2			SARS
SLCO2A1	CDKN2B			KLF2
CSPG4	UTP3			FJX1
PPIB	KTN1			FOXN3
KCNG1	BGN			MYO1D
KANK4	F3			XYLT1
PHLDB1	ARCN1			MFAP2
GPR68	ADAM19			IRAK1
ANKRD37	COL4A1			LRRC17
GALNT16	COL4A2			COL7A1
TNC	DLC1			CSF2
FBLN2	ANGPTL4			ALPL
PLOD2	C9ORF3			MAZ
LOXL1	HBEGF			CCDC3
AMOT	VMP1			DACT3
DRP2	CMPK1			GLIPR2
EFNB2	MEGF6			FAM198B
COMP	TGFB1I1			SAPCD2
RASD2	CDKN1A			HAS2
FAM184B	AMIGO2			TRIB2
CDH2	FAM57A			ITGB5
TUBB3	MALSU1			SIK1
LZTS1	FSTL3			VEGFA
S1PR5	PRSS23			LOC100505678
IGFBP2	GLI2			MEX3B
POSTN	HERPUD1			FLNB
KCND2	PTGS2			PFKFB4
NEK7	MIR503HG			NXPH4
IGFBP3	ESM1			CDC42EP1
TNFRSF10D	PGRMC2			AJUBA
INHBE	UBL3			LONP1
FBXO32	PNMA1			GATA6
FRMD4A	ENC1			FRMD4A
LOX	SERTAD1			FZD2
COL6A3	MIR22HG			EVL
REEP3	CHN1			DNM1
CDH13	SPIN1			PDLIM4
STT3B	FILIP1L			GADD45B
TCF4	TGFB1			ASPN
NOTCH3	PDGFRB			OSBPL6
PFKFB4	PRRX2			MT2A
SLC41A2	YIPF5			SLC38A4
AK4	WNT5B			SESN2
JADE1	HNRNPAB			NEDD9
LIN7B	TEX2			WFDC1
CHRDL2	HIC1			FMNL3
LTBP2	FOXP1			CDH24
CACNA1H	SKI			LIMD2
MAP3K7CL	UBE2S			NNMT
ARHGAP22	COL5A2			NCOR2
CNN1	COL5A1			AUTS2
RGS4	FAP			SERTAD4
GLIPR1	RPL7L1			TNFRSF12A
NPPB	TGFBI			NT5DC2
TXNDC5	ZYX			RAMP1
KAL1	SLC25A32			IER5L
EIF3CL	MYADM			SDC1
MBP	RAI14			CTGF
SEMA7A	IVNS1ABP			PAWR
EFHD1	COL16A1			FADS3
GFPT2	KANK1			P4HA3
ITGA2	ZFAND5			LOC149773
SHROOM2	SRSF2			DDIT3
ETV4	PEBP1			ADAMTS10
VCAN	ASAP2			BOK
IL6	TOMM20			SLC35F2
RCN3	LOXL1			PTPRF
MFAP2	FOXO3			FAM113B
SYNPO2L	NDRG1			TEK
MFAP4	LOXL2			FHOD1
COL7A1	FBLN5			TNFSF15
NES	GALNT10			CTIF
CDR2L	CTGF			GPT2
PLEKHF1	COMP			KLF5
NNMT	ITPRIPL2			WNT2
TNFAIP6	BASP1			ATP10A
HSPB8	CCND1			ADAMTS12
UAP1	CDH2			PLXDC1
PDLIM3	HAS2			IL32
CALB2	TPM1			KCNS3
CPXM2	PITX2			LAMA1
CPXM1	ARHGEF40			FLT1
PDLIM5	OSBPL9			HAUS7
ZBTB38	NEK7			AMDHD2
ALOX5AP	IGFBP3			OSBPL10
PTHLH	LINC00152			GALNTL2
MLPH	CTPS1			UCN2
KCTD11	MIR21			VASH1
PI16	SMAD7			SPSB1
PCOLCE2	MIR100HG			CSRP2
MURC	GEM			DCLK2
TRIB3	ACLY			ENPP1
CCDC167	FRMD6			C9orf3
KRT81	TMEM2			ICAM5
DYSF	STK24			PTPN21
FHL3	ARPC3			SAA1
LAMA1	LOX			CCDC28B
CXXC5	COL6A3			H2AFX
THBS2	COL6A2			PKD1L1
ADAMTS6	NCL			SLC14A1
NT5DC2	MAP7D1			MBOAT1
SPRED2	GNAS			ZNF185
CHSY3	ND2			LMNB2
LRIG1	UBA2			PLXDC2
CTHRC1	TCF4			MYBL2
	BIRC2			CBX2
	FBN1			ZNF618
	PFKFB3			SMAD7
	SRP19			KRT81
	NOTCH2			MECOM
	DDX5			UBE2S
	PXN			DCHS1
	CBFB			COL10A1
	DDX1			ARL4C
	SLC2A1			FSCN1
	FGF2			TNFSF18
	IPO7			IER3
	PKD1P1			MGC45800
	LTBP2			CDH4
	TGM2			FOXD1
	CNN3			C1QTNF6
	PTRF			HMGA1
	BAG3			PLCG1
	CALD1			TCF3
	PMEPA1			FOXP4
	IGFBP7			C1orf133
	SEMA7A			SH3BP5L
	DNM1L			RAB15
	VDR			SLC1A3
	ITGA5			IL7R
	SMURF2			CEBPG
	MYOCD			PML
	MMP2			ZNF512B
	HSPA5			HIC1
	MSN			SPTBN5
	ITGA2			PPDPF
	IRF2BP2			TNFSF4
	NFKBIZ			COL24A1
	NAP1L1			LIMS2
	RABGGTB			KIF18B
	RASA1			RARA
	IL6			SKIL
	MFAP2			ADAMTS6
	NPC2			ERF
	NDUFS5			CLN8
	COL7A1			P2RX7
	RBMS1			REPIN1
	MYH9			CAMKK1
	CD248			PDGFC
	SERINC5			KCNE4
	YWHAG			VARS2
	NNMT			FAM195B
	B4GALT1			UHRF1
	YWHAB			ETV4
	TNFAIP6			MFGE8
	MLLT1			SYTL5
	NREP			MARCKSL1
	UAP1			DDX39A
	IRF2BPL			PPP1R14B
	CYR61			BBC3
	LBH			MXRA8
	PDLIM1			UBE2C
	DSE			MIIP
	TMEM204			ZNF362
	ATP5E			LOC728743
	EIF4H			LRCH4
	SKIL			TLE3
	CEP170			RBM38
	DACT1			SOX12
	MCL1			SLC7A7
	RBM39			AGTR1
	DSP			CDR2L
	EIF3A			ADO
	NOP58			ZSWIM4
	COL27A1			MYOZ1
	MYO10			ACTC1
	PLAUR			FAM196B
	FNDC3B			EMID2
	BPGM			SYT12
	NGF			H19
	LEMD3			VASN
	DNAJA1			PRR5L
	KLF7			KIAA0415
	GREM1			TFAP4
	GOLPH3			MT1M
	PALLD			SLC38A5
	PPDPF			KDM6B
	EIF3J			CACNA1G
	VDAC2			SLC1A5
	DYNLT1			PDLIM7
	MURC			VAC14
	ABCE1			RBM42
	MTCH1			ROBO2
	LUZP6			ZNF365
	TMEM41B			TUBB3
	SRXN1			RNF150
	HSP90AB1			TLN2
	PRPS1			PHF17
	TUFT1			GAS6
	FHL2			SPHK1
	DDX21			CCDC85B
	YBX1			FAM64A
	DNM3OS			WDR18
	TSPAN13			EDIL3
	RND3			HOOK2
	ACTC1			CDK2AP2
	ATP5G3			SLC29A1
	CXXC5			EPHB3
	THBS2			AURKB
	HLX			CLTCL1
	EFR3A			C21orf7
	ADAMTS2			COL27A1
	UBE2NL			ARHGAP31
	CCL2			AMZ1
	SPDL1			TTYH3
	HNRNPA3			HMGB3
	MAPK6			STRN4
	SMNDC1			TNRC18
	NPTN			KIRREL3
				KIF22
				SMO
				CHTF18
				PYCR1
				CPNE2
				PARP10
				MCM5
				HTRA3
				GLIS2
				GUSBP11
				NT5C
				ZNF768
				H1FX
				EMILIN1
				SPNS1
				RCC1
				LOC646324
				SLC7A8
				TMEM160
				C7orf50
				SF3A2
				TRIM28
				LMNB1
				UAP1L1
				HS3ST3B1
				WHSC2
				LTB4R
				DDX49
				MCM2
				RAB3IL1
				KIF6
				PKD1
				LOC283050
				ELFN2
				BOP1
				SAMD1
				CHST11
				LIME1
				DRP2
				KIFC1
				CELSR2
				SIX5
				HSPG2
				PABPC1L
				UBTD1
				MIB2
				DOT1L
				BCL7C
				NOSIP
				RFXANK
				FAM176A
				ME3
				HAGHL
				PI15
				CDC20
				TREX1
				MBD3
				CXXC5
				FAM100A
				IRS2
				NBEAL2
				FAHD2B
				TIGD5
				SURF2
				C1orf86
				MBOAT2
				DNM3OS
				ARF5
				PLK1
				ISG15
				XAB2
				MFAP5
				ZNF213
				CITED4
				ZNF358
				C21orf58
				NAA60
				PAFAH1B3
				CBX4
				FOXM1
				CCDC124
				AMT
				MIR31HG
				YDJC
				NTHL1
				APBB3
				MAMDC4
				ZNF469
				C17orf70
				SLC2A4RG
				MT1L
				CROCC
				MT1X
				MDFI
				SLC19A1
				CDH3
				RUSC2
				SPEG
				MID1IP1
				TNK2
				QTRT1
				DVL1
				BCL2
				FHL3
				GDNF
				CCDC8
				DTX3
				ZNF496
				RRP9
				ZNF205
				TRIM41
				DVL2
				TMEM130
				HSD17B10
				CCDC85A
				TSPAN2
				IER2
				SLC6A9
				NUDT1
				RPSAP52
				TBC1D16
				GNB3
				EHMT2
				LIMK1
				ANKRD13B
				KCNMB4
				TCEA2
				FAM108A1
				C9orf16
				PPP1R35
				JPH2
				LOC729683
				FAM89B
				ARHGAP33
				C7orf10
				WTIP
				AGRN
				LRP4
				MIR155HG
				IPO4
				PRX
				PATZ1
				TMEM161A
				FRAS1
				TROAP
				TGFB1
				SCAF1
				TWF2
				C6orf108
				CIC
				DOHH
				IRF2BP1
				MUS81
				TIAM1
				ZNF775
				E4F1
				CTH
				CLCN5
				SCRIB
				C7orf69
				C20orf27
				TIMM13
				FBXL19
				CCNF
				PRIC285
				NEFL
				RPUSD3
				MRPS26
				CEMP1
				TFPT
				TMEM121
				KIF2C
				C19orf48
				LOC100132891
				TTLL12
				ECI1
				REXO1
				SLC9A3R2
				ULK1
				LIG1
				QRICH2
				ASTN2
				FLJ44511
				SPHKAP
				PDZD4
				APOE
				C19orf26
				RHOJ
				NCKAP5L
				INO80E
				HS3ST3A1
				RNASEH2A
				FAM173A
				CXXC1
				HMOX1
				NCAM1
				PLEKHF1
				HSPB1
				SAMD5
				PLEC
				SNAPC2
				AKNA
				PCDH10
				CLASRP
				ELTD1
				CDC34
				POLRMT
				RGMA
				BAHCC1
				MDGA1
				LOC100506190
				GRAMD4
				S1PR5
				NDUFA4L2
				TRIM3
				NFKBIL1
				FBXL22
				DDX51
				MC1R
				NDOR1
				PKMYT1
				MRPL41
				PTGIR
				ZNF628
				ZBTB12
				ARSI
				KSR1
				KIFC2
				OLFML2B
				TBKBP1
				SBNO2
				KLC4
				OSBPL7
				PGLS
				RECQL4
				GPC6
				AZI1
				PHLDA3
				RHBDD3
				NCALD
				DCPS
				USP54
				PIAS4
				NDUFB7
				SPPL2B
				GAP43
				RAB40C
				CCS
				SHMT1
				PRR12
				RCOR2
				ANO8
				HAPLN3
				WRAP73
				NPM3
				CCDC94
				AKAP5
				GDF15
				TEAD4
				CTNNBIP1
				RNF166
				SCN9A
				CHPF
				BCL11A
				GSDMD
				ACD
				ZNF282
				BRAT1
				SPSB3
				UPP1
				TMEM204
				KLHL17
				TLE2
				NUDT16L1
				MRM1
				IMP4
				LOC100289019
				MZT2B
				C9orf114
				TIMM17B
				LZTS1
				C19orf24
				ECM2
				DECR2
				FAM123B
				D2HGDH
				FANCG
				PALM3
				STK11IP
				CCDC102A
				NCLN
				PFAS
				HIVEP3
				LRFN4
				ALDH16A1
				BCAR1
				SPATA2L
				COL4A4
				WDR62
				IP6K3
				PAQR4
				ANAPC2
				HEY1
				C20orf24
				ALKBH7
				CDT1
				SERTAD1
				INTS1
				TIMM10
				PLK3
				SIPA1
				EFNB3
				ZNF414
				SCARF2
				SSBP4
				C19orf60
				ACCN3
				BANP
				SBF1
				DGKI
				CDCA5
				TMEM201
				RAD51
				FOXC2
				PTGER4
				TPGS1
				FBXL6
				ALDH5A1
				ZNF771
				SLC4A5
				MIR181A2HG
				XKR5
				C14orf80
				TUSC1
				APBA3
				TK1
				POLD1
				SRCRB4D
				ZNF467
				TMCC2
				HLX
				ARMC6
				ROGDI
				ZNF580
				TSNARE1
				PKD1P1
				FLYWCH2
				TPD52L1
				SAMD10
				SPON2
				CPSF1
				ADAT3
				EFNA1
				MON1A
				IFRD2
				CAPN10
				ALKBH2
				2003-03-01
				TYMP
				GDPD5
				HINT2
				CASKIN2
				C4orf48
				DCAF15
				FAM53A
				CLDN15
				XRCC3
				C1orf74
				THAP7
				BCL3
				ZNF668
				MMP17
				MESDC1
				LOC100134229
				RABEP2
				DPT
				YJEFN3
				PMF1
				AXIN2
				LCTL
				KLF7
				IDUA
				C16orf59
				CTSH
				GAPDHS
				NUBP2
				MLST8
				B3GNT8
				FIZ1
				COL11A2
				LOC388152
				ZNF48
				NOC4L
				MMP15
				LOC100129534
				TMEM240
				SH3BP5
				KLF16
				LIN37
				NOTCH1
				TBL3
				IL27RA
				GAS2L1
				SCAND1
				NME3
				MXD3
				CCDC9
				SOLH
				MFSD2A
				C11orf82
				DIRC3
				RPUSD1
				JUNB
				ZNF711
				C2CD2L
				TP53I13
				PALM2
				CCDC51
				ZNF579
				HSPBP1
				TSSC4
				MACROD1
				CECR5
				C1orf35
				TSEN54
				CDH6
				ACAN
				C9orf37
				CAMK2N2
				OPLAH
				FLJ38109
				C9orf7
				RRP7B
				FBXL14
				ZFPM1
				CPNE7
				LOC729513
				ARMC5
				SPSB2
				KIAA1614
				TAC3
				FAM176B
				PPFIA3
				MPST
				PI4KAP1
				DFNB31
				PWWP2B
				FIBCD1
				CRIP1
				TFEB
				SPC24
				ULBP1
				PIGQ
				C11orf83
				SLC5A10
				CCDC101
				MFI2-AS1
				PKN3
				ILVBL
				RNPEPL1
				SUV420H2
				NAPRT1
				MAP1S
				STAP2
				MUTYH
				ZNF574
				C1orf51
				ENO3
				PODXL
				FAM83G
				SLC27A5
				CORO1A
				A1BG
				C1orf233
				MMP25
				TMEM223
				CCNJL
				CDX1
				THAP8
				TNFRSF25
				TELO2
				POLR2J
				TGM1
				LRWD1
				GNB1L
				PTGDS
				PNMAL1
				GRASP
				SNHG9
				SORBS1
				C16orf42
				IRF7
				PUSL1
				C6orf1
				ITGB4
				LOC100130705
				SALL4
				ABHD8
				MPP4
				CNIH3
				FABP5
				ARHGAP39
				CCDC106
				PLCE1
				GALK1
				TRAF2
				GPR137
				SAC3D1
				FUK
				C8orf55
				TRMT61A
				JOSD2
				RIMS2
				C10orf114
				ADAMTS13
				PPP1R3E
				LOC100271722
				FBXL15
				C5AR1
				C14orf93
				NS3BP
				NEFH
				FAM179A
				PCDH7
				NDUFS7
				CDK18
				VPS37D
				PAQR6
				TRIM46
				LPHN1
				KIF5A
				GPR3
				MIF4GD
				2004-09-01
				LRRC45
				ZNF853
				FAM195A
				WRAP53
				DGCR6L
				CARD9
				RFX1
				MGC23270
				ZNF865
				SAP25
				ICAM3
				FAM46B
				CCBL1
				PLEK2
				FAM171A2
				B3GNTL1
				LOC100287216
				CENPM
				PIDD
				CARD14
				C5orf65
				C16orf79
				ATAD3B
				MX1
				PCSK9
				FLJ41484
				XAF1
				CARD10
				LOC100132273
				PPP1R16A
				ATXN7L2
				CCDC22
				TMSB15A
				PCDH9
				NXPH3
				GSG2
				CPEB1
				ZGLP1
				DNMT3B
				PPAPDC1A
				C3orf80
				KLLN
				SLC45A3
				PITX2
				UNC13D
				WASH3P
				DNLZ
				PNPLA7
				EPSTI1
				TET1
				C17orf90
				KLC3
				PLA2G16
				AMIGO3
				C15orf54
				HOXC13
				B4GALNT1
				HOXA9
				ZNHIT2
				ADAMTS4
				PPP4R4
				LOC100130275
				LOC729178
				SCNN1D
				IFI44L
				CCDC61
				HEPH
				LOC100506023
				NEURL2
				ODF3B
				FSTL5
				ZBTB45
				TAF6L
				SLC26A10
				ZNF784
				GAL
				DES
				CMPK2
				PRSS53
				SNAI1
				RPP25
				SLC25A19
				LOC283299
				CEP72
				CELF6
				SLC25A10
				ZNF497
				SIGIRR
				ATG4D
				MTFP1
				CLCN2
				ARHGAP27
				C17orf96
				STMN2
				FAM22A
				IGSF3
				C8orf73
				CAMK2A
				SCN1B
				COL15A1
				ST6GALNAC5
				LOC100129917
				NPL
				SOX15
				JMJD5
				SPINT2
				DNM1P41
				APC2
				ZCCHC18
				LINC00478
				SYN1
				C1orf38
				CTU1
				CMTM1
				LENG9
