## Supplementary Tables for "Spatially discrete signalling niches regulate fibroblast heterogeneity in human lung cancer": Supplementary Table 7.xlsx

### Sheet: Legend
Supplementary Table 7: Generalised linear modelling (GLM) of ligand associations with pseudotime trajectories The predictive value of each ligand's average expression for the sample's position in pseudotime was assessed using GLM. Table shows statistics from this analysis for each pseudotime-inferred trajectory. Cell State Transitions for each trajectory: Traj1: CAF4-CAF3-CAF2-CAF1-NF2-NF1 Traj2:…

### Sheet: Supplementary Table 7
Ligand	Traj_1.p	Traj_1.rho	Traj_1.adj_p_fdr	Traj_2.p	Traj_2.rho	Traj_2.adj_p_fdr	Traj_3.p	Traj_3.rho	Traj_3.adj_p_fdr	Traj_4.p	Traj_4.rho	Traj_4.adj_p_fdr
IL24	0.00118647	-0.661094	0.0735614	0.014439	-0.870301	0.278193	0.00560516	-0.903774	0.236611	0.00103741	-0.661094	0.0643196
THBS2	0.0326136	-0.533333	0.377015	0.129685	-0.8	0.530379	0.0629573	-0.85	0.35485	0.0297185	-0.533333	0.37882
GPNMB	0.0187689	-0.55	0.290918	0.0148351	-0.833333	0.278193	0.0156995	-0.85	0.243343	0.0181105	-0.55	0.283383
FGF11	0.0335563	-0.522233	0.377015	0.00104619	-0.887796	0.131094	0.00136934	-0.835573	0.148573	0.0309455	-0.522233	0.37882
COL1A1	0.0165501	-0.55	0.28731	0.0383779	-0.783333	0.383759	0.0184433	-0.833333	0.266813	0.0142686	-0.55	0.264231
RPS19	0.0244536	-0.833333	0.337047	0.0484207	-0.8	0.403816	0.00790888	-0.833333	0.236611	0.0232892	-0.833333	0.322725
IL11	0.0591385	-0.466667	0.434801	0.000224416	-0.883333	0.0973965	0.00570993	-0.833333	0.236611	0.0585915	-0.466667	0.442537
GDF5	0.00381655	-0.821822	0.184043	0.0573765	-0.752512	0.403816	0.0310597	-0.821822	0.328778	0.00357514	-0.821822	0.172401
MDK	0.0747069	-0.6	0.451038	0.133353	-0.766667	0.530379	0.0798471	-0.816667	0.395427	0.0644415	-0.6	0.442537
POMC	0.0559383	-0.466667	0.434801	0.00912409	-0.8	0.278193	0.00573094	-0.816667	0.236611	0.0543858	-0.466667	0.442537
SPP1	0.00523739	-0.610884	0.189419	0.00123313	-0.820091	0.131094	0.0059813	-0.803354	0.236611	0.00603598	-0.610884	0.203825
AGT	0.0266782	-0.483333	0.350859	0.0749232	-0.766667	0.422294	0.0430291	-0.8	0.343621	0.0235094	-0.483333	0.322725
COL4A1	0.000271416	-0.833333	0.0294486	0.0288629	-0.766667	0.368427	0.012513	-0.8	0.236611	0.000207687	-0.833333	0.0225341
VEGFB	0.370311	-0.466667	0.70489	0.013677	-0.85	0.278193	0.0713248	-0.783333	0.386733	0.3627	-0.466667	0.693444
FN1	0.00635286	-0.733333	0.199249	0.011667	-0.75	0.278193	0.0148223	-0.783333	0.238547	0.00642652	-0.733333	0.203825
LAMB1	0.00806773	-0.5	0.208536	0.0389064	-0.716667	0.383759	0.0138104	-0.783333	0.238547	0.00727226	-0.5	0.208768
GCG	0.224136	-0.782217	0.64242	0.435254	-0.6733	0.702232	0.265252	-0.782217	0.568653	0.206155	-0.782217	0.613529
DSC3	0.000222268	-0.695015	0.0294486	0.0333517	-0.695015	0.370536	0.00982561	-0.779773	0.236611	0.000170335	-0.695015	0.0225341
DKK1	0.0414904	-0.610884	0.391453	0.15732	-0.686198	0.55158	0.0956813	-0.769881	0.425346	0.0391737	-0.610884	0.37882
WNT2	0.1109	-0.416667	0.50136	0.127245	-0.733333	0.530379	0.0868487	-0.766667	0.406912	0.101054	-0.416667	0.471588
TNC	0.000569789	-0.933333	0.0459337	0.0322084	-0.733333	0.370536	0.0264543	-0.766667	0.310301	0.000652841	-0.933333	0.0540228
NENF	0.00448705	-0.666667	0.189419	0.0313665	-0.733333	0.370536	0.0256711	-0.766667	0.309479	0.00429229	-0.666667	0.186285
CCL19	0.0248514	-0.779773	0.337047	0.0201024	-0.74587	0.290815	0.0255474	-0.762821	0.309479	0.02558	-0.779773	0.336416
GIP	0.0621081	-0.762414	0.441884	0.223669	-0.653497	0.599213	0.106156	-0.762414	0.435217	0.0538684	-0.762414	0.442537
COMP	0.332335	-0.6	0.686478	0.483196	-0.7	0.735814	0.294844	-0.75	0.597248	0.30662	-0.6	0.674331
ITGB1	0.0383205	-0.716667	0.391453	0.0107722	-0.8	0.278193	0.0119443	-0.75	0.236611	0.036932	-0.716667	0.37882
CXCL13	0.0933051	-0.416667	0.470339	0.112284	-0.783333	0.518416	0.120015	-0.733333	0.456897	0.0940704	-0.416667	0.463938
ADAM9	0.0426877	-0.733333	0.39418	0.0212757	-0.7	0.297859	0.0286497	-0.733333	0.317441	0.0379235	-0.733333	0.37882
AGRN	0.00696289	-0.63901	0.201459	0.00546078	-0.803326	0.263331	0.00978732	-0.730297	0.236611	0.007963	-0.63901	0.208768
MIF	0.0774111	-0.366667	0.451038	0.138159	-0.666667	0.540191	0.0813534	-0.716667	0.396712	0.0766799	-0.366667	0.451647
ADAM12	0.017689	-0.833333	0.290918	0.0945553	-0.683333	0.46109	0.0571329	-0.716667	0.344077	0.0166568	-0.833333	0.283383
COL5A3	0.0139503	-0.7	0.263236	0.0667217	-0.633333	0.416196	0.0478462	-0.716667	0.343621	0.0146118	-0.7	0.264231
HEBP1	0.0414685	-0.583333	0.391453	0.12138	-0.616667	0.529984	0.0413792	-0.716667	0.343621	0.0380778	-0.583333	0.37882
FAT1	2.47008e-05	-0.766667	0.00536008	0.0174098	-0.683333	0.279846	0.012787	-0.716667	0.236611	3.01744e-05	-0.766667	0.00654784
LAMA1	0.000635028	-0.62668	0.0459337	0.0427163	-0.635383	0.391037	0.0238836	-0.713718	0.309479	0.000746858	-0.62668	0.0540228
UCN2	0.0315106	-0.707475	0.377015	0.113905	-0.707475	0.520366	0.0988491	-0.707475	0.427013	0.0325314	-0.707475	0.37882
OXT	0.25311	-0.32208	0.65246	0.34751	-0.610257	0.652897	0.149293	-0.695015	0.486813	0.239516	-0.32208	0.647554
NPB	0.0656348	-0.514877	0.449112	0.05034	-0.782217	0.403816	0.0721782	-0.693103	0.386733	0.0660198	-0.514877	0.442537
FBN1	0.327353	-0.333333	0.686478	0.401948	-0.583333	0.68415	0.164793	-0.666667	0.500048	0.327879	-0.333333	0.674331
CNTN2	0.620518	-0.435665	0.827973	0.0358583	-0.762414	0.370536	0.167517	-0.653497	0.500048	0.615065	-0.435665	0.815488
CYR61	0.127028	-0.516667	0.511771	0.395085	-0.533333	0.68415	0.194699	-0.65	0.512117	0.114618	-0.516667	0.497048
PCDH7	0.00866781	-0.766667	0.208991	0.0526945	-0.6	0.403816	0.0421379	-0.65	0.343621	0.00817753	-0.766667	0.208768
TNFSF13B	0.0347479	-0.666667	0.377015	0.0492034	-0.666667	0.403816	0.0749685	-0.633333	0.395427	0.0341955	-0.666667	0.37882
ROBO1	0.010233	-0.35	0.211795	0.0152626	-0.683333	0.278193	0.0130845	-0.633333	0.236611	0.0106902	-0.35	0.210889
MMP13	0.0558216	-0.602495	0.434801	0.14659	-0.675524	0.544281	0.135524	-0.620752	0.486094	0.0623577	-0.602495	0.442537
CXCL14	0.034071	-0.466667	0.377015	0.162418	-0.566667	0.55158	0.0873704	-0.616667	0.406912	0.0353162	-0.466667	0.37882
CALM3	0.10506	-0.716667	0.485065	0.0165364	-0.683333	0.279459	0.0479211	-0.616667	0.343621	0.0995089	-0.716667	0.471588
PTHLH	0.00187849	-0.683333	0.101908	0.0574151	-0.55	0.403816	0.0292572	-0.616667	0.317441	0.00242966	-0.683333	0.131809
GDNF	0.00816846	-0.513529	0.208536	0.0845278	-0.565752	0.445723	0.0363773	-0.609272	0.338059	0.00974224	-0.513529	0.210889
SERPINE2	0.375492	-0.583333	0.705994	0.573398	-0.516667	0.791262	0.383457	-0.6	0.671049	0.345573	-0.583333	0.678637
GMFB	0.475962	-0.05	0.746408	0.0341739	-0.716667	0.370536	0.0540353	-0.6	0.344077	0.489654	-0.05	0.741696
PF4	0.484043	-0.593366	0.746408	0.699063	-0.479257	0.857043	0.481463	-0.593366	0.743612	0.450649	-0.593366	0.73527
NRXN1	0.174124	-0.508548	0.568194	0.416434	-0.474644	0.685121	0.220109	-0.593306	0.540893	0.157798	-0.508548	0.548004
PROC	0.352188	-0.372935	0.692386	0.210303	-0.610257	0.586705	0.187898	-0.576354	0.509215	0.344479	-0.372935	0.678637
CDH3	0.045387	-0.440741	0.410374	0.00865612	-0.661112	0.278193	0.0255939	-0.576354	0.309479	0.0488285	-0.440741	0.426548
NTN1	0.161336	-0.65	0.564992	0.490844	-0.466667	0.737932	0.234429	-0.566667	0.544075	0.146947	-0.65	0.545085
LTB	0.280772	-0.416667	0.676973	0.0188911	-0.683333	0.290815	0.0586675	-0.566667	0.344077	0.28946	-0.416667	0.671461
CDH2	4.69721e-06	-0.779773	0.00203859	0.0263313	-0.474644	0.346297	0.0103342	-0.559402	0.236611	6.0443e-06	-0.779773	0.00262323
CLSTN1	0.00642739	-0.766667	0.199249	0.0808731	-0.483333	0.43332	0.0759567	-0.55	0.395427	0.00590673	-0.766667	0.203825
HDGF	0.0899155	-0.633333	0.464563	0.0332647	-0.583333	0.370536	0.029059	-0.55	0.317441	0.0850364	-0.633333	0.457835
TFF1	0.0572023	-0.547723	0.434801	0.147217	-0.547723	0.544281	0.141708	-0.547723	0.486813	0.0637695	-0.547723	0.442537
SOST	0.0572023	-0.547723	0.434801	0.147217	-0.547723	0.544281	0.141708	-0.547723	0.486813	0.0637695	-0.547723	0.442537
VEGFC	0.324787	-0.389887	0.686478	0.49117	-0.508548	0.737932	0.217754	-0.542451	0.540893	0.320316	-0.389887	0.674331
CXCL6	0.0477173	-0.417786	0.422639	0.172159	-0.443898	0.553459	0.127534	-0.539641	0.481301	0.0501243	-0.417786	0.426548
TGFB3	0.0399793	-0.483333	0.391453	0.39946	-0.416667	0.68415	0.263523	-0.533333	0.568653	0.0409268	-0.483333	0.386135
IGF2	0.160566	-0.35	0.564992	0.369819	-0.45	0.671554	0.209362	-0.533333	0.53765	0.160054	-0.35	0.548004
APOE	0.226475	-0.583333	0.64242	0.0883231	-0.516667	0.445723	0.143883	-0.533333	0.486813	0.209112	-0.583333	0.617379
JAG2	0.0780898	-0.516667	0.451038	0.0350252	-0.633333	0.370536	0.0801788	-0.533333	0.395427	0.077009	-0.516667	0.451647
LTF	0.0321717	-0.593306	0.377015	0.0318927	-0.627209	0.370536	0.0513128	-0.525499	0.344077	0.0361482	-0.593306	0.37882
CTGF	0.121601	-0.283333	0.505745	0.2942	-0.466667	0.623575	0.251562	-0.516667	0.557031	0.123689	-0.283333	0.497048
EFNA4	0.768433	0.0166667	0.90503	0.297112	-0.5	0.623575	0.250794	-0.516667	0.557031	0.765381	0.0166667	0.896941
DSG2	0.0218135	-0.516667	0.32645	0.132637	-0.5	0.530379	0.132387	-0.516667	0.482822	0.0237954	-0.516667	0.322725
BMP7	0.212249	-0.133333	0.626572	0.0542792	-0.633333	0.403816	0.109583	-0.516667	0.435736	0.213907	-0.133333	0.623059
ARF1	0.185046	-0.316667	0.594643	0.266145	-0.466667	0.617982	0.108303	-0.516667	0.435217	0.180626	-0.316667	0.576411
EDN2	0.975215	-0.33665	0.984287	0.352268	-0.495074	0.658985	0.433804	-0.514877	0.702033	0.931156	-0.33665	0.973787
LAMB2	0.301214	-0.316667	0.686478	0.440775	-0.466667	0.705929	0.444749	-0.5	0.704456	0.299323	-0.316667	0.673606
CXCL12	0.487306	-0.266667	0.746408	0.689381	-0.383333	0.849654	0.436554	-0.5	0.702033	0.457234	-0.266667	0.737123
SDK1	0.0596892	-0.233333	0.434801	0.21089	-0.45	0.586705	0.170311	-0.5	0.500048	0.0643432	-0.233333	0.442537
LTA	0.487996	-0.183333	0.746408	0.181609	-0.566667	0.556342	0.280366	-0.483333	0.58782	0.486856	-0.183333	0.741696
SFRP2	0.117073	-0.233333	0.505745	0.569506	-0.35	0.791262	0.264835	-0.483333	0.568653	0.113232	-0.233333	0.497048
RLN1	0.728043	-0.25104	0.892573	0.219174	-0.593366	0.593669	0.527297	-0.479257	0.76939	0.737882	-0.25104	0.891766
SEMA3A	0.546447	-0.510465	0.772502	0.762947	-0.376572	0.909667	0.415745	-0.476992	0.691315	0.51183	-0.510465	0.747712
FGF12	0.118838	-0.305129	0.505745	0.209106	-0.525499	0.586705	0.172668	-0.474644	0.500048	0.11965	-0.305129	0.497048
SERPINE1	0.152062	-0.783333	0.564992	0.458124	-0.383333	0.713322	0.323719	-0.466667	0.610844	0.135075	-0.783333	0.523416
NID1	0.118453	-0.183333	0.505745	0.395149	-0.366667	0.68415	0.275309	-0.466667	0.582848	0.115875	-0.183333	0.497048
CNTF	0.990261	-0.203419	0.994845	0.32921	-0.508548	0.637845	0.302273	-0.457693	0.597248	0.985164	-0.203419	0.994329
VCAM1	0.0794224	-0.766667	0.451038	0.499229	-0.333333	0.742999	0.265327	-0.45	0.568653	0.0722877	-0.766667	0.442537
F7	0.997605	-0.356859	0.997605	0.68444	-0.42649	0.849152	0.565913	-0.443898	0.78685	0.994617	-0.356859	0.997691
GRP	0.0153592	-0.382971	0.277746	0.0586479	-0.443898	0.403816	0.038168	-0.443898	0.338059	0.0181343	-0.382971	0.283383
NMU	0.48265	-0.25104	0.746408	0.0680297	-0.524901	0.416196	0.182825	-0.433614	0.50539	0.474623	-0.25104	0.737123
APP	0.214781	-0.383333	0.626572	0.314408	-0.416667	0.630401	0.366097	-0.433333	0.652086	0.206395	-0.383333	0.613529
PTN	0.0831442	-0.3	0.456767	0.159544	-0.466667	0.55158	0.166319	-0.433333	0.500048	0.0823998	-0.3	0.457835
FGF13	0.250782	-0.182782	0.65246	0.161664	-0.409082	0.55158	0.149412	-0.42649	0.486813	0.229224	-0.182782	0.643319
RLN2	0.93785	-0.273861	0.976817	0.149238	-0.474693	0.544281	0.32152	-0.419921	0.610844	0.920465	-0.273861	0.971975
PGF	0.321063	0.0333333	0.686478	0.386805	-0.433333	0.68415	0.338055	-0.416667	0.631034	0.33488	0.0333333	0.674331
CD40LG	0.867727	-0.183333	0.946215	0.134428	-0.516667	0.530379	0.305081	-0.416667	0.597248	0.86271	-0.183333	0.941118
FGF19	0.121083	-0.410792	0.505745	0.239004	-0.410792	0.606532	0.217325	-0.410792	0.540893	0.121022	-0.410792	0.497048
FGF3	0.121083	-0.410792	0.505745	0.239004	-0.410792	0.606532	0.217325	-0.410792	0.540893	0.121022	-0.410792	0.497048
WNT7B	0.364763	-0.203419	0.703155	0.0578156	-0.508548	0.403816	0.165767	-0.406838	0.500048	0.375548	-0.203419	0.711737
TGFA	0.0601107	-0.633333	0.434801	0.344087	-0.366667	0.652113	0.42152	-0.4	0.698243	0.0592324	-0.633333	0.442537
HSPG2	0.0512658	-0.566667	0.434801	0.201271	-0.316667	0.582344	0.189381	-0.4	0.509215	0.0494534	-0.566667	0.426548
IFNB1	0.857032	-0.247537	0.939272	0.18063	-0.504975	0.556342	0.435505	-0.396059	0.702033	0.863053	-0.247537	0.941118
JAM3	0.585569	-0.0833333	0.806784	0.453711	-0.333333	0.711066	0.433322	-0.383333	0.702033	0.572664	-0.0833333	0.794046
APOA1	0.74195	-0.116667	0.899459	0.319098	-0.483333	0.630401	0.412447	-0.383333	0.691315	0.753724	-0.116667	0.896941
EFNB3	0.638675	-0.368204	0.828276	0.218276	-0.393309	0.593669	0.36661	-0.376572	0.652086	0.614402	-0.368204	0.815488
COL2A1	0.515328	-0.130558	0.753793	0.690474	-0.304636	0.849654	0.47748	-0.374267	0.742747	0.477208	-0.130558	0.737123
SAA1	0.081062	-0.451887	0.451038	0.267795	-0.334731	0.617982	0.248817	-0.368204	0.557031	0.0857554	-0.451887	0.457835
TNFSF12	0.627408	-0.0333333	0.827973	0.477066	-0.4	0.729475	0.536012	-0.366667	0.772602	0.641567	-0.0333333	0.831165
AIMP1	0.173074	-0.25	0.568194	0.390393	-0.316667	0.68415	0.288822	-0.366667	0.594069	0.17667	-0.25	0.567961
MMP9	0.0724293	-0.416667	0.451038	0.0878216	-0.45	0.445723	0.131826	-0.366667	0.482822	0.0795825	-0.416667	0.454458
HGF	0.135047	-0.2	0.529027	0.242585	-0.333333	0.606833	0.169073	-0.35	0.500048	0.13829	-0.2	0.529887
NRG2	0.107521	-0.237346	0.491202	0.271607	-0.310376	0.617982	0.17552	-0.346891	0.500048	0.0971296	-0.237346	0.471588
DLK1	0.122529	-0.159752	0.505745	0.239578	-0.342327	0.606532	0.216997	-0.342327	0.540893	0.12245	-0.159752	0.497048
RET	0.739523	-0.0847579	0.899459	0.243292	-0.372935	0.606833	0.355889	-0.339032	0.641651	0.710129	-0.0847579	0.876325
GSTP1	0.202037	-0.366667	0.626316	0.849117	-0.266667	0.934486	0.567475	-0.333333	0.78685	0.211827	-0.366667	0.621167
IL10	0.336419	-0.416667	0.686478	0.573698	-0.25	0.791262	0.345605	-0.333333	0.632881	0.323526	-0.416667	0.674331
COL18A1	0.0543718	-0.566667	0.434801	0.166665	-0.3	0.553459	0.193316	-0.333333	0.511581	0.0563847	-0.566667	0.442537
FGF1	0.00930974	-0.644357	0.211795	0.317293	-0.267785	0.630401	0.282335	-0.326363	0.589005	0.00999287	-0.644357	0.210889
PENK	0.494091	0.0418414	0.746408	0.274237	-0.301258	0.617982	0.29745	-0.317994	0.597248	0.473595	0.0418414	0.737123
HMGB2	0.499361	0.0166667	0.74732	0.154457	-0.35	0.55158	0.144839	-0.316667	0.486813	0.491163	0.0166667	0.741696
CGA	0.0808294	-0.127802	0.451038	0.180111	-0.310376	0.556342	0.168761	-0.310376	0.500048	0.0907864	-0.127802	0.458155
WNT3	0.643154	0.209207	0.828276	0.301061	-0.326363	0.623575	0.544006	-0.309626	0.772602	0.666962	0.209207	0.856395
AMIGO1	0.77984	-0.0585779	0.90503	0.57501	-0.317994	0.791262	0.516409	-0.301258	0.76348	0.765619	-0.0585779	0.896941
DKK2	0.955776	-0.316667	0.976817	0.932468	-0.366667	0.98517	0.902781	-0.3	0.941844	0.957044	-0.316667	0.981917
CCL28	0.380643	0.116667	0.705994	0.184836	-0.4	0.560972	0.307333	-0.3	0.598127	0.383469	0.116667	0.717352
CD99	0.487315	-0.433333	0.746408	0.342659	-0.25	0.652113	0.30008	-0.3	0.597248	0.475991	-0.433333	0.737123
JAG1	0.0587755	-0.55	0.434801	0.238637	-0.333333	0.606532	0.298329	-0.3	0.597248	0.0625693	-0.55	0.442537
HCRT	0.43313	-0.165374	0.730257	0.270031	-0.374267	0.617982	0.363188	-0.295932	0.651338	0.449683	-0.165374	0.73527
GDF9	0.15837	-0.184102	0.564992	0.442426	-0.251048	0.705929	0.37873	-0.29289	0.667331	0.170121	-0.184102	0.559337
AMH	0.389913	-0.383406	0.711018	0.795167	-0.292119	0.922958	0.723112	-0.292119	0.854985	0.408688	-0.383406	0.725537
PCDHB15	0.939881	-0.438178	0.976817	0.220232	-0.346891	0.593669	0.521987	-0.292119	0.76794	0.928013	-0.438178	0.973727
DSC2	0.353896	-0.0166667	0.692386	0.6333	-0.233333	0.825382	0.28575	-0.283333	0.59055	0.360799	-0.0166667	0.692861
GAL	0.0360903	-0.766667	0.382029	0.257713	-0.216667	0.607867	0.22564	-0.283333	0.540893	0.0359336	-0.766667	0.37882
LAMC2	0.0399391	-0.283333	0.391453	0.240377	-0.3	0.606532	0.19064	-0.283333	0.509215	0.0471201	-0.283333	0.426548
WNT5A	0.00516855	-0.283333	0.189419	0.0680873	-0.3	0.416196	0.0667099	-0.283333	0.371181	0.00657501	-0.283333	0.203825
WISP3	0.790734	-0.0456435	0.912709	0.95406	-0.273861	0.988214	0.772719	-0.273861	0.871065	0.795658	-0.0456435	0.915957
CHAD	0.631472	-0.273861	0.827973	0.828976	-0.136931	0.928485	0.600926	-0.273861	0.79854	0.591888	-0.273861	0.802748
INHA	0.631472	-0.273861	0.827973	0.828976	-0.136931	0.928485	0.600926	-0.273861	0.79854	0.591888	-0.273861	0.802748
LEFTY1	0.631472	-0.273861	0.827973	0.828976	-0.136931	0.928485	0.600926	-0.273861	0.79854	0.591888	-0.273861	0.802748
INHBE	0.912604	0.109545	0.97076	0.948928	-0.200832	0.988214	0.764822	-0.255604	0.864408	0.886754	0.109545	0.958619
NPW	0.42083	-0.203419	0.72765	0.0701034	-0.271225	0.417628	0.151428	-0.254274	0.486813	0.405543	-0.203419	0.725537
ADM	0.0978105	-0.316667	0.474501	0.587242	-0.216667	0.799262	0.598875	-0.25	0.79854	0.106297	-0.316667	0.48109
GPI	0.634053	-0.583333	0.828276	0.181757	-0.3	0.556342	0.43505	-0.25	0.702033	0.616314	-0.583333	0.815488
SEMA3F	0.407543	-0.3	0.72765	0.199785	-0.35	0.581923	0.277497	-0.25	0.584629	0.404733	-0.3	0.725537
BMP4	0.705539	0.15	0.869898	0.848077	-0.216667	0.934486	0.750245	-0.233333	0.857578	0.721045	0.15	0.880511
PLAU	0.0851296	-0.6	0.457891	0.502004	-0.133333	0.742999	0.505606	-0.233333	0.760789	0.0874445	-0.6	0.457835
SELL	0.613441	-0.05	0.827973	0.297886	-0.25	0.623575	0.312596	-0.233333	0.602963	0.604513	-0.05	0.812446
BTLA	0.917772	0.152564	0.973871	0.653178	-0.271225	0.839853	0.615078	-0.220371	0.80598	0.950597	0.152564	0.980385
LRRC4B	0.254069	-0.0957427	0.65246	0.373808	-0.226301	0.673165	0.411399	-0.208893	0.691315	0.252369	-0.0957427	0.649982
ASIP	0.947714	-0.0547723	0.976817	0.969254	-0.200832	0.994238	0.86832	-0.200832	0.924848	0.974805	-0.0547723	0.986166
NUCB2	0.569473	0.15	0.794015	0.829187	-0.116667	0.928485	0.448733	-0.2	0.705891	0.569754	0.15	0.792542
NTS	0.265645	-0.382971	0.662587	0.413636	-0.191485	0.685121	0.301532	-0.191485	0.597248	0.26599	-0.382971	0.655906
CDHR1	0.0990074	-0.452602	0.474501	0.446753	-0.182782	0.707631	0.414649	-0.182782	0.691315	0.106416	-0.452602	0.48109
REN	0.207883	-0.182574	0.626572	0.459895	-0.182574	0.713322	0.506609	-0.182574	0.760789	0.223402	-0.182574	0.643319
WNT4	0.624736	-0.330748	0.827973	0.827076	-0.0609272	0.928485	0.588851	-0.174078	0.79854	0.584705	-0.330748	0.801552
NRG1	0.437605	-0.203419	0.730257	0.987246	-0.10171	0.994358	0.81402	-0.169516	0.898943	0.440584	-0.203419	0.732618
TNFSF10	0.774411	-0.3	0.90503	0.617086	-0.233333	0.819261	0.856623	-0.166667	0.924812	0.782688	-0.3	0.910232
CRLF1	0.911195	0.0166667	0.97076	0.779399	-0.1	0.919183	0.800537	-0.166667	0.888575	0.904188	0.0166667	0.968933
OSM	0.274304	-0.416667	0.675339	0.227052	-0.266667	0.604543	0.485437	-0.166667	0.744934	0.281851	-0.416667	0.671461
PMCH	0.665896	0.267785	0.852504	0.818478	-0.0836827	0.928485	0.881308	-0.158997	0.928368	0.662367	0.267785	0.853018
DSC1	0.890678	-0.158424	0.956817	0.557811	-0.0495074	0.790634	0.643596	-0.158424	0.807285	0.919391	-0.158424	0.971975
CALCB	0.413869	0.121854	0.72765	0.64344	-0.15667	0.836087	0.616556	-0.15667	0.80598	0.431921	0.121854	0.729905
PSAP	0.639994	-0.566667	0.828276	0.521325	-0.2	0.759245	0.710134	-0.15	0.84782	0.627746	-0.566667	0.825582
PLAT	0.697234	-0.25	0.864571	0.315196	-0.266667	0.630401	0.631538	-0.15	0.806576	0.708755	-0.25	0.876325
WNT9B	0.579306	0.0912871	0.800697	0.68438	-0.136931	0.849152	0.739069	-0.136931	0.857578	0.553182	0.0912871	0.783127
FLRT2	0.96263	-0.133333	0.980708	0.806452	-0.0166667	0.924353	0.940188	-0.133333	0.964637	0.995392	-0.133333	0.997691
PLXNB2	0.627131	-0.216667	0.827973	0.400572	-0.25	0.68415	0.728904	-0.133333	0.854985	0.633183	-0.216667	0.827715
NOV	0.410546	-0.216667	0.72765	0.575022	-0.116667	0.791262	0.633389	-0.133333	0.806576	0.400554	-0.216667	0.725537
MANF	0.204609	-0.6	0.626572	0.887553	-0.05	0.958889	0.555836	-0.133333	0.781916	0.200782	-0.6	0.611136
CALR	0.292407	0.133333	0.685971	0.280674	-0.116667	0.619821	0.249492	-0.133333	0.557031	0.286958	0.133333	0.671461
CNTN1	0.0344651	-0.644357	0.377015	0.272625	-0.100419	0.617982	0.230941	-0.125524	0.541776	0.0392785	-0.644357	0.37882
BTC	0.796923	0.2	0.914986	0.935498	-0.133333	0.985452	0.84349	-0.116667	0.917832	0.821164	0.2	0.921261
FAM3D	0.573788	0.296683	0.795604	0.294222	-0.228218	0.623575	0.627748	-0.114109	0.806576	0.585466	0.296683	0.801552
FAT3	0.975079	-0.252413	0.984287	0.771363	-0.0348155	0.914636	0.873704	-0.11315	0.924848	0.962967	-0.252413	0.983359
RSPO1	0.947791	0.0365148	0.976817	0.748154	0	0.898032	0.929642	-0.109545	0.962923	0.914836	0.0365148	0.971975
GDF7	0.276982	0.146059	0.675339	0.418334	-0.164317	0.685121	0.405809	-0.109545	0.691315	0.277544	0.146059	0.671461
PIK3CB	0.855563	0.35	0.939272	0.649722	-0.2	0.839225	0.850959	-0.1	0.920988	0.821493	0.35	0.921261
FGF5	0.433789	-0.0297044	0.730257	0.50215	-0.0990148	0.742999	0.73572	-0.0990148	0.857578	0.435212	-0.0297044	0.732101
LEFTY2	0.167228	-0.547723	0.564992	0.657011	-0.0912871	0.839853	0.70937	-0.0912871	0.84782	0.16982	-0.547723	0.559337
SHH	0.942737	-0.164317	0.976817	0.691078	-0.0912871	0.849654	0.597438	-0.0912871	0.79854	0.951019	-0.164317	0.980385
CD320	0.794106	0.0666667	0.914169	0.912171	-0.1	0.9703	0.97339	-0.0833333	0.984735	0.800645	0.0666667	0.916708
CXCL9	0.994662	-0.333333	0.996959	0.70115	-0.0666667	0.857181	0.75166	-0.0833333	0.857578	0.994983	-0.333333	0.997691
ITGAM	0.866155	-0.1	0.946215	0.325244	-0.216667	0.635776	0.555075	-0.0833333	0.781916	0.884469	-0.1	0.958619
EFNB1	0.248709	-0.2	0.65246	0.488036	-0.116667	0.737932	0.544738	-0.0833333	0.772602	0.258059	-0.2	0.649982
LEP	0.158097	-0.0684653	0.564992	0.320237	-0.0684653	0.630401	0.309071	-0.0684653	0.598825	0.158663	-0.0684653	0.548004
CRTAM	0.778661	0.0833333	0.90503	0.797487	0.0166667	0.922958	0.843814	-0.0666667	0.917832	0.797782	0.0833333	0.915972
FGF7	0.762584	0.166667	0.90503	0.999726	0.05	0.999726	0.748823	-0.0666667	0.857578	0.726854	0.166667	0.883627
TIMP1	0.161117	-0.583333	0.564992	0.861192	0.05	0.934486	0.588154	-0.0666667	0.79854	0.150336	-0.583333	0.548004
GHRL	0.778443	0.121854	0.90503	0.719984	-0.139262	0.87283	0.559655	-0.0609272	0.781916	0.761582	0.121854	0.896941
NMB	0.849821	-0.316667	0.939272	0.550696	-0.183333	0.788962	0.913172	-0.05	0.948126	0.862658	-0.316667	0.941118
PKD1	0.350984	0.166667	0.692386	0.888188	-0.1	0.958889	0.539672	-0.05	0.772602	0.355606	0.166667	0.689846
FGF14	0.469859	0.316667	0.746408	0.671734	-0.166667	0.847478	0.450534	-0.05	0.705891	0.462528	0.316667	0.737123
CADM1	0.639203	-0.0166667	0.828276	0.434936	-0.1	0.702232	0.341712	-0.05	0.631077	0.619406	-0.0166667	0.817089
TF	0.336912	0.138621	0.686478	0.509197	-0.128719	0.747513	0.283645	-0.0396059	0.589005	0.334347	0.138621	0.674331
IBSP	0.468749	-0.127802	0.746408	0.233529	-0.0365148	0.606532	0.207537	-0.0365148	0.536331	0.459019	-0.127802	0.737123
CD226	0.329268	-0.1	0.686478	0.806558	-0.0833333	0.924353	0.74743	-0.0333333	0.857578	0.34056	-0.1	0.6749
DLL3	0.14461	-0.348155	0.550534	0.300296	-0.104447	0.623575	0.379794	-0.0261116	0.667331	0.14539	-0.348155	0.545085
GAST	0.828612	-0.0228218	0.934838	0.515952	-0.0228218	0.753949	0.407804	-0.0228218	0.691315	0.812216	-0.0228218	0.919423
CDH15	0.418921	0	0.72765	0.722384	-0.0182574	0.8733	0.634964	-0.0182574	0.806576	0.421343	0	0.729905
NCAM1	0.512506	0.133333	0.753793	0.445536	-0.0333333	0.707631	0.687801	-0.0166667	0.843237	0.533208	0.133333	0.764145
CCL21	0.781996	-0.142261	0.90503	0.96384	-0.00836827	0.993603	0.728395	-0.00836827	0.854985	0.786491	-0.142261	0.910232
FGF20	0.483398	0.273861	0.746408	0.783368	0	0.920448	0.955079	0	0.973015	0.487586	0.273861	0.741696
XCL2	0.318841	0.416667	0.686478	0.97362	-0.1	0.994238	0.63011	0	0.806576	0.318576	0.416667	0.674331
BMP8B	0.220672	-0.393309	0.638477	0.616641	0.0669462	0.819261	0.558177	0.00836827	0.781916	0.231239	-0.393309	0.643319
ITGB2	0.606745	0.133333	0.825478	0.789924	-0.116667	0.921578	0.969317	0.0166667	0.982906	0.59592	0.133333	0.805699
ICAM2	0.732658	-0.166667	0.8957	0.784714	-0.0333333	0.920448	0.860347	0.0166667	0.924848	0.741769	-0.166667	0.891766
EFNA5	0.974105	0.266667	0.984287	0.944181	0.0833333	0.988214	0.838271	0.0166667	0.917832	0.927638	0.266667	0.973727
COPA	0.489559	-0.216667	0.746408	0.657392	-0.05	0.839853	0.742505	0.0166667	0.857578	0.508107	-0.216667	0.747712
IL15	0.693315	0.266667	0.864571	0.400235	0.133333	0.68415	0.539631	0.0166667	0.772602	0.711581	0.266667	0.876325
CALM2	0.680558	-0.1	0.863632	0.657949	0.0333333	0.839853	0.538084	0.0166667	0.772602	0.678324	-0.1	0.868415
DCHS1	0.504226	0.216667	0.748678	0.600001	0.0333333	0.811217	0.456081	0.0166667	0.712011	0.512388	0.216667	0.747712
INSL3	0.855295	-0.10171	0.939272	0.491388	0	0.737932	0.785543	0.0169516	0.883227	0.887937	-0.10171	0.958619
KISS1	0.471498	0.0912871	0.746408	0.893228	-0.0684653	0.960811	0.993918	0.0228218	0.993918	0.477262	0.0912871	0.737123
TAC3	0.46737	0.0912871	0.746408	0.858247	-0.0684653	0.934486	0.987949	0.0228218	0.99023	0.473459	0.0912871	0.737123
IFNL1	0.146151	-0.433614	0.551562	0.388449	0.0228218	0.68415	0.385066	0.0228218	0.671159	0.146294	-0.433614	0.545085
SERPING1	0.760747	-0.05	0.90503	0.6848	0.166667	0.849152	0.894999	0.0333333	0.936876	0.740302	-0.05	0.891766
CD28	0.873762	0.15	0.948032	0.663354	-0.0333333	0.8418	0.881274	0.0333333	0.928368	0.854723	0.15	0.939114
ADAM23	0.545396	-0.433333	0.772502	0.987324	0.1	0.994358	0.798633	0.0333333	0.888575	0.545711	-0.433333	0.778939
LAMC3	0.921281	-0.100419	0.97521	0.852436	-0.0585779	0.934486	0.570634	0.0334731	0.788711	0.938966	-0.100419	0.978482
APOB	0.494934	0.109545	0.746408	0.848832	0.0182574	0.934486	0.863446	0.0365148	0.924848	0.511156	0.109545	0.747712
PPBP	0.771674	-0.328634	0.90503	0.569019	0.0365148	0.791262	0.727629	0.0365148	0.854985	0.767094	-0.328634	0.896941
SEMA6D	0.956561	-0.0418414	0.976817	0.62294	0.133892	0.819261	0.830276	0.0418414	0.914568	0.944813	-0.0418414	0.978637
MSTN	0.419684	0.227734	0.72765	0.338591	0.0495074	0.650215	0.314492	0.0495074	0.603935	0.412047	0.227734	0.726945
LRPAP1	0.377598	-0.366667	0.705994	0.998618	0.0333333	0.999726	0.981648	0.05	0.986193	0.40045	-0.366667	0.725537
INHBA	0.53516	-0.233333	0.763214	0.822366	0.0333333	0.928485	0.962045	0.05	0.977817	0.563846	-0.233333	0.787396
HLA-DMA	0.781313	0.0833333	0.90503	0.951933	-0.0666667	0.988214	0.89586	0.05	0.936876	0.757528	0.0833333	0.896941
NGF	0.749725	-0.35	0.90503	0.552637	0.166667	0.788962	0.741032	0.05	0.857578	0.712771	-0.35	0.876325
GAS6	0.885642	0.116667	0.953769	0.52681	0.15	0.764668	0.639313	0.05	0.806576	0.900896	0.116667	0.968933
CCL17	0.366896	0.116667	0.703155	0.576126	-0.0166667	0.791262	0.590435	0.05	0.79854	0.389196	0.116667	0.722673
PNOC	0.32395	-0.384941	0.686478	0.717169	0.00836827	0.871853	0.691534	0.0502096	0.845425	0.328878	-0.384941	0.674331
CCL22	0.449805	-0.305129	0.739452	0.861277	-0.0169516	0.934486	0.93415	0.0508548	0.964637	0.466325	-0.305129	0.737123
EDN3	0.952387	0.19803	0.976817	0.628262	0.0594089	0.821283	0.541532	0.0594089	0.772602	0.944643	0.19803	0.978637
CCK	0.837908	0.19803	0.934838	0.536749	0.0594089	0.775986	0.449386	0.0594089	0.705891	0.830002	0.19803	0.926017
CALCA	0.570813	0.19803	0.794015	0.377159	0.0594089	0.67511	0.317162	0.0594089	0.606381	0.56424	0.19803	0.787396
SEMA7A	0.519318	-0.266667	0.753793	0.787588	-0.0333333	0.92133	0.979499	0.0666667	0.986193	0.533493	-0.266667	0.764145
SEMA4D	0.87175	-0.116667	0.948032	0.796247	-0.0166667	0.922958	0.937245	0.0666667	0.964637	0.887899	-0.116667	0.958619
HLA-DRA	0.943325	-0.416667	0.976817	0.901594	0	0.966153	0.739822	0.0666667	0.857578	0.973862	-0.416667	0.986166
PTPRM	0.446547	0.25	0.736888	0.427659	-0.0166667	0.695146	0.30337	0.0666667	0.597248	0.444312	0.25	0.73464
NRG4	0.670869	0	0.853833	0.940652	0.0169516	0.988214	0.950112	0.0678064	0.970232	0.693789	0	0.875281
TSLP	0.821009	-0.169516	0.930334	0.860237	0	0.934486	0.940108	0.0678064	0.964637	0.825738	-0.169516	0.923635
VIP	0.479942	0.0684653	0.746408	0.280812	0.0684653	0.619821	0.199892	0.0684653	0.522609	0.472702	0.0684653	0.737123
JAM2	0.523813	0.466667	0.757782	0.768725	0.05	0.914045	0.949101	0.0833333	0.970232	0.496127	0.466667	0.741696
CD6	0.610066	0.1	0.827401	0.805085	-0.0333333	0.924353	0.872369	0.0833333	0.924848	0.608584	0.1	0.812694
C5	0.518776	0.433333	0.753793	0.6252	0.0666667	0.819748	0.658354	0.0833333	0.818698	0.513406	0.433333	0.747712
CD2	0.967671	0.1	0.983535	0.379555	-0.0333333	0.67511	0.501076	0.0833333	0.760375	0.974697	0.1	0.986166
PTDSS1	0.808982	0.0666667	0.922276	0.477352	-0.0166667	0.729475	0.841137	0.1	0.917832	0.792437	0.0666667	0.914674
TNFSF13	0.276708	0.633333	0.675339	0.589318	0	0.799262	0.612901	0.1	0.80598	0.259094	0.633333	0.649982
CMTM8	0.668471	-0.2	0.853284	0.61475	0.133333	0.819261	0.51656	0.1	0.76348	0.689864	-0.2	0.875281
OMG	0.534521	0	0.763214	0.417199	0.0836827	0.685121	0.722161	0.100419	0.854985	0.559602	0	0.787396
ADM2	0.213095	0.574456	0.626572	0.661305	0.0522233	0.841661	0.762046	0.11315	0.863519	0.203264	0.574456	0.612614
YARS	0.836056	-0.266667	0.934838	0.5689	0.15	0.791262	0.409429	0.116667	0.691315	0.836464	-0.266667	0.930834
ANGPT1	0.30595	0.683333	0.686478	0.401977	0.0333333	0.68415	0.267293	0.116667	0.568653	0.292796	0.683333	0.671461
CSF2	0.628354	-0.158997	0.827973	0.568931	0.092051	0.791262	0.908031	0.125524	0.945049	0.650994	-0.158997	0.840867
IL12A	0.985445	-0.0333333	0.992304	0.983402	0.0833333	0.994358	0.788136	0.133333	0.883853	0.999849	-0.0333333	0.999849
SEMA3C	0.325422	0.266667	0.686478	0.424078	0.25	0.691917	0.69748	0.133333	0.845548	0.333219	0.266667	0.674331
LAMA2	0.642433	0.383333	0.828276	0.558841	0.116667	0.790634	0.693971	0.133333	0.845548	0.606526	0.383333	0.812446
LIF	0.75189	-0.0333333	0.90503	0.680969	0.166667	0.849152	0.649108	0.133333	0.811853	0.78595	-0.0333333	0.910232
TGFB2	0.494132	0.116667	0.746408	0.346623	0.0166667	0.652897	0.509069	0.133333	0.761848	0.497312	0.116667	0.741696
KNG1	0.339887	0.610257	0.688006	0.409131	0.0508548	0.685121	0.259884	0.135613	0.568653	0.330819	0.610257	0.674331
CXCL10	0.606019	0.483333	0.825478	0.932961	0.05	0.98517	0.865233	0.15	0.924848	0.585421	0.483333	0.801552
IGF1	0.843664	0.266667	0.936446	0.985086	0.25	0.994358	0.755354	0.166667	0.858177	0.804348	0.266667	0.916708
PVR	0.69013	-0.15	0.864571	0.362599	0.2	0.665187	0.560313	0.166667	0.781916	0.69065	-0.15	0.875281
GRN	0.335129	0.316667	0.686478	0.621536	0.0833333	0.819261	0.431677	0.166667	0.702033	0.304573	0.316667	0.674331
L1CAM	0.550906	0.109545	0.776277	0.41372	0.292119	0.685121	0.643422	0.182574	0.807285	0.575388	0.109545	0.795281
PDGFD	0.852412	0.05	0.939272	0.926113	0.25	0.982721	0.840727	0.183333	0.917832	0.807648	0.05	0.917589
GDF15	0.606745	-0.0166667	0.825478	0.441604	0.166667	0.705929	0.7457	0.183333	0.857578	0.636309	-0.0166667	0.829303
WNT10A	0.909269	-0.166667	0.97076	0.645997	0.166667	0.836904	0.711074	0.183333	0.84782	0.928855	-0.166667	0.973727
PTPRF	0.516957	0.233333	0.753793	0.971364	0.0833333	0.994238	0.624573	0.183333	0.806576	0.520923	0.233333	0.752294
BMP5	0.687794	0.316667	0.864571	0.415135	0.0666667	0.685121	0.615683	0.183333	0.80598	0.692026	0.316667	0.875281
CELSR1	0.406348	0.233333	0.72765	0.751119	0.0666667	0.898032	0.44271	0.183333	0.703795	0.39836	0.233333	0.725537
EREG	0.719481	-0.166667	0.884574	0.391465	0.15	0.68415	0.407276	0.183333	0.691315	0.701136	-0.166667	0.876325
SLIT2	0.690415	-0.0333333	0.864571	0.174881	0.3	0.554002	0.234109	0.183333	0.544075	0.695788	-0.0333333	0.875281
WNT7A	0.248374	0.42649	0.65246	0.735664	0.0957427	0.886884	0.411585	0.191485	0.691315	0.249126	0.42649	0.649982
PDCD1LG2	0.66178	-0.158997	0.849741	0.750151	0.19247	0.898032	0.813968	0.19247	0.898943	0.688282	-0.158997	0.875281
HSP90B1	0.264484	-0.0833333	0.662587	0.894395	0.266667	0.960811	0.84736	0.2	0.919386	0.270809	-0.0833333	0.664018
PDGFC	0.379528	0.0666667	0.705994	0.676543	0.15	0.849152	0.708831	0.2	0.84782	0.409577	0.0666667	0.725537
THBS4	0.625441	0.25	0.827973	0.538184	0.116667	0.775986	0.580999	0.2	0.795437	0.630939	0.25	0.827274
PDGFA	0.775183	-0.216667	0.90503	0.300227	0.233333	0.623575	0.240089	0.2	0.554247	0.768321	-0.216667	0.896941
VTN	0.87776	-0.121854	0.949995	0.501805	0.31334	0.742999	0.603385	0.200189	0.79854	0.849817	-0.121854	0.936093
PCDH20	0.225103	0.351468	0.64242	0.67997	0.133892	0.849152	0.511704	0.200839	0.763159	0.229672	0.351468	0.643319
CXCL11	0.495312	0.118661	0.746408	0.835749	0.203419	0.930038	0.794976	0.203419	0.888575	0.509547	0.118661	0.747712
UTS2	0.416698	0.175734	0.72765	0.4487	0.133892	0.708131	0.503687	0.209207	0.760789	0.446878	0.175734	0.73464
CTSG	0.8049	-0.133333	0.921706	0.612142	0.283333	0.819261	0.686579	0.216667	0.843237	0.768806	-0.133333	0.896941
HMGB1	0.505444	0.366667	0.748678	0.613	0.25	0.819261	0.67128	0.216667	0.829123	0.491868	0.366667	0.741696
CXCL3	0.835592	-0.183333	0.934838	0.291089	0.3	0.623575	0.442654	0.216667	0.703795	0.844633	-0.183333	0.933637
FGF18	0.831243	0.383333	0.934838	0.550831	0.216667	0.788962	0.651377	0.233333	0.812349	0.815492	0.383333	0.919423
RTN4	0.943061	-0.133333	0.976817	0.343035	0.25	0.652113	0.479606	0.233333	0.74339	0.914695	-0.133333	0.971975
VEGFA	0.703886	-0.133333	0.869898	0.475689	0.3	0.729475	0.414305	0.233333	0.691315	0.699454	-0.133333	0.876325
ROBO2	0.503749	0.627621	0.748678	0.711932	0.19247	0.867917	0.668679	0.234312	0.829123	0.480806	0.627621	0.739964
PGLYRP1	0.696999	0.465369	0.864571	0.666694	0.33665	0.843572	0.86964	0.247537	0.924848	0.707683	0.465369	0.876325
CEACAM1	0.301127	0.5	0.686478	0.830537	0.116667	0.928485	0.796627	0.25	0.888575	0.289582	0.5	0.671461
IL16	0.206322	0.416667	0.626572	0.85719	0.166667	0.934486	0.703516	0.25	0.84782	0.200354	0.416667	0.611136
BMP6	0.896128	-0.333333	0.960295	0.274283	0.35	0.617982	0.404787	0.25	0.691315	0.911181	-0.333333	0.971975
NLGN3	0.818256	-0.0166667	0.929642	0.363247	0.166667	0.665187	0.245463	0.25	0.557031	0.80476	-0.0166667	0.916708
GZMB	0.741426	-0.2	0.899459	0.173537	0.316667	0.553788	0.243799	0.25	0.556889	0.73436	-0.2	0.890257
CAMP	0.396394	0.389887	0.719812	0.832213	0.271225	0.928485	0.886964	0.254274	0.932064	0.40928	0.389887	0.725537
IL13	0.324434	0.118661	0.686478	0.987484	0.135613	0.994358	0.527723	0.254274	0.76939	0.330699	0.118661	0.674331
ITGA4	0.497969	0.2	0.74732	0.970378	0.2	0.994238	0.97866	0.266667	0.986193	0.497073	0.2	0.741696
HLA-A	0.605506	0.0333333	0.825478	0.773437	0.2	0.914636	0.602154	0.266667	0.79854	0.605983	0.0333333	0.812446
TFPI	0.197241	0.633333	0.620309	0.214863	0.283333	0.590193	0.345129	0.266667	0.632881	0.194795	0.633333	0.603866
CMTM2	0.284284	0.502096	0.680389	0.90745	0.217575	0.970033	0.634782	0.267785	0.806576	0.281555	0.502096	0.671461
GNRH1	0.809648	-0.135613	0.922276	0.37837	0.372935	0.67511	0.637556	0.271225	0.806576	0.840427	-0.135613	0.932852
PLG	0.35417	0.495074	0.692386	0.35586	0.277241	0.662847	0.356308	0.277241	0.641651	0.334447	0.495074	0.674331
ANXA1	0.834268	-0.133333	0.934838	0.559273	0.3	0.790634	0.603505	0.283333	0.79854	0.845436	-0.133333	0.933637
IL7	0.312111	0.183333	0.686478	0.238405	0.266667	0.606532	0.323369	0.283333	0.610844	0.308459	0.183333	0.674331
EPGN	0.479357	0	0.746408	0.205377	0.316667	0.586404	0.213413	0.283333	0.540893	0.473072	0	0.737123
IL1RN	0.474001	-0.166667	0.746408	0.195884	0.216667	0.581923	0.149182	0.283333	0.486813	0.461511	-0.166667	0.737123
PROK2	0.170647	0.53557	0.565351	0.0864415	0.368204	0.445723	0.143203	0.29289	0.486813	0.163128	0.53557	0.553107
ICAM3	0.249122	0.4	0.65246	0.851284	0.216667	0.934486	0.722916	0.3	0.854985	0.238737	0.4	0.647554
GDF11	0.302298	0.583333	0.686478	0.953149	0.183333	0.988214	0.621774	0.3	0.806576	0.293777	0.583333	0.671461
XCL1	0.312481	0.383333	0.686478	0.993882	0.166667	0.998483	0.580283	0.3	0.795437	0.311104	0.383333	0.674331
HAMP	0.694732	-0.0833333	0.864571	0.314426	0.283333	0.630401	0.155493	0.3	0.486838	0.705119	-0.0833333	0.876325
FGF9	0.380651	0.266667	0.705994	0.131145	0.433333	0.530379	0.340235	0.316667	0.631034	0.395718	0.266667	0.725537
CXCL2	0.621489	0	0.827973	0.194157	0.416667	0.581133	0.228189	0.316667	0.540893	0.640105	0	0.831165
PDGFB	0.425267	0.05	0.730257	0.282162	0.233333	0.619821	0.155923	0.316667	0.486838	0.419846	0.05	0.729905
ITGAL	0.24534	0.383333	0.65246	0.807211	0.25	0.924353	0.866593	0.333333	0.924848	0.25626	0.383333	0.649982
SCGB3A1	0.169128	0.616667	0.564992	0.948564	0.2	0.988214	0.672468	0.333333	0.829123	0.172359	0.616667	0.562435
ANGPT2	0.928415	0.15	0.976817	0.460208	0.35	0.713322	0.485752	0.333333	0.744934	0.917235	0.15	0.971975
CLCF1	0.410373	-0.05	0.72765	0.334174	0.35	0.644585	0.353289	0.333333	0.641537	0.42455	-0.05	0.729905
MADCAM1	0.335243	-0.118661	0.686478	0.0945389	0.355983	0.46109	0.112268	0.339032	0.438959	0.324636	-0.118661	0.674331
IL12B	0.251826	0.524901	0.65246	0.259455	0.342327	0.608668	0.261897	0.342327	0.568653	0.249551	0.524901	0.649982
FGF16	0.25873	0.524901	0.653744	0.240335	0.342327	0.606532	0.229319	0.342327	0.540893	0.255847	0.524901	0.649982
WNT10B	0.778363	0.0753145	0.90503	0.303447	0.343099	0.624152	0.378447	0.343099	0.667331	0.749925	0.0753145	0.896604
CADM3	0.759477	0.166667	0.90503	0.985087	0.483333	0.994358	0.75285	0.35	0.857578	0.717627	0.166667	0.879803
RELN	0.882773	0.1	0.953044	0.367371	0.483333	0.669912	0.533231	0.35	0.772602	0.903055	0.1	0.968933
PTPRC	0.38401	0.233333	0.706391	0.814751	0.266667	0.928485	0.697194	0.366667	0.845548	0.382119	0.233333	0.717352
ADAM15	0.135622	0.766667	0.529027	0.960357	0.233333	0.992369	0.627091	0.366667	0.806576	0.131618	0.766667	0.519292
ITGB7	0.302832	0.383333	0.686478	0.911396	0.233333	0.9703	0.528291	0.366667	0.76939	0.298201	0.383333	0.673606
HBEGF	0.34791	0.283333	0.692386	0.373285	0.266667	0.673165	0.221847	0.366667	0.540893	0.337166	0.283333	0.674331
IL27	0.954445	-0.168325	0.976817	0.319066	0.376256	0.630401	0.219766	0.376256	0.540893	0.959292	-0.168325	0.981917
IL17A	0.398883	0.693103	0.721314	0.297714	0.287143	0.623575	0.191249	0.376256	0.509215	0.392895	0.693103	0.725537
CELSR2	0.842308	0.326363	0.936446	0.621292	0.376572	0.819261	0.706245	0.376572	0.84782	0.815617	0.326363	0.919423
PROS1	0.695536	0.333333	0.864571	0.252631	0.516667	0.607867	0.517196	0.383333	0.76348	0.722262	0.333333	0.880511
TNF	0.0753955	0.45	0.451038	0.509824	0.266667	0.747513	0.331749	0.383333	0.623286	0.0723801	0.45	0.442537
DLL4	0.363977	0.133333	0.703155	0.169523	0.316667	0.553459	0.0960458	0.383333	0.425346	0.35605	0.133333	0.689846
CELSR3	0.340832	0.0167365	0.688006	0.171178	0.29289	0.553459	0.0534555	0.384941	0.344077	0.336403	0.0167365	0.674331
PCDH1	0.290941	0.186467	0.685971	0.212896	0.305129	0.588514	0.0922042	0.389887	0.41684	0.286989	0.186467	0.671461
OCLN	0.30609	0.092051	0.686478	0.106413	0.418414	0.507277	0.0975127	0.393309	0.427013	0.300673	0.092051	0.673606
IL1B	0.567422	0.0833333	0.794015	0.578043	0.316667	0.79139	0.494274	0.4	0.755334	0.547411	0.0833333	0.778939
ALCAM	0.123523	0.7	0.505745	0.30173	0.333333	0.623575	0.225257	0.4	0.540893	0.113951	0.7	0.497048
CXCL16	0.493154	-0.116667	0.746408	0.23721	0.383333	0.606532	0.134884	0.4	0.486094	0.497032	-0.116667	0.741696
IL4	0.439164	0.410792	0.730257	0.257135	0.410792	0.607867	0.179741	0.410792	0.500048	0.432225	0.410792	0.729905
FGF23	0.439164	0.410792	0.730257	0.257135	0.410792	0.607867	0.179741	0.410792	0.500048	0.432225	0.410792	0.729905
PRND	0.439164	0.410792	0.730257	0.257135	0.410792	0.607867	0.179741	0.410792	0.500048	0.432225	0.410792	0.729905
TDGF1	0.439164	0.410792	0.730257	0.257135	0.410792	0.607867	0.179741	0.410792	0.500048	0.432225	0.410792	0.729905
SST	0.439164	0.410792	0.730257	0.257135	0.410792	0.607867	0.179741	0.410792	0.500048	0.432225	0.410792	0.729905
C3	0.534391	0.433333	0.763214	0.245877	0.533333	0.607867	0.439898	0.416667	0.703795	0.561362	0.433333	0.787396
FGF2	0.950258	0.116667	0.976817	0.326677	0.433333	0.635776	0.402327	0.416667	0.691315	0.968683	0.116667	0.986166
MAPT	0.21319	0.6	0.626572	0.280591	0.45	0.619821	0.305505	0.416667	0.597248	0.201365	0.6	0.611136
FGF10	0.764256	0.443519	0.90503	0.41189	0.451887	0.685121	0.436749	0.426782	0.702033	0.748756	0.443519	0.896604
BDNF	0.357942	0.125524	0.696622	0.128562	0.48536	0.530379	0.105697	0.426782	0.435217	0.352906	0.125524	0.689846
ITGA9	0.367779	0.233333	0.703155	0.453837	0.5	0.711066	0.636414	0.433333	0.806576	0.371775	0.233333	0.707677
APLN	0.941559	-0.0833333	0.976817	0.470964	0.4	0.727397	0.497719	0.433333	0.75793	0.940154	-0.0833333	0.978482
EFNA1	0.18634	0.266667	0.594643	0.319898	0.35	0.630401	0.137332	0.433333	0.486813	0.18587	0.266667	0.584547
DLL1	0.567705	0.0666667	0.794015	0.146729	0.483333	0.544281	0.0890756	0.433333	0.406935	0.553963	0.0666667	0.783127
ANGPTL3	0.333575	0.342327	0.686478	0.162803	0.433614	0.55158	0.153032	0.433614	0.486838	0.327703	0.342327	0.674331
IL22	0.384121	0.342327	0.706391	0.203822	0.433614	0.58582	0.151145	0.433614	0.486813	0.377402	0.342327	0.712142
GDF6	0.9345	-0.0847579	0.976817	0.209239	0.525499	0.586705	0.224376	0.440741	0.540893	0.955715	-0.0847579	0.981917
CALM1	0.0784866	0.466667	0.451038	0.274817	0.383333	0.617982	0.247821	0.45	0.557031	0.0723967	0.466667	0.442537
SELE	0.455299	0.0669462	0.742856	0.146418	0.502096	0.544281	0.228769	0.468623	0.540893	0.463962	0.0669462	0.737123
CCL5	0.215113	0.3	0.626572	0.503322	0.466667	0.742999	0.574396	0.483333	0.79139	0.224302	0.3	0.643319
DUSP18	0.252257	0.583333	0.65246	0.362083	0.5	0.665187	0.340131	0.483333	0.631034	0.253846	0.583333	0.649982
FBRS	0.377963	0.2	0.705994	0.587998	0.366667	0.799262	0.293627	0.483333	0.597248	0.360253	0.2	0.692861
HDC	0.53636	0.35	0.763214	0.362865	0.4	0.665187	0.207612	0.483333	0.536331	0.521753	0.35	0.752294
TGFB1	0.155789	0.3	0.564992	0.294004	0.4	0.623575	0.141794	0.483333	0.486813	0.153026	0.3	0.548004
AREG	0.211732	0.45	0.626572	0.125915	0.483333	0.530379	0.141814	0.5	0.486813	0.188138	0.45	0.587424
F8	0.317691	0.25	0.686478	0.154464	0.483333	0.55158	0.131139	0.5	0.482822	0.318139	0.25	0.674331
BMP2	0.285324	0.15	0.680389	0.0716523	0.466667	0.417628	0.0540285	0.5	0.344077	0.279953	0.15	0.671461
FGF22	0.246818	0.730297	0.65246	0.293988	0.502079	0.623575	0.299156	0.502079	0.597248	0.230819	0.730297	0.643319
BMP3	0.167911	0.42379	0.564992	0.282776	0.457693	0.619821	0.190383	0.508548	0.509215	0.169376	0.42379	0.559337
UTS2B	0.316145	0.259416	0.686478	0.0767388	0.527201	0.426982	0.0825607	0.527201	0.398126	0.301105	0.259416	0.673606
HLA-E	0.169237	0.516667	0.564992	0.413633	0.45	0.685121	0.348904	0.533333	0.636236	0.160361	0.516667	0.548004
EFNB2	0.122707	0.45	0.505745	0.197943	0.483333	0.581923	0.189513	0.533333	0.509215	0.118135	0.45	0.497048
SEMA3E	0.248862	0.566667	0.65246	0.12035	0.516667	0.529984	0.11044	0.533333	0.435736	0.243206	0.566667	0.647554
LIPH	0.104367	0.683333	0.485065	0.0531284	0.6	0.403816	0.0677821	0.533333	0.372373	0.1048	0.683333	0.48109
VWF	0.138857	0.35	0.53331	0.0469326	0.55	0.403816	0.0600102	0.533333	0.347259	0.139187	0.35	0.529887
CDH5	0.24909	0.15	0.65246	0.0569099	0.566667	0.403816	0.0452669	0.533333	0.343621	0.247006	0.15	0.649982
TAC1	0.348216	0.513529	0.692386	0.167131	0.539641	0.553459	0.117584	0.539641	0.453619	0.333737	0.513529	0.674331
FGA	0.420714	0.186467	0.72765	0.126891	0.491596	0.530379	0.0768614	0.542451	0.395427	0.415756	0.186467	0.729905
TTR	0.769729	-0.136931	0.90503	0.247247	0.547723	0.607867	0.175278	0.547723	0.500048	0.767919	-0.136931	0.896941
CRLF2	0.510666	0.0783349	0.753793	0.19894	0.47001	0.581923	0.0881329	0.548345	0.406912	0.507764	0.0783349	0.747712
CSF1	0.432098	0.166667	0.730257	0.182029	0.516667	0.556342	0.178391	0.55	0.500048	0.437057	0.166667	0.732365
FAT4	0.0661284	0.533333	0.449112	0.0432483	0.616667	0.391037	0.0585933	0.55	0.344077	0.0691955	0.533333	0.442537
CMTM6	0.259088	0.216667	0.653744	0.163949	0.516667	0.55158	0.106455	0.566667	0.435217	0.238997	0.216667	0.647554
CTF1	0.234929	0.483333	0.65246	0.0598885	0.65	0.403816	0.0790792	0.566667	0.395427	0.229248	0.483333	0.643319
ADCYAP1	0.386191	0.266667	0.707201	0.0408466	0.633333	0.391037	0.0319344	0.566667	0.329989	0.389644	0.266667	0.722673
AGRP	0.0662285	0.493728	0.449112	0.192112	0.468623	0.579005	0.10028	0.577411	0.427013	0.0649082	0.493728	0.442537
PLEKHO2	0.288524	0.45	0.684259	0.406289	0.483333	0.685121	0.226883	0.583333	0.540893	0.263292	0.45	0.655906
NEGR1	0.10256	0.65	0.483817	0.117321	0.55	0.529984	0.130221	0.583333	0.482822	0.0930189	0.65	0.463938
CLDN11	0.0732075	0.666667	0.451038	0.0108653	0.666667	0.278193	0.0350119	0.583333	0.338059	0.0736592	0.666667	0.444002
NTN4	0.0787441	0.45	0.451038	0.160383	0.516667	0.55158	0.100358	0.6	0.427013	0.0792751	0.45	0.454458
IL33	0.0102482	0.916667	0.211795	0.0943129	0.55	0.46109	0.0835592	0.6	0.398513	0.00912728	0.916667	0.210889
PCDH9	0.532087	0.166667	0.763214	0.107533	0.583333	0.507277	0.0625429	0.6	0.35485	0.516957	0.166667	0.750366
INHBB	0.301781	0.316667	0.686478	0.0870972	0.533333	0.445723	0.0474399	0.6	0.343621	0.293958	0.316667	0.671461
EBI3	0.308864	0.683333	0.686478	0.32101	0.566667	0.630401	0.242223	0.616667	0.556216	0.287214	0.683333	0.671461
PTGS2	0.469036	0.0833333	0.746408	0.0799871	0.6	0.43332	0.051217	0.616667	0.344077	0.445505	0.0833333	0.73464
CX3CL1	0.451996	0.25	0.74025	0.110257	0.55	0.514531	0.045753	0.616667	0.343621	0.438974	0.25	0.732618
PSEN1	0.193336	0.45	0.612467	0.122116	0.6	0.529984	0.118108	0.633333	0.453619	0.175915	0.45	0.567961
CXCL5	0.416848	0.0833333	0.72765	0.0498083	0.683333	0.403816	0.0552118	0.633333	0.344077	0.405894	0.0833333	0.725537
RSPO2	0.460704	0.287228	0.746408	0.315759	0.591864	0.630401	0.433807	0.635383	0.702033	0.460023	0.287228	0.737123
LGALS3	0.249457	0.333333	0.65246	0.171746	0.6	0.553459	0.147694	0.65	0.486813	0.241917	0.333333	0.647554
A2M	0.010972	0.8	0.216448	0.257387	0.55	0.607867	0.0796138	0.65	0.395427	0.0106723	0.8	0.210889
CCL20	0.114692	0.333333	0.505745	0.0790394	0.6	0.43332	0.0429462	0.65	0.343621	0.110846	0.333333	0.495949
IFNG	0.0875772	0.583333	0.463519	0.617522	0.566667	0.819261	0.266776	0.666667	0.568653	0.0890819	0.583333	0.457835
EDN1	0.127353	0.533333	0.511771	0.0587909	0.616667	0.403816	0.048297	0.666667	0.343621	0.125081	0.533333	0.49803
IL1A	0.243587	0.333333	0.65246	0.13165	0.6	0.530379	0.104018	0.683333	0.435217	0.240458	0.333333	0.647554
CDH1	0.16023	0.433333	0.564992	0.0968228	0.6	0.466901	0.0374891	0.683333	0.338059	0.155238	0.433333	0.548004
TRH	0.345728	0.257438	0.692386	0.148409	0.693103	0.544281	0.10814	0.693103	0.435217	0.339176	0.257438	0.6749
EGF	0.136523	0.576354	0.529027	0.0731494	0.64416	0.417721	0.055552	0.695015	0.344077	0.132929	0.576354	0.51974
SEMA3B	0.0994922	0.516667	0.474501	0.0248441	0.716667	0.336949	0.0210417	0.7	0.294584	0.0981274	0.516667	0.471588
NAMPT	0.245068	0.116667	0.65246	0.00499984	0.766667	0.263331	0.0101387	0.7	0.236611	0.242116	0.116667	0.647554
WNT3A	0.257024	0.365148	0.653744	0.070421	0.712039	0.417628	0.0478205	0.712039	0.343621	0.2515	0.365148	0.649982
WNT11	0.164211	0.666667	0.564992	0.155486	0.766667	0.55158	0.163537	0.716667	0.500048	0.157037	0.666667	0.548004
WISP2	0.0894091	0.583333	0.464563	0.0468057	0.766667	0.403816	0.0575008	0.716667	0.344077	0.0869266	0.583333	0.457835
TNFSF14	0.024508	0.483333	0.337047	0.0721707	0.683333	0.417628	0.0569454	0.716667	0.344077	0.0237684	0.483333	0.322725
ADAM17	0.0773238	0.516667	0.451038	0.066684	0.666667	0.416196	0.0540236	0.716667	0.344077	0.0716353	0.516667	0.442537
FLRT3	0.166127	0.716667	0.564992	0.0614098	0.7	0.403816	0.041385	0.733333	0.343621	0.158553	0.716667	0.548004
THBS1	0.321377	0.266667	0.686478	0.0069874	0.833333	0.278193	0.0226636	0.733333	0.307376	0.321574	0.266667	0.674331
ICAM1	0.272401	0.2	0.675339	0.0124582	0.766667	0.278193	0.0121979	0.733333	0.236611	0.273393	0.2	0.666587
RGMA	0.302292	0.4	0.686478	0.0610339	0.8	0.403816	0.0369724	0.75	0.338059	0.314609	0.4	0.674331
FASLG	0.0942846	0.433333	0.470339	0.119531	0.733333	0.529984	0.0349097	0.75	0.338059	0.100809	0.433333	0.471588
CD274	0.443141	0.25	0.734058	0.0167418	0.766667	0.279459	0.0179828	0.75	0.266813	0.422203	0.25	0.729905
PTPRT	0.0757038	0.6	0.451038	0.0147418	0.8	0.278193	0.0148405	0.75	0.238547	0.0696763	0.6	0.442537
EFNA2	0.0967796	0.65	0.474501	0.041532	0.716667	0.391037	0.0109453	0.75	0.236611	0.0896681	0.65	0.457835
RSPO3	0.130307	0.616667	0.518839	0.00501412	0.833333	0.263331	0.00849668	0.766667	0.236611	0.123681	0.616667	0.497048
NPNT	0.0757128	0.833333	0.451038	0.0663934	0.733333	0.416196	0.0356201	0.783333	0.338059	0.0707103	0.833333	0.442537
HAS2	0.280416	0.416667	0.676973	0.019489	0.8	0.290815	0.0126789	0.783333	0.236611	0.264591	0.416667	0.655906
WNT9A	0.201179	0.45	0.626316	0.0141597	0.766667	0.278193	0.00836757	0.8	0.236611	0.183865	0.45	0.582462
KL	0.0910991	0.65	0.465141	0.0119648	0.833333	0.278193	0.0110042	0.816667	0.236611	0.0889975	0.65	0.457835
SERPINA1	0.180922	0.483333	0.585972	0.015384	0.8	0.278193	0.00714124	0.833333	0.236611	0.170077	0.483333	0.559337
FGF8	0.165142	0.748534	0.564992	0.145488	0.887796	0.544281	0.155637	0.887796	0.486838	0.15186	0.748534	0.548004
ICAM5	0.0504191	0.55	0.434801	0.00243711	0.916667	0.176285	0.000871642	0.9	0.148573	0.0499568	0.55	0.426548
ICAM4	0.0184923	0.633333	0.290918	0.0015103	0.9	0.131094	0.00103986	0.916667	0.148573	0.0182828	0.633333	0.283383
IL6	0.085459	0.566667	0.457891	0.000769896	0.95	0.131094	0.0001319	0.916667	0.0572447	0.0830674	0.566667	0.457835
