## Supplementary Tables for "Spatially discrete signalling niches regulate fibroblast heterogeneity in human lung cancer": Supplementary Table 8.xlsx

### Sheet: Legend
Supplementary Table 8: Modelling the regulatory potential of ligands on either TGF-β1 or IL-1β independent myofibroblast or inflammatory fibroblast activation respectively. This table contains statistics from GLM and predicted regulatory potential for all ligands significantly associated with myofibroblast or inflammatory fibroblast activation (p < 0.05). Regulatory potential was calculated using…

### Sheet: Inflammatory
Ligand	AUROC	AUPR	Predicted Activity (r)	Total Regulatory Potential	Expression cor (rho)	GLM sig (p)
IL6	0.631481	0.0596875	0.103486	0.187536	0.95	0.0001319
ICAM4	0.616352	0.0479523	0.0764636	0.0894467	0.916667	0.00103986
ICAM5	0.618915	0.0630059	0.0838061	0.0868852	0.916667	0.000871642
SERPINA1	0.606809	0.0557829	0.0791599	0.111774	0.833333	0.00714124
THBS1	0.603876	0.0587937	0.0765681	0.156239	0.833333	0.0069874
RSPO3	0.585491	0.0416815	0.0554182	0.109626	0.833333	0.00501412
KL	0.629221	0.0512454	0.0844276	0.112061	0.833333	0.0110042
HAS2	0.624204	0.0440324	0.0816578	0.15299	0.8	0.0126789
RGMA	0.620058	0.046777	0.0783926	0.110588	0.8	0.0369724
WNT9A	0.624474	0.056793	0.0823185	0.0805407	0.8	0.00836757
PTPRT	0.600654	0.0489166	0.0694434	0.154743	0.8	0.0147418
NPNT	0.602254	0.0355395	0.0588922	0.111062	0.783333	0.0356201
ICAM1	0.623446	0.050604	0.0785912	0.105724	0.766667	0.0121979
NAMPT	0.626851	0.0587201	0.092311	0.169213	0.766667	0.00499984
CD274	0.631116	0.0623403	0.0892277	0.0945886	0.766667	0.0167418
WISP2	0.57156	0.0357001	0.0500525	0.253226	0.766667	0.0468057
FASLG	0.630263	0.0488977	0.0793039	0.110984	0.75	0.0349097
EFNA2	0.612078	0.0583299	0.0787331	0.0959328	0.75	0.0109453
FLRT3	0.609628	0.0425068	0.0691627	0.0835958	0.733333	0.041385
SEMA3B	0.627948	0.0638341	0.0861773	0.0956229	0.716667	0.0210417
WNT3A	0.598354	0.0440216	0.0589881	0.117534	0.712039	0.0478205
CDH1	0.624213	0.0531492	0.0834166	0.11167	0.683333	0.0374891
CXCL5	0.638822	0.0564458	0.0935708	0.0701379	0.683333	0.0498083
CLDN11	0.619465	0.0652939	0.0868326	0.110607	0.666667	0.0108653
EDN1	0.637983	0.0513831	0.0763502	0.120108	0.666667	0.048297
CCL20	0.635402	0.0535683	0.0888461	0.0682192	0.65	0.0429462
ADCYAP1	0.629252	0.0503638	0.0826173	0.100574	0.633333	0.0319344
CX3CL1	0.611578	0.0519406	0.0817233	0.177651	0.616667	0.045753
FAT4	0.622489	0.0625948	0.0821388	0.0829546	0.616667	0.0432483
INHBB	0.626513	0.0486924	0.0856349	0.152103	0.6	0.0474399
CDH5	0.605521	0.0506866	0.0742002	0.112887	0.566667	0.0452669
VWF	0.62706	0.049737	0.0796214	0.0995888	0.55	0.0469326

### Sheet: Myofibroblast
Ligand	AUROC	AUPR	Predicted Activity (r)	Total Regulatory Potential	Expression cor (rho)	GLM sig (p)
IL24	0.58839	0.0170155	0.0293045	0.0857342	0.903774	0.00560516
FGF11	0.568007	0.0157246	0.0198585	0.0389147	0.887796	0.00104619
IL11	0.586681	0.0173813	0.0300953	0.0611695	0.883333	0.000224416
VEGFB	0.595306	0.0170603	0.0293917	0.0457617	0.85	0.013677
GPNMB	0.594359	0.0153736	0.0291427	0.0731049	0.85	0.0148351
COL1A1	0.599165	0.0173436	0.0330561	0.0638912	0.833333	0.0184433
RPS19	0.576651	0.0174003	0.0271096	0.0418387	0.833333	0.00790888
GDF5	0.587936	0.0161723	0.0276442	0.0570186	0.821822	0.0310597
SPP1	0.582918	0.0168534	0.0182574	0.0550473	0.820091	0.00123313
POMC	0.597328	0.017128	0.0211005	0.0466139	0.816667	0.00573094
AGRN	0.549147	0.0153496	0.01682	0.0446158	0.803326	0.00546078
ITGB1	0.593984	0.0173962	0.0290131	0.0440755	0.8	0.0107722
COL4A1	0.603351	0.0180428	0.0349495	0.0475758	0.8	0.012513
AGT	0.586934	0.0171639	0.0110631	0.052935	0.8	0.0430291
FN1	0.59009	0.0176798	0.0246865	0.0411954	0.783333	0.011667
LAMB1	0.564503	0.01603	0.0210948	0.0489019	0.783333	0.0138104
DSC3	0.639994	0.0212701	0.050187	0.0608346	0.779773	0.00982561
TNC	0.626689	0.0322506	0.0511139	0.0521975	0.766667	0.0264543
NENF	0.562998	0.0159719	0.0204518	0.0347503	0.766667	0.0256711
CCL19	0.583068	0.0168213	0.0260629	0.030663	0.762821	0.0201024
CNTN2	0.543711	0.0146843	0.0138603	0.0980908	0.762414	0.0358583
ADAM9	0.590386	0.0186682	0.0323703	0.0430433	0.733333	0.0212757
COL5A3	0.60758	0.0168224	0.0344011	0.0463076	0.716667	0.0478462
HEBP1	0.56729	0.0152987	0.019977	0.0319626	0.716667	0.0413792
GMFB	0.596366	0.0178592	0.0330272	0.0606343	0.716667	0.0341739
FAT1	0.597459	0.0179255	0.0318498	0.0492564	0.716667	0.012787
LAMA1	0.592925	0.0180994	0.0336583	0.0419478	0.713718	0.0238836
LTB	0.529801	0.0127755	0.0060245	0.0590871	0.683333	0.0188911
CALM3	0.593881	0.0187827	0.0323193	0.0487959	0.683333	0.0165364
ROBO1	0.592302	0.0177319	0.0303701	0.0496042	0.683333	0.0130845
TNFSF13B	0.579455	0.0166916	0.0255256	0.0496966	0.666667	0.0492034
CDH3	0.588575	0.0205394	0.0383218	0.0512774	0.661112	0.00865612
PCDH7	0.578156	0.0171395	0.0253386	0.0333027	0.65	0.0421379
JAG2	0.553505	0.0152769	0.01771	0.0436142	0.633333	0.0350252
LTF	0.552377	0.0135981	-0.00817747	0.064927	0.627209	0.0318927
PTHLH	0.591804	0.0174026	0.0224015	0.0537469	0.616667	0.0292572
GDNF	0.566353	0.0151884	0.0160483	0.0785521	0.609272	0.0363773
HDGF	0.578271	0.0159346	0.0155142	0.0451464	0.583333	0.029059
CDH2	0.597764	0.0198939	0.0350556	0.0539918	0.559402	0.0103342
